# Selective Translation Orchestrates Key Signaling Pathways in Primed Pluripotency

**DOI:** 10.1101/2024.02.09.579580

**Authors:** Chikako Okubo, Michiko Nakamura, Masae Sato, Yuichi Shichino, Mari Mito, Yasuhiro Takashima, Shintaro Iwasaki, Kazutoshi Takahashi

## Abstract

Pluripotent stem cell (PSC) identities, such as differentiation and infinite proliferation, have long been understood within the frameworks of transcription factor networks, epigenomes, and signal transduction, yet remain unclear and fragmented. Directing attention toward translational regulation, as a bridge between these events, promises to yield new insights into previously unexplained mechanisms. Our functional CRISPR interference screening-based approach revealed that EIF3D maintains primed pluripotency through selective translational regulation. The loss of EIF3D disrupts the balance of pluripotency-associated signaling pathways, impairing primed pluripotency. Moreover, we discovered that EIF3D ensures robust proliferation by controlling the translation of various p53 regulators, which maintain low p53 activity in the undifferentiated state. In this way, selective translation by EIF3D tunes the homeostasis of the primed pluripotency networks, ensuring the maintenance of an undifferentiated state with high proliferative potential. Therefore, this study establishes a paradigm for selective translational regulation as a defining feature of primed PSC identity.
