## Supplementary Table 2 for "Selective Translation Orchestrates Key Signaling Pathways in Primed Pluripotency"

### Sheet: Sheet1
Gene name	Day 3		Day 5
	log2FC	Adjusted p-value	log2FC	Adjusted p-value
POU5F1	0.448234	0.00102155	-0.0784034	0.646933
SOX2	0.0775837	0.730845	-0.816822	5.27248e-09
NANOG	-0.953643	0.00136292	-2.70147	6.00528e-24
DPPA2	-0.884127	4.27937e-06	-2.13794	2.88412e-25
DPPA4	-0.40485	1.62764e-05	-1.63236	8.01617e-80
IFITM1	-0.886667	2.03129e-08	-2.64478	1.18035e-68
TERT	-0.753029	4.58553e-05	-1.63538	6.49101e-18
FGF4	-1.26312	0.00151894	-4.09455	2.10459e-22
GABRB3	0.662662	0.0185236	0.480692	0.0821685
DNMT3B	0.0761253	0.701495	-1.70426	2.64616e-44
GDF3	-0.704899	0.0578832	-3.60192	1.06746e-22
UTF1	-0.252261	0.501653	-1.70542	1.74565e-10
LIN28A	0.226912	1.34601e-05	-0.248787	5.79311e-07
FOXH1	-0.435215	0.129021	-2.09371	1.50563e-19
PRDM14	-0.507232	0.000428264	-1.50268	4.95017e-30
L1TD1	-0.363224	0.0690172	-1.28749	8.78909e-15
SFRP2	-1.00017	6.94233e-08	-2.22968	5.88764e-37
CD24	-0.752839	1.7178e-11	-1.83655	1.30436e-66
ZIC2	0.0534703	0.873687	-1.39687	8.4843e-14
