## Supplementary Table 4 for "Selective Translation Orchestrates Key Signaling Pathways in Primed Pluripotency"

### Sheet: Sheet1
Gene name	Transcript ID	FC	Adjusted p-value
EXOSC10	ENST00000460196.1	2.15966	0.000819214
EMC1	ENST00000641089.1	2.2083	0.00319496
SRRM1	ENST00000600523.5	2.01804	0.00707164
RSRP1	ENST00000566395.5	2.39234	0.0489372
ZBTB8OS	ENST00000473294.6	2.42356	0.00409712
INPP5B	ENST00000373021.1	6.04821	0.00105846
PPIE	ENST00000475350.5	2.18612	0.0342746
COL9A2	ENST00000372748.8	2.0295	0.0119045
UROD	ENST00000652514.1	2.07276	0.0318506
SRSF11	ENST00000473950.5	2.57286	0.00752377
FPGT-TNNI3K	ENST00000370899.7	3.62107	0.0177487
FPGT-TNNI3K	ENST00000370895.5	3.62107	0.0177487
SORT1	ENST00000471996.1	2.24698	0.00986792
PPM1J	ENST00000464951.1	2.02371	0.0264909
NOTCH2NLR	ENST00000624419.2	2.40385	0.0146684
TXNIP	ENST00000582401.6	2.5501	0.00336717
TXNIP	ENST00000425134.2	2.73203	0.00165555
TARS2	ENST00000467982.6	2.03034	0.00219961
TRIM46	ENST00000392451.6	2.71538	0.00105453
TRIM46	ENST00000545012.5	2.57612	0.0017553
TRIM46	ENST00000334634.9	2.62146	0.00107985
TRIM46	ENST00000368385.8	2.58719	0.00359532
TRIM46	ENST00000543729.5	2.77388	0.00181466
TRIM46	ENST00000368383.7	2.6877	0.00263304
TRIM46	ENST00000368382.5	2.74993	0.000528904
TRIM46	ENST00000611379.1	2.6107	0.00104878
AL139011.2	ENST00000556710.6	4.75619	0.000253895
PEX19	ENST00000472750.5	2.89935	0.00138187
DUSP12	ENST00000490591.1	2.13832	0.0276176
RABGAP1L	ENST00000485114.1	2.08088	0.0112548
TNNT2	ENST00000660295.1	3.03224	0.0252375
TNNT2	ENST00000367317.8	3.1383	0.0201664
TNNT2	ENST00000458432.6	2.81059	0.0337159
TNNT2	ENST00000367318.10	3.03224	0.0252375
TNNT2	ENST00000367322.6	2.7914	0.0340512
TNNT2	ENST00000367315.6	3.05867	0.0228693
TNNT2	ENST00000412633.3	2.73173	0.0341669
TNNT2	ENST00000421663.6	2.81059	0.0337159
TNNT2	ENST00000509001.5	3.03224	0.0252375
TNNT2	ENST00000438742.6	3.26099	0.0204733
RNPEP	ENST00000449524.1	2.02205	0.00014299
YOD1	ENST00000315927.8	2.11879	0.00192297
YOD1	ENST00000367084.1	2.04743	0.00687432
BPNT1	ENST00000498237.3	2.10074	0.0119445
ZNF678	ENST00000608949.5	3.05261	0.0348976
OBSCN	ENST00000284548.16	2.20565	2.29344e-05
OBSCN	ENST00000422127.5	2.31005	9.03662e-06
OBSCN	ENST00000570156.6	2.24652	3.12124e-05
OBSCN	ENST00000366704.2	2.12244	0.000280115
OBSCN	ENST00000662438.1	2.28004	1.66548e-05
OBSCN	ENST00000366707.9	2.24652	3.12124e-05
OBSCN	ENST00000636875.1	2.31005	9.03662e-06
OBSCN	ENST00000636476.2	2.30084	9.11544e-06
OBSCN	ENST00000668066.1	2.31891	0.00392123
OBSCN	ENST00000366706.7	2.35657	0.0215209
OBSCN	ENST00000483539.3	2.56165	0.0438822
OBSCN	ENST00000664561.1	6.72682	0.00989951
FKBP1B	ENST00000438630.5	4.96884	0.00844357
XDH	ENST00000379416.4	3.99877	0.0315697
SLC30A6	ENST00000454324.5	2.58878	0.0162915
FEZ2	ENST00000441005.5	2.18526	0.000916105
HAAO	ENST00000431905.1	2.23683	0.0336389
CALM2	ENST00000652974.1	2.61356	7.35955e-05
PNPT1	ENST00000415489.1	2.17637	2.31832e-05
PNPT1	ENST00000625249.1	2.19114	0.00258905
SMYD5	ENST00000258100.8	2.23902	0.0101622
USP39	ENST00000467885.6	2.52559	0.0193276
CBWD2	ENST00000358604.7	2.25022	0.0012849
CYP27C1	ENST00000335247.11	2.78767	0.0465089
CYP27C1	ENST00000409327.2	2.78767	0.0465089
SFT2D3	ENST00000310981.6	2.38495	0.0486767
CCNT2	ENST00000446247.5	2.0758	0.000723505
CCNT2	ENST00000452521.1	2.17592	4.86566e-05
CCNT2	ENST00000438691.1	5.02649	0.00766408
TANK	ENST00000440506.5	2.19782	0.0181271
TANK	ENST00000403609.1	2.21619	0.0122071
SP5	ENST00000375281.4	5.77474	0.00302088
TTN	ENST00000460472.6	4.28906	0.00630347
TTN	ENST00000359218.10	4.26971	0.00652983
TTN	ENST00000342175.11	4.27649	0.00649317
TTN	ENST00000360870.9	4.62401	0.00411869
GTF3C3	ENST00000416690.5	2.35116	0.0435347
MOB4	ENST00000409355.2	5.17862	0.0035767
RPE	ENST00000453724.5	2.42727	0.000745996
ANKZF1	ENST00000436226.1	2.59118	0.0387069
DES	ENST00000373960.4	4.47819	0.000622082
SPEG	ENST00000396688.5	3.07478	0.0372444
SPEG	ENST00000396686.5	3.07478	0.0372444
SPEG	ENST00000396689.2	3.07478	0.0372444
DGKD	ENST00000264057.7	2.1921	1.40201e-08
DGKD	ENST00000447484.5	2.25002	0.0255134
DGKD	ENST00000409813.7	2.25091	1.5911e-08
COPS9	ENST00000403160.4	2.0669	1.14908e-05
RPUSD3	ENST00000433555.1	2.44571	0.00382686
SCN11A	ENST00000302328.9	3.64368	0.00279375
SCN11A	ENST00000668754.1	3.64368	0.00279375
SCN11A	ENST00000676176.1	3.41384	0.00689485
SCN11A	ENST00000675892.1	3.81463	0.00464429
SCN11A	ENST00000456224.7	3.37757	0.0106384
COL7A1	ENST00000328333.12	4.10143	0.00565706
P4HTM	ENST00000472796.2	2.49448	0.0316548
DCP1A	ENST00000610213.6	2.27962	1.24482e-07
DCP1A	ENST00000294241.10	2.29787	2.8533e-07
DCP1A	ENST00000560624.5	2.22687	3.15053e-06
DCP1A	ENST00000560076.2	2.65196	0.000895327
EIF4E3	ENST00000497838.5	2.40083	0.0175051
PCNP	ENST00000498274.5	3.99978	0.00754932
ZBTB11	ENST00000461821.1	2.14205	0.00246842
NFKBIZ	ENST00000491281.1	2.64963	0.030117
HACD2	ENST00000493515.1	3.0194	0.010942
GK5	ENST00000487672.1	2.59893	0.0328696
EIF2A	ENST00000490505.5	2.05358	0.036133
EIF2A	ENST00000462221.5	2.04449	0.000113369
MBNL1	ENST00000355460.6	2.02303	0.030117
MBNL1	ENST00000324210.9	2.03117	0.0340004
MBNL1	ENST00000498502.5	2.04532	0.0199135
MBNL1	ENST00000357472.7	2.10593	0.0255644
MBNL1	ENST00000324196.9	2.15326	0.0228156
MBNL1	ENST00000492948.5	2.10563	0.0251983
MBNL1	ENST00000485509.5	2.08764	0.0317577
MBNL1	ENST00000464596.5	2.14045	0.0209951
ALG3	ENST00000414845.5	2.21804	0.041655
CLCN2	ENST00000637909.1	2.20142	0.0357315
NELFA	ENST00000333877.8	2.65637	5.4677e-06
NELFA	ENST00000443203.5	2.65012	2.72798e-05
NELFA	ENST00000458616.1	2.36841	0.00986719
MAN2B2	ENST00000504248.5	2.39742	7.68093e-06
MAN2B2	ENST00000285599.8	2.33558	1.74413e-05
MAN2B2	ENST00000505907.1	2.50015	6.28673e-06
MED28	ENST00000237380.12	2.08482	3.51101e-06
ZCCHC4	ENST00000612982.1	2.15813	0.0377777
PGM2	ENST00000510084.2	2.45045	0.0428543
SRP72	ENST00000510663.6	2.05683	3.35197e-08
SRP72	ENST00000642900.1	2.02488	3.2977e-08
CXCL6	ENST00000515050.1	4.122	0.0381086
RAP1GDS1	ENST00000509011.5	4.22025	0.0355881
RAP1GDS1	ENST00000514139.2	13.5677	0.000406289
MTRR	ENST00000510279.5	2.3252	0.00965493
MTRR	ENST00000511461.5	2.0926	0.011243
MTRR	ENST00000514369.5	3.05778	0.00186427
MTREX	ENST00000506750.5	2.15134	2.90118e-05
PPWD1	ENST00000503435.5	2.3895	1.41208e-05
PPWD1	ENST00000515447.5	2.42461	1.02665e-05
PPWD1	ENST00000510930.5	2.71283	0.000201304
PPWD1	ENST00000511908.5	2.51818	0.000230514
ADGRV1	ENST00000640779.1	2.24073	0.0119241
DCP2	ENST00000513585.6	2.88322	2.95191e-19
DTWD2	ENST00000506980.2	2.45686	0.00486429
HSD17B4	ENST00000645832.1	3.44351	0.00302782
SNX2	ENST00000512394.5	2.00142	0.00126076
CDKN2AIPNL	ENST00000395009.3	2.04027	0.000993789
BRD8	ENST00000511898.1	2.10463	0.00111041
EGR1	ENST00000239938.5	4.07104	0.000212128
CTNNA1	ENST00000519768.5	6.06221	0.0153529
ZMAT2	ENST00000519913.6	2.07493	0.0234088
PCDHA1	ENST00000378133.4	3.55551	0.0272411
PCDHA11	ENST00000616325.1	6.87674	0.000728373
TNIP1	ENST00000520695.5	2.28973	0.000374097
TNIP1	ENST00000521001.1	2.24606	0.000625811
THG1L	ENST00000521655.1	2.14385	0.00719946
PWWP2A	ENST00000520662.1	2.72821	0.0270439
SLU7	ENST00000521826.5	2.43506	7.24452e-05
SLU7	ENST00000519349.5	2.06424	0.00206456
SIMC1	ENST00000443967.5	2.02808	0.0149913
LYRM4	ENST00000468929.5	4.70149	0.01071
PHACTR1	ENST00000676234.1	2.00554	0.0316595
PHACTR1	ENST00000482982.2	2.0314	0.0286343
HLA-F	ENST00000376861.5	2.27768	0.00636176
HLA-F	ENST00000334668.8	2.27768	0.00636176
HLA-F	ENST00000259951.12	2.45099	0.00401888
HLA-F	ENST00000465459.2	2.45159	0.0200986
HLA-E	ENST00000376630.5	2.95901	1.08161e-09
IER3	ENST00000259874.6	2.32965	0.00660077
TNXB	ENST00000644971.2	3.1864	2.57214e-05
TNXB	ENST00000647633.1	2.69177	6.45305e-05
TNXB	ENST00000375244.7	3.1864	2.57214e-05
TNXB	ENST00000611016.2	3.08619	0.000677638
TNXB	ENST00000613214.4	2.28025	0.0122335
NOTCH4	ENST00000375023.3	2.77368	2.50991e-05
FRS3	ENST00000259748.6	6.97411	0.0270404
FRS3	ENST00000373018.7	6.97411	0.0270404
PEX6	ENST00000304611.13	2.01482	0.0222597
YIPF3	ENST00000455768.6	2.45494	0.0160377
ENPP4	ENST00000321037.5	2.00123	0.0358193
ZNF451	ENST00000508603.5	2.02358	0.00376636
ZNF451	ENST00000504603.1	15.9786	0.00450339
PTP4A1	ENST00000648894.1	2.3331	2.85615e-05
PTP4A1	ENST00000673199.1	2.3331	2.85615e-05
PTP4A1	ENST00000672924.1	2.3331	2.85615e-05
PTP4A1	ENST00000626021.2	2.3331	2.85615e-05
PTP4A1	ENST00000627002.1	2.26586	0.00287807
AP5Z1	ENST00000648360.1	2.68787	0.0202839
AP5Z1	ENST00000648237.1	2.02936	0.0317731
UMAD1	ENST00000638342.1	2.99118	0.04971
PHF14	ENST00000521747.5	4.11259	0.0240036
PHF14	ENST00000423760.6	4.11259	0.0240036
CREB5	ENST00000426500.5	3.93847	0.0438327
AC010132.3	ENST00000433579.1	2.10074	0.00644196
MRPL32	ENST00000413995.1	2.3948	0.0457098
DBNL	ENST00000441840.7	7.22399	0.00296799
HUS1	ENST00000442024.5	2.34165	0.00392892
NSUN5	ENST00000455763.1	2.65579	0.00450733
POMZP3	ENST00000275569.8	2.98606	0.00422278
POMZP3	ENST00000310842.8	2.49036	0.000885729
POMZP3	ENST00000424818.5	2.13485	0.0189516
POMZP3	ENST00000454397.1	2.17399	0.00801008
DMTF1	ENST00000414630.6	3.84305	0.00702226
DMTF1	ENST00000448598.5	3.84305	0.00702226
DMTF1	ENST00000432366.6	3.21441	0.0152714
ARPC1A	ENST00000262942.10	2.06057	9.8131e-05
SAP25	ENST00000538735.5	11.0668	0.00403653
SAP25	ENST00000622764.3	10.5491	0.00294011
SAP25	ENST00000614631.4	11.0668	0.00403653
VGF	ENST00000249330.3	2.21391	4.11343e-06
VGF	ENST00000445482.2	2.21391	4.11343e-06
METTL2B	ENST00000419443.1	3.92596	0.00013896
MKLN1	ENST00000416992.6	2.04598	0.0076096
MKLN1	ENST00000429546.5	2.66264	0.00316515
MKLN1	ENST00000446815.5	2.0864	0.011614
AGK	ENST00000648690.1	2.06327	0.000300686
AGK	ENST00000649790.1	2.18291	0.000408535
CTAGE6	ENST00000470691.2	2.11269	0.0242426
CTAGE8	ENST00000487179.1	2.07764	0.00630306
FASTK	ENST00000353841.6	2.19209	0.000611917
FAM86B1	ENST00000524893.5	4.85366	0.00967238
NEFM	ENST00000518131.5	2.03035	0.0305856
NEFM	ENST00000221166.10	2.24434	0.0110755
NEFM	ENST00000437366.2	2.21082	0.0134751
NEFM	ENST00000433454.3	2.454	0.00324009
KIF13B	ENST00000524189.6	2.03823	0.000110361
KIF13B	ENST00000521515.1	2.27869	0.00212075
BRF2	ENST00000521170.5	4.31225	0.0228153
BRF2	ENST00000522539.1	4.4285	0.0190282
FNTA	ENST00000526755.5	2.40291	0.00143812
FNTA	ENST00000533383.5	2.40291	0.00143812
FNTA	ENST00000533998.5	2.16852	0.00475075
SPIDR	ENST00000522117.5	2.67203	0.0105981
UBE2V2	ENST00000520595.2	2.55703	0.00919068
C8orf37	ENST00000286688.6	2.11816	0.0351975
GLI4	ENST00000521682.5	2.55593	0.0493129
EPPK1	ENST00000615648.2	2.05692	0.0287059
EPPK1	ENST00000568225.2	2.05841	0.0284297
RANBP6	ENST00000259569.6	2.08852	0.000719061
RANBP6	ENST00000623170.1	2.01724	0.00907178
PTAR1	ENST00000377200.9	2.4895	3.94982e-14
PTAR1	ENST00000340434.5	2.63777	9.83566e-14
PTAR1	ENST00000415701.6	2.53567	4.89596e-08
C9orf135	ENST00000480564.1	2.09347	0.0304207
FGD3	ENST00000467786.1	4.53451	0.0420323
ZNF367	ENST00000375256.5	2.53192	0.0283962
ZNF510	ENST00000374641.3	2.95596	0.0178907
ST6GALNAC6	ENST00000291839.9	2.08412	0.0486143
ST6GALNAC6	ENST00000373146.5	2.08412	0.0486143
ST6GALNAC6	ENST00000373142.5	2.13082	0.0387609
SLC25A25	ENST00000373068.6	2.21257	3.46533e-08
SLC25A25	ENST00000373069.9	2.32543	2.34721e-08
SLC25A25	ENST00000373066.9	2.26124	1.81624e-07
SLC25A25	ENST00000432073.6	2.1448	3.81954e-07
SLC25A25	ENST00000373064.9	2.12853	2.00614e-06
GOLGA2	ENST00000639983.1	2.03557	0.0322862
URM1	ENST00000470840.5	2.06996	0.00667067
URM1	ENST00000372847.1	2.1659	0.0265894
PRRC2B	ENST00000651665.1	2.11348	3.22876e-05
PRRC2B	ENST00000451855.1	2.44734	1.86894e-06
PRRC2B	ENST00000651535.1	2.25272	1.52945e-05
TUBB8	ENST00000568584.6	3.13833	0.000231018
TUBB8	ENST00000564130.2	3.05686	0.000512296
TUBB8	ENST00000568866.5	2.9933	0.000722909
PFKFB3	ENST00000450232.1	2.10598	0.0277036
KIAA1217	ENST00000635504.1	3.04647	0.0489454
EXOC6	ENST00000371543.5	2.49282	0.00347406
TCTN3	ENST00000614499.4	2.05439	2.96078e-10
TCTN3	ENST00000371217.10	2.05439	2.96078e-10
TCTN3	ENST00000265993.13	2.05912	2.91893e-10
TCTN3	ENST00000371209.5	2.10323	1.7853e-10
MMS19	ENST00000415383.5	3.45553	0.0287059
MMS19	ENST00000441194.5	3.45553	0.0287059
MMS19	ENST00000448660.5	2.3763	0.00260573
DPCD	ENST00000434727.1	2.10541	0.00528115
SORCS3	ENST00000369701.8	2.75259	0.0285036
SORCS3	ENST00000369699.8	2.72464	0.031401
AC068580.4	ENST00000636579.1	13.0662	0.0159777
MRPL23	ENST00000397297.7	2.04759	0.000356922
MRPL23	ENST00000381514.7	2.02704	0.000483447
MRPL23	ENST00000397294.7	2.05481	0.000329718
MRPL23	ENST00000429295.1	2.03642	0.00172496
TRIM34	ENST00000514226.5	4.27201	0.000305275
TRIM34	ENST00000429814.3	4.27201	0.000305275
ILK	ENST00000526711.5	4.56927	0.00268757
TPP1	ENST00000643342.1	3.38308	0.000280076
TPP1	ENST00000531754.2	2.23666	0.0289284
RPL27A	ENST00000534599.5	2.57442	0.049954
AP001931.2	ENST00000673781.1	2.03325	5.69866e-07
AP001931.2	ENST00000673810.1	2.30089	2.07806e-07
AP001931.2	ENST00000674116.1	2.03325	5.69866e-07
TMX2	ENST00000530114.5	2.03824	1.65244e-06
TMX2	ENST00000525035.5	2.05933	7.28851e-07
TMX2	ENST00000533602.5	2.05683	1.03672e-06
TMX2	ENST00000529403.1	2.10136	3.32776e-07
GANAB	ENST00000532402.5	2.55778	0.000812149
GANAB	ENST00000534613.5	2.55778	0.000812149
GANAB	ENST00000526210.1	2.55778	0.000812149
LBHD1	ENST00000415855.6	2.73415	0.00436965
RTN3	ENST00000545432.5	2.43269	0.0213836
RTN3	ENST00000543552.5	2.36403	0.0161592
SF3B2	ENST00000524475.1	2.09395	3.28077e-05
ACTN3	ENST00000502692.5	3.30543	0.000350919
ACTN3	ENST00000513398.2	3.31039	0.000501565
EMSY	ENST00000524490.5	2.01344	3.54393e-06
EMSY	ENST00000525038.5	2.02363	2.16077e-06
EMSY	ENST00000531998.1	2.45013	0.0183061
EMSY	ENST00000524451.1	2.39815	0.000348732
EMSY	ENST00000532719.1	2.19927	0.000851744
EMSY	ENST00000531793.1	2.65446	0.0111125
RSF1	ENST00000531026.5	2.03377	0.000104267
INTS4	ENST00000534408.5	3.11176	0.00696787
INTS4	ENST00000524766.5	3.26763	0.00578765
INTS4	ENST00000527522.1	3.21568	0.00611311
CCDC90B	ENST00000533761.5	2.55897	0.00807252
CCDC90B	ENST00000529856.5	2.54831	0.0156556
CEP57	ENST00000535497.1	2.15588	0.0457098
DCUN1D5	ENST00000529294.5	2.95568	0.0141094
TIMM8B	ENST00000509359.6	3.55195	3.85722e-07
SIK3	ENST00000445177.5	2.00139	4.87188e-06
SIK3	ENST00000375300.6	2.02189	2.68049e-06
SIK3	ENST00000415541.5	2.33735	0.00298396
SIK3	ENST00000446921.6	2.05174	5.96059e-06
AP001267.5	ENST00000648261.1	2.03524	0.00122426
KMT2A	ENST00000534358.8	2.00105	0.000391092
KMT2A	ENST00000531904.6	2.00876	0.00100297
KMT2A	ENST00000649699.1	2.00819	0.000323598
KMT2A	ENST00000533790.2	2.7332	0.00117062
KMT2A	ENST00000527869.6	3.25768	0.0338889
KMT2A	ENST00000649690.1	2.83408	0.00358647
KMT2A	ENST00000647944.1	2.36189	0.0158244
MSANTD2	ENST00000374979.8	2.12038	0.00175096
MSANTD2	ENST00000239614.8	2.20085	0.000982019
MSANTD2	ENST00000674284.1	2.18813	0.00114308
MSANTD2	ENST00000526629.1	2.19786	0.00296788
MSANTD2	ENST00000527140.1	2.51288	0.00131572
TIRAP	ENST00000392679.5	2.01811	0.0461471
TIRAP	ENST00000392680.6	2.01811	0.0461471
TIRAP	ENST00000479770.1	2.01811	0.0461471
IFFO1	ENST00000436152.6	2.48891	0.00490399
IFFO1	ENST00000465801.5	2.81313	0.00331852
IFFO1	ENST00000336604.8	2.04967	0.00386304
IFFO1	ENST00000615885.4	2.48891	0.00490399
MRPS35	ENST00000536569.1	3.23293	0.000672857
MRPS35	ENST00000542791.1	3.07919	0.00324303
TWF1	ENST00000550371.1	7.14324	0.0284771
CCNT1	ENST00000261900.8	2.10457	2.56352e-08
CCNT1	ENST00000618666.4	2.36625	1.69636e-08
CCNT1	ENST00000417344.2	2.36625	1.69636e-08
CCNT1	ENST00000640148.1	2.23359	7.20442e-07
CERS5	ENST00000553122.5	2.07901	0.00537534
CERS5	ENST00000380189.8	2.04649	1.43849e-06
CERS5	ENST00000542320.5	2.09732	8.69393e-07
CERS5	ENST00000547800.2	2.02278	3.39907e-08
LETMD1	ENST00000551477.5	2.12881	0.00166377
LETMD1	ENST00000550929.5	2.24904	0.000124464
LETMD1	ENST00000550442.5	2.01149	0.0459753
LETMD1	ENST00000549340.5	2.03781	0.00203669
LETMD1	ENST00000548209.5	2.00973	0.01071
LETMD1	ENST00000550814.5	2.08019	0.0439964
LETMD1	ENST00000547660.5	2.42948	0.00350068
LETMD1	ENST00000262055.9	2.22975	2.18045e-05
LETMD1	ENST00000418425.6	2.28132	3.12653e-05
LETMD1	ENST00000547008.5	2.30464	9.15423e-05
LETMD1	ENST00000550100.5	2.10609	0.00145181
LETMD1	ENST00000380135.7	2.04281	0.0256906
LETMD1	ENST00000552739.5	2.42735	3.75266e-05
LETMD1	ENST00000547256.1	2.45537	0.036157
LETMD1	ENST00000551931.5	2.43778	0.000174174
LETMD1	ENST00000553043.1	2.55509	0.0329999
EIF4B	ENST00000549077.5	2.19253	0.000329638
EIF4B	ENST00000551002.5	2.11758	0.00124491
EIF4B	ENST00000420463.7	2.15695	0.000529351
EIF4B	ENST00000262056.14	2.15248	0.000558232
EIF4B	ENST00000416762.7	2.13257	0.000578016
EIF4B	ENST00000550704.5	2.12683	0.000721917
EIF4B	ENST00000549481.5	2.23471	0.000384355
EIF4B	ENST00000552490.5	2.17196	0.00059894
EIF4B	ENST00000550390.1	2.18472	0.000314231
PFDN5	ENST00000550880.5	5.35666	0.0259127
SARNP	ENST00000552884.5	2.37442	0.0102383
SMARCC2	ENST00000552674.5	2.24025	0.037085
SMARCC2	ENST00000550519.5	2.24025	0.037085
RBMS2	ENST00000262031.10	2.25609	0.00813565
RBMS2	ENST00000552247.6	2.22349	0.00774277
RBMS2	ENST00000550726.5	2.33252	0.00419422
RBMS2	ENST00000542360.1	2.37542	0.00565694
MARS1	ENST00000549074.5	2.21225	0.000104037
MARS1	ENST00000552007.5	2.08882	0.00355602
MARS1	ENST00000551892.1	2.62799	3.04632e-05
MARS1	ENST00000630571.2	2.08469	0.0037023
MARS1	ENST00000630803.1	3.89674	0.000842042
MARS1	ENST00000552371.1	2.10981	3.28077e-05
MARS1	ENST00000552499.5	2.09908	0.00710749
MARS1	ENST00000551172.1	2.26492	0.00180315
METTL1	ENST00000547653.1	2.09446	0.0111043
METTL1	ENST00000553125.5	4.14108	0.0494224
AC025165.3	ENST00000471530.5	3.51174	0.0385517
USP15	ENST00000552997.1	2.32203	0.0376927
USP15	ENST00000549415.1	2.33159	0.023018
MDM2	ENST00000546048.5	2.21903	0.035746
MDM2	ENST00000537182.5	2.20403	0.0462911
KRR1	ENST00000438169.6	2.02754	7.89801e-07
ZDHHC17	ENST00000550876.1	2.06011	0.00421069
ZDHHC17	ENST00000549944.1	2.13941	0.0258143
NDUFA12	ENST00000547157.1	2.44463	0.00536558
ISCU	ENST00000539580.5	2.59711	0.000454862
GCN1	ENST00000300648.7	2.13554	5.43811e-09
RSRC2	ENST00000433877.6	2.03024	0.0127966
RSRC2	ENST00000532695.5	2.02817	0.0152117
RSRC2	ENST00000527399.3	2.03024	0.0127966
ZNF10	ENST00000538918.5	2.19726	0.000883642
ZNF10	ENST00000540609.5	2.2653	0.000387779
ZNF10	ENST00000536877.5	2.26749	3.16476e-05
ZNF10	ENST00000426665.6	3.19255	7.03289e-13
ZNF10	ENST00000248211.11	3.19096	6.99026e-13
ZNF10	ENST00000402932.2	2.8841	4.31366e-10
AC026786.1	ENST00000540096.2	2.65632	1.12724e-09
SKA3	ENST00000462482.1	2.39575	0.0212977
WDFY2	ENST00000612477.1	3.355	0.0291183
METTL17	ENST00000555640.6	2.07243	2.21497e-07
METTL17	ENST00000555533.6	2.06464	1.36949e-07
METTL17	ENST00000557550.6	2.06464	1.36949e-07
METTL17	ENST00000556733.1	2.1872	0.00021006
OXA1L	ENST00000285848.9	2.03252	7.28525e-06
OXA1L	ENST00000612549.6	2.03019	8.58281e-06
OXA1L	ENST00000442110.6	2.06674	1.06085e-05
OXA1L	ENST00000431881.6	2.06473	0.000360923
OXA1L	ENST00000412791.5	2.08931	1.55795e-06
OXA1L	ENST00000358043.5	2.00082	8.79466e-06
PRMT5	ENST00000557443.5	2.07359	0.0147652
ACIN1	ENST00000555352.2	4.35065	0.0226439
HOMEZ	ENST00000606731.2	2.18917	0.00543565
RNF31	ENST00000560875.1	3.05278	0.0360373
SDR39U1	ENST00000553930.5	2.48991	3.2675e-06
SDR39U1	ENST00000554698.5	2.10277	1.73189e-05
SDR39U1	ENST00000555365.5	2.29131	3.83924e-05
SDR39U1	ENST00000553343.5	2.09913	6.13846e-05
SDR39U1	ENST00000555225.5	2.30906	0.0002853
SDR39U1	ENST00000555355.5	2.89274	6.67535e-07
SDR39U1	ENST00000556523.1	2.85935	0.00310438
SCFD1	ENST00000557713.5	2.02041	0.0186905
SCFD1	ENST00000554776.5	2.20902	0.000405168
HEATR5A	ENST00000549719.1	2.34457	0.0171911
SNX6	ENST00000556162.6	2.58888	0.024162
GEMIN2	ENST00000412033.6	7.52894	1.00518e-07
GEMIN2	ENST00000531684.5	4.69508	0.0216077
PNN	ENST00000216832.9	2.16951	1.07742e-12
KLHL28	ENST00000579157.1	2.25319	0.00059472
KLHL28	ENST00000556500.1	2.54682	0.000479348
KLHL28	ENST00000556239.5	2.47929	0.0170056
RBM25	ENST00000525161.5	2.0016	0.00403683
RBM25	ENST00000532192.1	2.09482	0.0205958
ISCA2	ENST00000554924.1	2.25499	0.00217247
VRK1	ENST00000553683.1	5.70277	0.0220922
DYNC1H1	ENST00000645149.1	2.01406	0.000299189
DYNC1H1	ENST00000645978.1	2.09734	7.36886e-06
COA8	ENST00000458117.6	2.16651	0.000455288
DNAJC17	ENST00000560645.5	2.1384	0.00705618
DNAJC17	ENST00000560065.6	2.16817	0.00393362
DNAJC17	ENST00000561018.5	2.06527	0.00379812
DNAJC17	ENST00000559310.3	2.06527	0.00379812
DNAJC17	ENST00000627802.1	2.05565	0.00430798
HAUS2	ENST00000567640.5	2.10716	0.00933897
HAUS2	ENST00000563479.5	2.16997	0.00591968
PIGBOS1	ENST00000436697.3	2.8323	0.042
PIGBOS1	ENST00000567948.1	2.8323	0.042
TCF12	ENST00000560836.1	4.08477	0.00605073
TCF12	ENST00000560948.1	6.21344	0.0079127
RORA	ENST00000309157.8	2.46879	0.0148397
RORA	ENST00000261523.9	2.29544	0.0366745
RORA	ENST00000449337.6	2.46513	0.0168553
PDCD7	ENST00000204549.9	2.0262	0.00883978
PDCD7	ENST00000560313.2	2.82373	0.0285582
ZWILCH	ENST00000535141.6	2.16746	4.30255e-13
ZWILCH	ENST00000613446.4	2.16972	8.93542e-13
ZWILCH	ENST00000446801.6	2.16972	8.93542e-13
ZWILCH	ENST00000565627.5	2.16421	4.94939e-12
ZWILCH	ENST00000567816.1	2.2058	0.00277539
ZWILCH	ENST00000569489.1	3.8135	0.0119838
PML	ENST00000562086.1	2.61592	0.018615
CLK3	ENST00000568488.5	2.01829	0.00160589
CLK3	ENST00000562670.5	2.03736	0.00556683
IDH3A	ENST00000558933.5	2.73865	0.0331732
IDH3A	ENST00000560667.5	6.38495	0.0375442
IDH3A	ENST00000561279.5	2.08679	0.000618553
IDH3A	ENST00000559865.5	6.38495	0.0375442
IDH3A	ENST00000559881.5	2.01848	0.000375131
IDH3A	ENST00000558509.5	2.73865	0.0331732
IDH3A	ENST00000559803.5	2.73865	0.0331732
IDH3A	ENST00000629769.2	8.48793	0.0188095
IDH3A	ENST00000559106.5	12.6391	0.00775183
IREB2	ENST00000560840.5	2.20633	0.00317427
IREB2	ENST00000558525.5	2.05601	0.0304754
MESD	ENST00000422879.3	2.38214	5.51523e-06
MESD	ENST00000559537.1	2.39041	8.00475e-06
MRPS11	ENST00000353598.6	2.0786	1.99155e-06
MFGE8	ENST00000613965.1	2.26818	0.0197889
SYNM	ENST00000336292.11	2.43644	0.0366551
NME3	ENST00000568561.5	2.10136	0.0342204
NUBP2	ENST00000568834.5	3.1448	0.000689088
NUBP2	ENST00000569898.5	3.1448	0.000689088
NUBP2	ENST00000568706.1	2.04195	3.64449e-05
CCNF	ENST00000293968.11	2.60421	0.0250378
TNFRSF12A	ENST00000575836.1	12.7938	0.0262666
CLUAP1	ENST00000574592.5	3.98199	0.040074
AC099489.1	ENST00000598234.6	2.63247	0.00464297
RSL1D1	ENST00000396503.7	2.26773	0.00287807
RSL1D1	ENST00000570767.5	2.08174	0.00716934
VPS35L	ENST00000542027.3	4.60385	0.0317577
NDUFAB1	ENST00000484769.1	2.02511	0.0151059
KIAA0556	ENST00000568258.5	3.01845	0.00932593
KIAA0556	ENST00000618117.1	4.6319	0.0326949
PHKG2	ENST00000561712.1	3.61907	0.0354849
ZNF629	ENST00000262525.6	2.26769	0.000345967
KAT8	ENST00000652764.1	2.09852	0.0412695
TGFB1I1	ENST00000394863.8	2.07994	0.0460448
TGFB1I1	ENST00000361773.7	2.16884	0.039592
TGFB1I1	ENST00000394858.6	2.16884	0.039592
TGFB1I1	ENST00000567607.5	2.16884	0.039592
ORC6	ENST00000563599.5	4.91169	0.000893006
SETD6	ENST00000310682.6	2.18799	1.07681e-05
SETD6	ENST00000394266.8	2.08395	0.000191483
SETD6	ENST00000427443.5	2.52529	0.00040525
SETD6	ENST00000447443.1	2.01894	0.00652434
SETD6	ENST00000219315.9	2.18536	1.02278e-05
SETD6	ENST00000422445.5	2.39439	0.000405537
ATP6V0D1	ENST00000561852.5	2.39044	0.0451638
ATP6V0D1	ENST00000563064.5	2.38922	0.044812
PARD6A	ENST00000458121.6	3.03574	0.000107212
PARD6A	ENST00000219255.3	3.08386	0.000475233
ESRP2	ENST00000566774.1	2.23962	0.0426487
AC026464.3	ENST00000563634.1	2.00878	3.93429e-05
NFAT5	ENST00000426654.6	2.55978	0.0352695
NFAT5	ENST00000349945.7	2.33221	0.000561393
NFAT5	ENST00000354436.6	2.36511	0.000534675
NFAT5	ENST00000567239.5	2.32429	0.000613428
NFAT5	ENST00000563474.2	3.38356	0.000254353
NOB1	ENST00000569871.5	2.10766	6.95506e-05
NOB1	ENST00000564620.5	2.10766	6.95506e-05
GCSH	ENST00000639689.1	2.07932	0.00163244
GCSH	ENST00000564477.1	2.41518	6.71821e-05
BANP	ENST00000439677.5	2.28165	0.0340338
BANP	ENST00000412691.5	2.99172	0.0246104
BANP	ENST00000466197.5	3.12138	0.0130047
BANP	ENST00000436274.5	3.09826	0.0192014
BANP	ENST00000456902.5	2.97362	0.0278007
TRAPPC2L	ENST00000625770.2	2.02176	0.001978
TRAPPC2L	ENST00000565205.5	2.05985	0.0011808
TRAPPC2L	ENST00000564404.5	2.05985	0.0011808
SPG7	ENST00000564409.2	2.04934	0.00304642
SPG7	ENST00000645258.1	2.55364	0.00242971
ANKFY1	ENST00000575298.1	3.71235	0.00754334
MYBBP1A	ENST00000573723.1	2.05124	5.76753e-06
PELP1	ENST00000570387.5	2.44359	2.793e-05
ENO3	ENST00000520221.5	2.10189	0.00526943
ENO3	ENST00000522798.5	2.68166	0.000284982
ENO3	ENST00000522301.5	2.10461	0.00522069
ENO3	ENST00000521811.5	2.68166	0.000284982
ENO3	ENST00000522249.5	2.19147	0.00284337
USP6	ENST00000572949.5	7.1989	0.0337531
DERL2	ENST00000576551.5	2.0341	0.0126342
AC026954.2	ENST00000315601.8	2.32194	0.0114503
AC026954.2	ENST00000575474.1	2.24711	0.0141437
NEURL4	ENST00000573186.5	2.03192	0.000822112
NEURL4	ENST00000571887.5	2.08036	0.00244209
NEURL4	ENST00000573651.5	2.19164	0.0220897
TMEM256-PLSCR3	ENST00000570600.5	12.4016	2.88122e-05
PFAS	ENST00000578979.5	2.00287	0.0175466
TVP23C-CDRT4	ENST00000557349.5	7.29844	0.00386304
TVP23C-CDRT4	ENST00000481756.7	6.98327	0.0051104
TVP23C-CDRT4	ENST00000518506.4	3.10585	0.0112888
TVP23C	ENST00000523573.5	3.10585	0.0112888
TVP23C	ENST00000521179.5	7.29844	0.00386304
FLII	ENST00000473425.2	2.19133	0.00025613
TRIM16L	ENST00000395671.9	2.8846	0.00549665
TVP23B	ENST00000574294.5	2.87978	0.0244736
TVP23B	ENST00000571018.5	4.35451	0.0230092
NUFIP2	ENST00000579665.1	2.48988	4.4819e-07
GOSR1	ENST00000537788.6	2.54651	0.00175833
ACACA	ENST00000614482.4	3.85055	0.0159259
STAC2	ENST00000333461.6	3.09915	0.0308119
TMEM101	ENST00000587529.1	2.04026	0.00337526
CCDC43	ENST00000588687.5	2.29119	0.013184
PDK2	ENST00000508030.5	3.0478	8.90217e-05
PDK2	ENST00000503614.5	2.30008	0.00027289
PDK2	ENST00000505440.5	3.1417	2.66324e-05
PDK2	ENST00000512238.1	3.86323	0.000119112
PDK2	ENST00000510219.2	3.01474	4.06146e-05
LUC7L3	ENST00000625349.2	2.59871	0.0113433
LUC7L3	ENST00000508045.5	2.67498	0.00878008
LUC7L3	ENST00000506686.5	2.59871	0.0113433
LUC7L3	ENST00000509335.5	2.58866	0.0103628
LUC7L3	ENST00000504563.6	2.58866	0.0103628
SUPT4H1	ENST00000579289.1	5.47275	0.0110821
HEATR6	ENST00000593097.5	2.31629	0.00316298
HEATR6	ENST00000592664.1	2.21349	0.0217038
POLG2	ENST00000578997.1	4.20632	0.0358127
RAB37	ENST00000402449.8	4.86511	0.0216
RAB37	ENST00000392615.9	4.49857	0.0337159
GGA3	ENST00000583282.5	2.04161	0.0212502
QRICH2	ENST00000636395.1	2.09551	0.0115612
QRICH2	ENST00000262765.10	2.05717	0.0148367
ENGASE	ENST00000311595.14	2.75144	0.00353538
ENGASE	ENST00000579016.6	2.04265	0.00577901
ENGASE	ENST00000300682.14	3.09109	0.0298843
SGSH	ENST00000326317.11	2.24292	0.000244871
SGSH	ENST00000573150.5	2.09349	0.0180839
SGSH	ENST00000570923.1	2.14725	0.00646234
SGSH	ENST00000574505.5	4.23186	0.0357508
SGSH	ENST00000576707.5	3.27908	0.0160757
SGSH	ENST00000570427.1	2.43586	0.0258616
BAIAP2	ENST00000575750.5	2.79444	0.0350278
OXLD1	ENST00000571757.1	2.05331	0.0385307
OXLD1	ENST00000575992.1	2.10947	0.0461963
OXLD1	ENST00000571092.1	2.06597	0.0337159
DCXR	ENST00000579821.5	3.09875	0.00126064
DCXR	ENST00000577712.5	2.0203	0.000151417
DCXR	ENST00000579155.1	2.12281	0.0013701
ZNF519	ENST00000587419.5	9.36669	0.0245733
INO80C	ENST00000586449.1	2.3011	0.0482652
PIK3C3	ENST00000586545.5	2.19327	0.00343234
PIK3C3	ENST00000585528.5	2.38361	0.00192135
PIK3C3	ENST00000591011.1	2.36338	0.00303693
ATP5F1A	ENST00000586592.5	2.38164	0.0188095
CTIF	ENST00000591387.5	2.82318	0.0406966
CTIF	ENST00000587752.5	2.6629	0.0221504
WDR7	ENST00000589935.1	3.94963	0.00034886
ATP9B	ENST00000590477.5	2.28729	0.00860866
AC090360.1	ENST00000591514.1	11.682	0.0386143
POLRMT	ENST00000592863.2	2.82592	0.0324034
GAMT	ENST00000591788.3	2.4481	0.00242273
OAZ1	ENST00000590943.6	2.66129	0.00186291
LSM7	ENST00000585409.2	2.86577	0.000475206
CACTIN	ENST00000589321.5	2.01927	0.0111599
NMRK2	ENST00000616156.4	2.10641	0.000755972
NMRK2	ENST00000168977.6	2.02106	0.00149706
NMRK2	ENST00000593949.1	2.10641	0.000755972
NMRK2	ENST00000597889.1	2.38406	0.00110085
ZBTB7A	ENST00000601588.1	2.0087	0.000176889
SIRT6	ENST00000601488.5	2.15448	0.00895372
CHAF1A	ENST00000589648.1	6.83563	0.0424001
TUBB4A	ENST00000594075.5	2.15962	0.0332254
TUBB4A	ENST00000600216.5	2.05232	0.035282
C3	ENST00000245907.11	6.17941	2.41441e-11
TGFBR3L	ENST00000565886.1	2.2781	0.028878
SNAPC2	ENST00000221573.11	2.06474	0.000350634
SNAPC2	ENST00000595637.1	2.2706	0.000276117
CD320	ENST00000596002.5	2.60413	0.00356229
NDUFA7	ENST00000601101.5	2.02121	0.0280134
RAB11B	ENST00000600719.5	2.3702	0.0444767
RAB11B	ENST00000601897.1	2.01891	0.0160626
FBXL12	ENST00000589626.5	3.60061	0.00153638
FBXL12	ENST00000590277.1	2.15696	0.012362
DNMT1	ENST00000592054.5	2.01274	0.0307644
ICAM3	ENST00000585439.1	3.50142	0.0346968
QTRT1	ENST00000591643.1	2.61266	0.0151084
ZNF653	ENST00000590296.5	4.27556	0.00537811
ZNF653	ENST00000293771.10	2.10765	0.00776933
MAN2B1	ENST00000593686.1	2.18468	0.00201763
MAN2B1	ENST00000598876.1	2.07166	0.00430809
TNPO2	ENST00000590781.1	2.65324	0.0330299
CACNA1A	ENST00000638009.2	2.01717	0.00301021
CACNA1A	ENST00000635895.1	2.00428	0.00298557
CACNA1A	ENST00000636389.1	2.02398	0.00296799
CACNA1A	ENST00000637276.1	2.02375	0.00296799
CACNA1A	ENST00000637927.1	2.02029	0.00323341
C19orf53	ENST00000588858.5	4.05902	0.00883436
ADGRE2	ENST00000392962.3	3.02415	0.0156954
AKAP8L	ENST00000599137.5	13.4874	0.00741179
EPS15L1	ENST00000599790.1	2.0444	0.000923409
ISYNA1	ENST00000582811.6	21.3048	0.000306079
ISYNA1	ENST00000577820.5	21.3048	0.000306079
KXD1	ENST00000600099.1	2.63679	1.76628e-05
SUGP1	ENST00000585444.1	2.10436	0.0125853
ATP13A1	ENST00000455627.1	2.30771	0.000115147
ZNF90	ENST00000469078.5	2.01705	0.0331173
ZNF90	ENST00000473524.5	2.70357	0.00711885
RHPN2	ENST00000588388.5	2.2501	0.00840862
AC092073.1	ENST00000592740.5	2.00051	0.000505369
ARHGAP33	ENST00000588248.6	2.20111	0.0143443
ZNF875	ENST00000591471.5	2.05446	0.000741693
ZNF875	ENST00000544914.5	2.05446	0.000741693
FAM98C	ENST00000252530.9	2.41414	0.0142059
RYR1	ENST00000359596.8	2.19574	1.03889e-05
RYR1	ENST00000355481.8	2.19033	1.18464e-05
RYR1	ENST00000594335.5	3.22968	0.00727422
LGALS7B	ENST00000314980.5	3.05501	0.0423491
ZFP36	ENST00000597629.3	4.12535	7.47533e-05
ZFP36	ENST00000594442.2	4.07595	9.57769e-05
ZNF285	ENST00000614994.5	2.40294	0.00208722
ZNF285	ENST00000544719.6	2.40294	0.00208722
ZNF285	ENST00000591679.5	2.45696	0.00151252
BCAM	ENST00000270233.12	2.02925	0.000381063
BCAM	ENST00000591520.6	2.02023	0.000838246
BCAM	ENST00000590196.1	2.67264	0.0104728
CLPTM1	ENST00000591304.1	2.13754	7.61117e-07
LMTK3	ENST00000648216.1	2.04612	0.00446396
PPP1R15A	ENST00000200453.6	3.10317	0.0010754
PPP1R15A	ENST00000600406.1	3.16784	0.00870611
PRMT1	ENST00000534280.5	2.8726	0.000348732
ZNF175	ENST00000436511.2	3.27399	0.0445152
ZNF611	ENST00000598639.5	3.53387	0.0416967
LENG8	ENST00000616932.4	3.43793	2.587e-12
LENG8	ENST00000326764.9	3.31145	1.23744e-11
LENG8	ENST00000439657.5	3.24701	2.03644e-10
LENG8	ENST00000376514.6	3.50695	1.96036e-12
LENG8	ENST00000436479.1	3.55644	0.000374097
LENG8	ENST00000443957.5	3.65043	5.04062e-05
LENG8	ENST00000610347.1	3.4325	2.66252e-12
LENG8	ENST00000421200.1	3.71077	0.000170677
PANK2	ENST00000643504.1	2.13752	0.0408864
TM9SF4	ENST00000442842.5	2.00352	0.0189794
TM9SF4	ENST00000450829.5	2.0038	0.0187764
ZNF341	ENST00000342427.6	2.03369	0.00989218
ZNF341	ENST00000375200.6	2.00549	0.011555
ZNF341	ENST00000483118.5	2.22134	0.00759248
SAMHD1	ENST00000465985.2	5.40388	0.00113376
PIGT	ENST00000640123.1	2.13079	0.0305726
WFDC2	ENST00000217425.9	2.26896	0.0104211
WFDC2	ENST00000447118.5	2.6066	0.00182083
CTSA	ENST00000606394.5	2.14202	0.00488568
HRH3	ENST00000340177.10	3.0955	0.00274718
HRH3	ENST00000317393.10	3.69554	0.00184062
LIME1	ENST00000480139.5	5.13972	0.0119395
LIME1	ENST00000476183.2	3.03758	0.00940795
U2AF1L5	ENST00000620065.4	2.30228	0.000538694
U2AF1	ENST00000464750.5	2.30283	0.000534778
TMEM191B	ENST00000612978.5	2.59019	0.00339228
PRODH	ENST00000420436.5	2.036	0.00123606
PRODH	ENST00000334029.6	2.036	0.00123606
PRODH	ENST00000438924.5	2.3638	0.000119457
PRODH	ENST00000450579.1	2.0101	0.000120623
PRODH	ENST00000457083.1	2.40786	0.000992928
C22orf39	ENST00000333059.5	2.14375	0.00421329
TANGO2	ENST00000450664.5	2.10395	0.0460888
TANGO2	ENST00000434168.5	2.2619	0.0126986
MED15	ENST00000445987.5	2.01731	0.018094
MED15	ENST00000444094.5	3.50485	0.045966
MED15	ENST00000414658.5	2.05712	0.00465207
MED15	ENST00000433831.5	2.96074	0.0372599
MED15	ENST00000445189.5	2.03481	0.0163343
MED15	ENST00000457322.5	2.06436	0.00790438
TMEM191C	ENST00000621561.4	2.00536	0.0229216
XBP1	ENST00000216037.10	2.04962	4.14375e-06
XBP1	ENST00000403532.7	2.07365	3.70764e-06
XBP1	ENST00000344347.5	2.00032	3.32513e-05
LIF	ENST00000403987.3	3.54647	0.0381086
CBX6	ENST00000407418.8	2.08344	0.000400327
CBX6	ENST00000216083.6	2.09107	0.000736554
AL022238.3	ENST00000639722.1	2.08116	0.0316941
ARHGAP8	ENST00000389772.8	7.20938	0.0380474
PANX2	ENST00000395842.3	2.06007	0.0254679
GRIPAP1	ENST00000621664.1	3.12867	0.000552206
ARHGEF9	ENST00000466925.4	2.768	0.0102277
ARHGEF9	ENST00000623417.3	2.09465	0.0030836
ARHGEF9	ENST00000625116.3	2.06926	0.00411872
MED12	ENST00000444034.1	2.00827	0.0183061
TAF1	ENST00000437147.7	2.22856	0.00246842
CHIC1	ENST00000373504.10	2.43868	0.00765922
CHIC1	ENST00000373502.9	2.34121	0.00290271
CHIC1	ENST00000498407.5	2.39284	0.00238804
ABCB7	ENST00000643632.1	2.00811	3.52748e-05
CSTF2	ENST00000413437.1	2.02855	6.92989e-09
TMEM35A	ENST00000372930.5	2.59993	0.0418812
COL4A5	ENST00000504541.1	2.9266	0.0454644
ALG13	ENST00000624161.3	2.39805	0.0314285
ALG13	ENST00000492038.5	2.2914	0.038926
THOC2	ENST00000416618.5	2.02545	0.0248447
IDS	ENST00000466323.5	2.12259	0.0403368
MT-CO2	ENST00000361739.1	2.08793	0.000577693
