## Supplementary Table 5 for "Selective Translation Orchestrates Key Signaling Pathways in Primed Pluripotency"

### Sheet: Sheet1
Gene name	Transcript ID	FC	Adjusted p-value
RALA	ENST00000005257.7	1.11599	0.728488
RALBP1	ENST00000019317.8	0.693939	0.0247332
EPN1	ENST00000085079.11	0.333506	2.3254e-07
BCAR1	ENST00000162330.10	0.678064	0.0011154
MAP2K5	ENST00000178640.10	0.456443	0.00208607
MAPK1	ENST00000215832.11	0.944308	0.855875
SOS2	ENST00000216373.10	0.781526	0.264242
CSK	ENST00000220003.13	0.32972	4.14664e-07
PIK3R2	ENST00000222254.13	0.310758	1.18351e-16
CAV2	ENST00000222693.5	1.09111	0.957177
RPS6KB1	ENST00000225577.9	0.643237	0.000395856
PXN	ENST00000228307.11	0.923055	0.714293
MAPK14	ENST00000229794.9	0.886907	0.446079
MAPK14	ENST00000229795.7	0.849143	0.335688
NCK2	ENST00000233154.9	0.532023	0.00861491
PLCG1	ENST00000244007.7	1.08634	0.825415
ELK1	ENST00000247161.7	0.605497	0.0762369
EPS15L1	ENST00000248070.10	1.93805	1.17255e-05
PTPN12	ENST00000248594.11	0.628969	0.00117934
NEDD8	ENST00000250495.10	1.09281	0.804193
RAF1	ENST00000251849.8	0.58315	0.000981313
JUND	ENST00000252818.5	0.769942	0.33183
KRAS	ENST00000256078.10	0.840862	0.537891
PEBP1	ENST00000261313.3	1.02782	0.949566
ATF1	ENST00000262053.8	0.886814	0.625728
ITCH	ENST00000262650.10	0.942395	0.791802
MAP2K2	ENST00000262948.10	0.507442	1.89861e-06
GAB1	ENST00000262994.8	0.940379	0.784685
GAB1	ENST00000262995.8	0.940075	0.796393
MAPK3	ENST00000263025.9	1.53743	0.069243
PLD2	ENST00000263088.11	1.44245	0.0130271
AP2S1	ENST00000263270.11	0.993692	0.987109
STAM2	ENST00000263904.5	0.668768	0.0260679
CBL	ENST00000264033.6	0.714101	0.0982788
STAT3	ENST00000264657.10	0.919558	0.587463
EGF	ENST00000265171.10	0.749927	0.625534
RPS6KA2	ENST00000265678.9	0.706254	0.131026
PXN	ENST00000267257.11	0.932111	0.751667
IQGAP1	ENST00000268182.10	0.929839	0.868479
PDPK1	ENST00000268673.11	0.382038	5.46217e-14
ERBB2	ENST00000269571.9	0.64686	0.000568323
EPN1	ENST00000270460.11	0.333094	2.2871e-07
RALB	ENST00000272519.10	0.977223	0.926517
RAB5A	ENST00000273047.9	0.699103	0.143543
IQSEC1	ENST00000273221.8	0.633657	0.0200299
RASA1	ENST00000274376.11	0.763588	0.0783094
EGFR	ENST00000275493.7	0.725033	0.266834
USP6NL	ENST00000277575.5	0.75706	0.178149
PAK1	ENST00000278568.8	0.824871	0.529024
EPS8	ENST00000281172.10	0.363172	0.000116968
GJA1	ENST00000282561.4	0.884596	0.694943
PRKCA	ENST00000284384.6	0.889218	0.756433
BRAF	ENST00000288602.11	0.992366	0.972263
NCK1	ENST00000288986.6	0.775159	0.144796
ELK4	ENST00000289703.8	0.539369	0.0119838
AP2M1	ENST00000292807.9	0.849267	0.58039
STAT5B	ENST00000293328.8	0.94885	0.780941
PRKCI	ENST00000295797.5	0.889391	0.708409
RICTOR	ENST00000296782.9	1.52669	0.00456328
NOS3	ENST00000297494.8	1.30798	0.502727
INPPL1	ENST00000298229.7	0.582151	0.00372894
ARF6	ENST00000298316.7	0.216224	1.00949e-10
MAPK7	ENST00000299612.11	0.825091	0.276511
CRK	ENST00000300574.3	0.454224	2.96632e-06
FOS	ENST00000303562.9	1.13493	0.617257
REPS2	ENST00000303843.7	0.947793	0.871225
VAV1	ENST00000304076.6	1.32055	0.492365
MAP2K1	ENST00000307102.10	0.606965	0.00428202
USP8	ENST00000307179.9	0.789573	0.0783044
CFL1	ENST00000308162.10	1.17629	0.625654
MAPK7	ENST00000308406.9	0.943445	0.80392
MAPK14	ENST00000310795.8	0.905344	0.61293
HRAS	ENST00000311189.8	0.872079	0.570426
RIN1	ENST00000311320.9	1.3948	0.499529
KRAS	ENST00000311936.8	0.764612	0.31502
CDC42	ENST00000315554.13	1.28855	0.355668
GRB2	ENST00000316615.9	0.808649	0.30618
GRB2	ENST00000316804.10	0.804001	0.282752
ABL1	ENST00000318560.6	0.702391	0.00981049
INPPL1	ENST00000320683.7	0.721362	0.40255
PIK3R1	ENST00000320694.12	0.637791	0.288477
PRKCB	ENST00000321728.12	0.356567	0.0313264
MAPK3	ENST00000322266.9	1.48298	0.101082
PXN	ENST00000323871.9	1.02251	0.929264
SH3GL3	ENST00000324537.5	0.497262	0.0144791
SP1	ENST00000327443.9	1.46966	0.0385317
HGS	ENST00000329138.9	1.18679	0.255753
PRKCD	ENST00000330452.8	0.876051	0.609296
LIMK2	ENST00000331728.9	1.34819	0.0525953
TNK2	ENST00000333602.13	1.068	0.88297
LIMK2	ENST00000333611.8	1.37004	0.0649943
GRB10	ENST00000335866.7	0.311661	1.43795e-09
PIK3R1	ENST00000336483.9	0.632152	0.276401
ARHGEF1	ENST00000337665.8	0.738362	0.0858651
MEF2A	ENST00000338042.10	0.820008	0.490114
EIF4EBP1	ENST00000338825.5	1.05913	0.884852
NEDD4	ENST00000338963.6	1.48634	0.270028
STAMBP	ENST00000339566.7	1.12083	0.545385
GAB2	ENST00000340149.6	1.61399	0.057399
LIMK2	ENST00000340552.4	1.02983	0.932501
PTK2	ENST00000340930.7	0.763959	0.0482216
MAP2K5	ENST00000340972.8	0.43451	0.029917
CAV1	ENST00000341049.7	1.41003	0.778213
DNM1	ENST00000341179.11	1.22283	0.327044
CBLC	ENST00000341505.4	1.27733	0.256587
FOXO4	ENST00000341558.3	0.5967	0.0385842
PDPK1	ENST00000342085.9	0.414155	4.81862e-13
PLSCR1	ENST00000342435.9	1.24699	0.422883
JAK1	ENST00000342505.5	0.646992	0.121946
EGFR	ENST00000342916.7	0.730338	0.369676
MAPK9	ENST00000343111.10	0.570606	0.00980266
CAV2	ENST00000343213.2	1.11346	0.953406
E2F1	ENST00000343380.6	0.670633	0.164681
ELK1	ENST00000343894.8	0.769953	0.651681
CDC42	ENST00000344548.7	1.34326	0.264676
EGFR	ENST00000344576.6	0.728391	0.365158
MAP3K2	ENST00000344908.9	0.384659	2.92687e-10
STAT5A	ENST00000345506.8	0.716733	0.0470512
PTK2B	ENST00000346049.10	1.58855	0.338098
ABI1	ENST00000346832.10	0.906781	0.607956
MAPK9	ENST00000347470.8	0.608946	0.0169293
ARHGEF1	ENST00000347545.8	0.720641	0.068126
RAC1	ENST00000348035.9	0.525038	0.018094
MEF2D	ENST00000348159.9	0.611873	0.00459706
MAP3K4	ENST00000348824.11	0.799891	0.107561
AKT1	ENST00000349310.7	0.547251	0.000122342
PLD1	ENST00000351298.9	2.04403	0.273505
PTPN11	ENST00000351677.7	0.702132	0.0558787
AP2S1	ENST00000352203.8	0.982713	0.964831
CREB1	ENST00000353267.8	1.05436	0.80596
AP2A1	ENST00000354293.10	1.3502	0.0333441
CRKL	ENST00000354336.8	0.412868	2.31829e-06
MEF2A	ENST00000354410.9	0.821658	0.48347
MAP2K5	ENST00000354498.9	0.455912	0.00478866
ARHGEF1	ENST00000354532.8	0.729556	0.0715331
RAC1	ENST00000356142.4	0.538608	0.0222146
PLD1	ENST00000356327.9	1.99698	0.29534
PAK1	ENST00000356341.8	0.828673	0.541085
RAP1A	ENST00000356415.5	1.05133	0.879362
GRB10	ENST00000357271.9	0.322264	7.39646e-10
REPS2	ENST00000357277.8	1.03043	0.977641
SYNJ1	ENST00000357345.7	1.07606	0.887168
RICTOR	ENST00000357387.8	1.54074	0.0038933
ASAP1	ENST00000357668.2	0.447825	1.16117e-06
STMN1	ENST00000357865.6	1.11632	0.800343
ELK4	ENST00000357992.9	0.525825	0.00558587
SRC	ENST00000358208.8	0.576236	0.00398372
PTPN5	ENST00000358540.7	0.51071	0.0189296
AP2A1	ENST00000359032.9	1.3643	0.0350132
ABI1	ENST00000359188.8	0.985728	0.958853
INPP5D	ENST00000359570.9	1.2943	0.39608
MAPK8	ENST00000360332.7	1.15103	0.573217
MEF2D	ENST00000360595.7	0.621901	0.0031451
STAT1	ENST00000361099.8	0.834204	0.275035
MAP3K3	ENST00000361357.7	0.335077	0.000152775
MTOR	ENST00000361445.9	1.38778	0.00117099
GAB2	ENST00000361507.5	1.72041	0.0389687
MAP3K3	ENST00000361733.8	0.339059	0.000196415
SHC1	ENST00000366442.2	1.22634	0.206451
RPS6KA1	ENST00000366866.8	0.700997	0.361502
MAP3K4	ENST00000366919.6	0.804717	0.109104
MAP3K4	ENST00000366920.6	0.811822	0.132842
PIK3C2B	ENST00000367187.7	0.71293	0.139533
SH2D2A	ENST00000368198.7	0.941029	0.894427
SH2D2A	ENST00000368199.8	0.941029	0.894427
MEF2D	ENST00000368240.6	0.529575	0.0235797
SHC1	ENST00000368445.9	1.24624	0.0525171
SHC1	ENST00000368449.8	1.25162	0.0526108
SHC1	ENST00000368450.5	1.2361	0.0613352
SHC1	ENST00000368453.8	1.23849	0.0671514
PIAS3	ENST00000369298.5	0.91857	0.676695
RAP1A	ENST00000369709.3	1.05133	0.879362
VAV3	ENST00000370056.9	0.453434	0.000399251
JUN	ENST00000371222.4	1.12931	0.797902
EPS15	ENST00000371730.6	1.16819	0.432098
EPS15	ENST00000371733.8	1.13942	0.517159
VAV2	ENST00000371850.8	0.691633	0.0153964
VAV2	ENST00000371851.1	0.662069	0.00303828
PTEN	ENST00000371953.8	0.638339	0.0197413
NCOA3	ENST00000371997.3	0.695946	0.0204096
NCOA3	ENST00000371998.8	0.707255	0.0210766
NCOA3	ENST00000372004.7	0.710143	0.0233249
RALGDS	ENST00000372047.7	1.31053	0.30797
RALGDS	ENST00000372050.8	1.26464	0.388565
RALGDS	ENST00000372062.8	1.30038	0.348846
ABL1	ENST00000372348.7	0.698169	0.00713463
DNM1	ENST00000372923.8	1.2343	0.29103
PLCG1	ENST00000373271.5	1.0873	0.822605
STXBP1	ENST00000373299.5	1.05051	0.823709
STXBP1	ENST00000373302.7	1.00064	0.987381
SRC	ENST00000373558.2	0.574376	0.00375435
SRC	ENST00000373567.6	0.576236	0.00398372
SRC	ENST00000373578.7	0.576236	0.00398372
RPS6KA1	ENST00000374163.5	0.859418	0.658331
RPS6KA1	ENST00000374166.8	0.693386	0.00179948
RPS6KA1	ENST00000374168.7	0.69416	0.00165086
MAPK8	ENST00000374176.8	1.11837	0.658113
MAPK8	ENST00000374179.8	1.11636	0.658266
MAPK8	ENST00000374182.7	1.12754	0.643042
MAPK8	ENST00000374189.5	1.13432	0.633734
FOXO4	ENST00000374259.8	0.579294	0.0193866
STMN1	ENST00000374291.5	1.11632	0.800343
ITCH	ENST00000374864.10	0.944552	0.796917
ABI1	ENST00000376137.8	0.913355	0.663359
ABI1	ENST00000376138.7	0.928316	0.70804
ABI1	ENST00000376139.6	1.01716	0.935477
ABI1	ENST00000376140.3	1.03156	0.881813
ABI1	ENST00000376142.6	1.00187	0.98868
ABI1	ENST00000376160.5	0.980932	0.943054
ABI1	ENST00000376166.5	0.899082	0.586586
ABI1	ENST00000376170.8	0.887599	0.535813
MTOR	ENST00000376838.5	1.35546	0.00930926
ELK1	ENST00000376983.8	0.605497	0.0762369
SPRY2	ENST00000377102.5	0.71502	0.142143
SPRY2	ENST00000377104.4	0.71502	0.142143
ERRFI1	ENST00000377482.10	0.477316	7.00128e-05
STAM	ENST00000377500.1	1.17004	0.446992
STAM	ENST00000377524.8	1.20129	0.196571
ARHGEF1	ENST00000378152.8	0.724796	0.0989418
PRKCZ	ENST00000378567.8	0.520255	9.05036e-07
PCNA	ENST00000379143.10	0.948294	0.894476
PCNA	ENST00000379160.3	0.948294	0.894476
USP6NL	ENST00000379237.6	0.756852	0.177409
FOXO1	ENST00000379561.6	0.87468	0.615534
RPS6KA3	ENST00000379565.9	0.506097	0.00223322
SH3KBP1	ENST00000379697.7	0.382734	7.36988e-05
SH3KBP1	ENST00000379698.8	0.514928	0.00139075
SH3KBP1	ENST00000379716.5	0.582976	0.0309048
SH3KBP1	ENST00000379726.7	0.522296	0.00293837
SH3GL2	ENST00000380607.5	0.791786	0.41561
JAK2	ENST00000381652.4	0.542954	0.0186634
TNK2	ENST00000381916.7	1.05554	0.903701
AP2M1	ENST00000382456.7	0.852108	0.594578
SYNJ1	ENST00000382491.7	1.056	0.914465
SYNJ1	ENST00000382499.7	1.08128	0.877692
RALBP1	ENST00000383432.8	0.693939	0.0247332
ATXN2	ENST00000389153.10	1.03921	0.860666
ATXN2	ENST00000389154.7	1.09075	0.736138
PDPK1	ENST00000389224.7	0.412099	1.64614e-12
STAT3	ENST00000389272.7	0.903878	0.513024
MAP3K4	ENST00000392142.9	0.81867	0.138093
SH2D2A	ENST00000392306.2	0.938512	0.88928
STAT1	ENST00000392322.7	0.82702	0.249386
STAT1	ENST00000392323.6	0.829512	0.262126
GRB2	ENST00000392562.5	0.804001	0.282752
GRB2	ENST00000392563.5	0.808649	0.30618
GRB2	ENST00000392564.5	0.804001	0.282752
PTPN11	ENST00000392597.5	0.715052	0.0783041
RPS6KB1	ENST00000393021.7	0.64251	0.000939646
PIAS3	ENST00000393045.7	0.954189	0.82941
PIAS3	ENST00000393046.3	0.920002	0.802435
RALGDS	ENST00000393157.8	1.25532	0.431296
RALGDS	ENST00000393160.7	1.25009	0.44052
ABL1	ENST00000393293.4	0.147535	0.00046005
NCK2	ENST00000393348.6	0.60269	0.0181271
NCK2	ENST00000393349.2	0.532023	0.00861491
MAPK9	ENST00000393360.7	0.578352	0.00636942
MAPK9	ENST00000393362.8	0.728874	0.545073
BCAR1	ENST00000393420.10	0.689057	0.00248638
BCAR1	ENST00000393422.6	0.676813	0.00105164
CAV1	ENST00000393467.1	1.36667	0.800532
CAV1	ENST00000393468.1	1.36667	0.800532
CAV1	ENST00000393470.1	1.37085	0.799428
CAV2	ENST00000393480.3	0.828907	0.895949
DNM1	ENST00000393594.7	1.21382	0.367332
CBLB	ENST00000394030.8	0.964546	0.870111
STAMBP	ENST00000394070.7	1.12083	0.545385
STAMBP	ENST00000394073.5	1.12083	0.545385
PRKCD	ENST00000394729.6	0.876051	0.609296
MAP2K2	ENST00000394867.8	0.502818	1.05995e-05
SOS1	ENST00000395038.6	0.406319	3.4039e-09
MAPK3	ENST00000395199.7	1.58445	0.039927
MAPK3	ENST00000395200.5	1.48265	0.0986269
MAPK3	ENST00000395202.5	1.46881	0.0935
PTK2	ENST00000395218.3	0.769839	0.0463634
MAP2K5	ENST00000395476.6	0.438089	0.00135426
MAPK7	ENST00000395602.8	0.943445	0.80392
MAPK7	ENST00000395604.8	0.943445	0.80392
MAPK8	ENST00000395611.7	1.11837	0.658113
PTPN5	ENST00000396166.7	0.471786	0.218403
PTPN5	ENST00000396168.1	0.506379	0.0172938
PTPN5	ENST00000396170.5	0.514707	0.0238528
USP8	ENST00000396444.7	0.789573	0.0783044
NEDD8	ENST00000396828.8	1.17475	0.604213
MAP4K1	ENST00000396857.7	1.06463	0.885507
MAPK9	ENST00000397072.7	0.728874	0.545073
PTK2B	ENST00000397501.5	1.58855	0.338098
HRAS	ENST00000397594.5	0.907217	0.71106
HRAS	ENST00000397596.6	0.809733	0.365111
SH3KBP1	ENST00000397821.8	0.484628	0.000300795
GRB10	ENST00000398810.6	0.311661	1.43795e-09
GRB10	ENST00000398812.6	0.310771	8.44006e-11
MAPK1	ENST00000398822.7	0.944893	0.855278
CRK	ENST00000398970.5	0.494757	6.52571e-05
MAP3K1	ENST00000399503.4	1.3686	0.0534273
STMN1	ENST00000399728.5	1.11632	0.800343
ROCK1	ENST00000399799.3	0.475963	1.04373e-06
CDC42	ENST00000400259.5	1.34326	0.264676
PRKCZ	ENST00000400921.6	0.485142	1.38212e-06
GRB10	ENST00000401949.6	0.310771	8.44006e-11
SOS1	ENST00000402219.7	0.407409	2.97528e-09
GRB10	ENST00000402497.6	0.311661	1.43795e-09
GRB10	ENST00000402578.5	0.311661	1.43795e-09
AKT1	ENST00000402615.6	0.547251	0.000122342
GRB10	ENST00000403097.6	0.311661	1.43795e-09
CBLB	ENST00000403724.5	0.976441	0.925946
RPS6KA1	ENST00000403732.2	0.534335	0.00260942
STAT3	ENST00000404395.3	0.920037	0.582306
RPS6KA2	ENST00000405189.7	0.720753	0.163419
CAV1	ENST00000405348.5	1.36667	0.800532
CBLB	ENST00000405772.5	0.981814	0.938062
RPS6KB1	ENST00000406116.7	0.644614	0.00113511
ERBB2	ENST00000406381.6	0.646894	0.000560873
LIMK2	ENST00000406516.5	1.00843	0.982586
VAV2	ENST00000406606.7	0.644138	0.00150144
GRB10	ENST00000406641.5	0.311661	1.43795e-09
PTPN12	ENST00000407343.3	0.674397	0.0793267
GRB10	ENST00000407526.6	0.311661	1.43795e-09
AKT1	ENST00000407796.6	0.547251	0.000122342
STAT1	ENST00000409465.5	0.834204	0.275035
STAMBP	ENST00000409707.5	1.12908	0.527559
MAP3K2	ENST00000409947.5	0.384659	2.92687e-10
EPN1	ENST00000411543.6	0.33727	3.95587e-07
AP2M1	ENST00000411763.6	0.853752	0.596315
CRKL	ENST00000411769.1	0.416359	3.83181e-06
CDC42	ENST00000411827.1	1.26011	0.417682
SHC1	ENST00000412170.5	1.24069	0.0818518
RALB	ENST00000412383.5	1.01604	0.978999
RAB5A	ENST00000412966.5	1.35419	0.613953
PRKCA	ENST00000413366.8	0.678121	0.0158905
SHC1	ENST00000414115.5	1.36677	0.010003
CREB1	ENST00000414681.1	0.784942	0.451161
STAT1	ENST00000415035.2	0.834434	0.276717
VAV3	ENST00000415432.6	0.475065	0.00303031
PTPN12	ENST00000415482.6	0.646303	0.0084982
INPP5D	ENST00000415617.5	1.23432	0.542405
STAT5B	ENST00000415845.1	1.00468	0.976464
PIK3C2B	ENST00000415899.1	0.705681	0.394469
RAF1	ENST00000416093.1	0.589662	0.107471
HRAS	ENST00000417302.5	0.907217	0.71106
INPP5D	ENST00000417661.1	1.31813	0.581237
CREB1	ENST00000418081.5	1.18825	0.489501
PTPN12	ENST00000418110.5	0.697331	0.30019
BCAR1	ENST00000418647.7	0.677297	0.00108479
RPS6KA5	ENST00000418736.6	1.19658	0.718567
PTK2B	ENST00000420218.3	1.66887	0.300886
EGFR	ENST00000420316.6	0.652944	0.315256
RALB	ENST00000420510.5	0.977223	0.926517
BCAR1	ENST00000420641.7	0.676981	0.00110577
CREB1	ENST00000421139.5	1.23012	0.416339
RAB5A	ENST00000422242.1	0.719091	0.216717
RAF1	ENST00000423275.5	0.589662	0.107471
STAT1	ENST00000423282.2	0.392804	0.539433
RALGDS	ENST00000424572.1	1.28846	0.62474
PXN	ENST00000424649.6	0.946286	0.801313
STAMBP	ENST00000424659.5	1.07451	0.80749
PIK3C2B	ENST00000424712.6	0.714017	0.145804
STAT1	ENST00000424722.6	0.798802	0.215888
USP8	ENST00000425032.7	0.767627	0.0399066
LIMK2	ENST00000425203.1	1.89846	0.357256
MAPK9	ENST00000425491.6	0.488537	8.776e-05
NCK2	ENST00000425756.1	0.562916	0.0215775
SP1	ENST00000426431.2	1.46423	0.0384225
MAPK8	ENST00000426557.5	1.13722	0.721762
STMN1	ENST00000426559.6	1.12965	0.782792
PIK3R2	ENST00000426902.5	0.28632	8.39584e-15
AP2M1	ENST00000427072.5	0.786389	0.36032
SH3GL3	ENST00000427482.7	0.496897	0.0141796
TNK2	ENST00000428187.7	1.05811	0.899405
GRB10	ENST00000428711.1	0.313656	0.000149972
SYNJ1	ENST00000429236.5	1.09549	0.84983
PTK2	ENST00000430260.6	0.819514	0.157593
CREB1	ENST00000430624.5	1.05436	0.80596
SH3KBP1	ENST00000431164.1	0.451312	0.106186
AP2M1	ENST00000431779.5	0.78855	0.359174
STAT1	ENST00000432058.1	0.81133	0.656996
SH3KBP1	ENST00000432234.5	0.390855	0.0115875
STAMBP	ENST00000432295.6	1.13229	0.549631
CREB1	ENST00000432329.6	1.09564	0.658278
MAPK8	ENST00000432379.5	1.15508	0.690444
RAF1	ENST00000432427.2	0.55697	0.000564519
AP2M1	ENST00000432591.5	0.800551	0.362117
RAP1A	ENST00000433097.5	1.21098	0.493823
PTPN12	ENST00000433369.6	0.500336	0.488567
SYNJ1	ENST00000433931.7	1.16098	0.673651
RALA	ENST00000434466.1	1.20006	0.537381
PTPN12	ENST00000435495.6	0.647443	0.00852192
NEDD4	ENST00000435532.7	1.45315	0.233987
RALA	ENST00000436179.1	1.30053	0.37721
CBLB	ENST00000438603.6	1.38272	0.444358
RPS6KA1	ENST00000438977.1	0.587725	0.0181574
MAP2K5	ENST00000439036.5	0.551914	0.0909641
CSK	ENST00000439220.6	0.32972	4.14664e-07
TNK2	ENST00000439230.6	0.809759	0.658866
AP2M1	ENST00000439647.5	0.852108	0.594578
PDPK1	ENST00000441549.7	0.461085	1.71523e-08
RAF1	ENST00000442415.7	0.574812	0.000686196
AP2M1	ENST00000442686.1	1.07145	0.844092
MAPK7	ENST00000443215.5	1.34745	0.254234
RPS6KB1	ENST00000443572.6	0.67988	0.00227078
CBLB	ENST00000443752.2	1.43541	0.398704
SHC1	ENST00000444179.5	1.35168	0.0333697
STAT5A	ENST00000444283.5	0.573829	0.273172
SHC1	ENST00000444664.5	1.23208	0.173639
ERBB2	ENST00000445658.6	0.652814	0.00116138
CREB1	ENST00000445803.5	1.21716	0.401213
STAM	ENST00000445846.1	0.684612	0.775904
INPP5D	ENST00000445964.6	1.29817	0.387993
STMN1	ENST00000446334.1	1.21165	0.628059
RAB5A	ENST00000446547.5	1.20444	0.766089
CBLB	ENST00000447441.6	1.06689	0.90757
RALB	ENST00000447591.5	0.984206	0.955115
PTPN12	ENST00000447995.2	0.686653	0.214301
SHC1	ENST00000448116.7	1.24826	0.0574469
AP2M1	ENST00000448139.5	0.774598	0.28076
CREB1	ENST00000448277.5	1.10993	0.596232
PLSCR1	ENST00000448787.6	1.19736	0.530149
MEF2A	ENST00000449277.6	0.844884	0.57218
RALB	ENST00000449649.1	1.17386	0.616671
SOS1	ENST00000451331.1	0.400308	0.0182132
NCK2	ENST00000451463.6	0.628359	0.131022
HRAS	ENST00000451590.5	0.809733	0.365111
MAPK9	ENST00000452135.6	0.596488	0.00933288
STAT1	ENST00000452281.6	0.784333	0.335428
CREB1	ENST00000452474.5	1.16451	0.596153
STAMBP	ENST00000452725.5	1.11419	0.749414
STAT1	ENST00000454414.5	0.841109	0.570428
EGFR	ENST00000454757.6	0.723019	0.286581
EGFR	ENST00000455089.5	0.703855	0.25476
EPS15L1	ENST00000455140.7	1.92845	1.37819e-05
MTOR	ENST00000455339.1	1.27239	0.326917
CREB1	ENST00000455757.1	1.18249	0.509857
MAPK9	ENST00000455781.5	0.598841	0.0168754
STMN1	ENST00000455785.7	1.11632	0.800343
AP2M1	ENST00000455925.1	0.780612	0.316977
CAV1	ENST00000456473.5	1.35087	0.809219
RASA1	ENST00000456692.6	0.754196	0.0991822
CREB1	ENST00000457101.5	1.47195	0.132207
RPS6KA3	ENST00000457145.6	0.504199	0.00139075
RALBP1	ENST00000458039.3	0.577343	0.0276628
PXN	ENST00000458477.6	0.928949	0.731914
RALGDS	ENST00000460587.1	1.45812	0.588953
PRKCZ	ENST00000461106.6	0.519409	8.31257e-06
NOS3	ENST00000461406.5	1.53206	0.270541
PRKCZ	ENST00000461465.5	0.693413	0.337189
MAPK3	ENST00000461737.5	1.50762	0.191189
PDPK1	ENST00000461815.1	0.501376	0.000254832
PLSCR1	ENST00000462666.5	1.23616	0.501687
PIAS3	ENST00000463514.2	1.15442	0.732723
PIK3R2	ENST00000464016.3	0.350638	8.86235e-05
MEF2D	ENST00000464356.6	0.653476	0.0181271
PRKCD	ENST00000464818.1	1.1465	0.746931
EPS15	ENST00000465467.1	1.46366	0.503731
MAPK3	ENST00000466521.5	1.50899	0.0616064
ERRFI1	ENST00000467067.1	0.568925	0.103519
NCK1	ENST00000467911.1	0.866744	0.565246
MAPK14	ENST00000468133.5	0.837931	0.259096
PRKCZ	ENST00000468310.5	0.773677	0.332651
ELK4	ENST00000468523.2	0.411962	0.00845456
PLSCR1	ENST00000468985.5	1.50858	0.561273
NCK1	ENST00000469404.1	0.750479	0.154824
ERRFI1	ENST00000469499.5	0.402547	0.00349421
BRAF	ENST00000469930.2	0.899621	0.791061
PRKCZ	ENST00000470511.5	0.612802	0.0948777
PRKCZ	ENST00000470596.5	0.614483	0.0786347
PRKCZ	ENST00000470986.5	0.557699	0.0242107
MAPK14	ENST00000472333.1	0.791918	0.29834
PLSCR1	ENST00000472349.1	1.24391	0.46578
PTEN	ENST00000472832.2	0.690797	0.184544
RPS6KB1	ENST00000472940.5	0.686782	0.0713501
MAPK14	ENST00000474429.5	1.16836	0.759949
ERRFI1	ENST00000474874.5	0.104073	0.106839
NOS3	ENST00000475017.1	2.46879	0.0998547
ATXN2	ENST00000475132.1	1.78914	0.190097
MEF2D	ENST00000475587.2	0.529575	0.0235797
DNM1	ENST00000475805.5	1.20836	0.382205
MAPK8	ENST00000476134.1	1.14138	0.703278
NCK1	ENST00000476286.1	0.941709	0.961342
PTPN5	ENST00000477854.5	0.442454	0.00998369
PLSCR1	ENST00000478267.5	1.50858	0.561273
MAPK3	ENST00000478356.5	1.52697	0.160439
PDPK1	ENST00000478708.2	0.292613	0.0015934
PRKCZ	ENST00000478770.6	0.495154	2.69661e-06
PRKCD	ENST00000478843.5	1.23669	0.69884
BRAF	ENST00000479537.6	1.03582	0.948132
RPS6KA3	ENST00000479809.1	0.476252	0.000395968
PRKCZ	ENST00000481140.5	0.918755	0.851795
MAPK3	ENST00000481230.1	1.46317	0.154184
RPS6KA2	ENST00000481261.6	0.72067	0.163866
NCK1	ENST00000481752.6	0.775159	0.144796
PRKCZ	ENST00000482686.5	0.643239	0.193195
MAPK7	ENST00000482850.1	0.863785	0.720183
PLSCR1	ENST00000483300.5	1.66327	0.0879191
ATXN2	ENST00000483311.6	0.971282	0.88297
MAPK3	ENST00000484663.5	1.50297	0.0883318
NCK1	ENST00000485096.5	0.886739	0.701058
DNM1	ENST00000486160.3	1.22499	0.329596
PLSCR1	ENST00000486631.5	1.19558	0.57905
PRKCZ	ENST00000486681.5	0.457369	0.000113893
ITCH	ENST00000486883.5	1.17466	0.741138
PLSCR1	ENST00000487389.5	1.24655	0.440924
ERRFI1	ENST00000487559.1	0.49444	0.366806
PRKCD	ENST00000487897.5	1.12875	0.838589
NCK1	ENST00000488930.5	0.905458	0.753064
PLSCR1	ENST00000489775.5	1.50858	0.561273
RPS6KB1	ENST00000489824.1	0.841507	0.837934
MAPK3	ENST00000490298.5	1.59435	0.0349421
VAV3	ENST00000490388.2	0.455491	0.00219711
ABI1	ENST00000490841.6	0.890662	0.60032
MAP3K4	ENST00000490904.6	0.736663	0.0203343
NCK1	ENST00000491539.5	0.874109	0.642989
MAPK14	ENST00000491957.5	0.97984	0.938355
ATXN2	ENST00000492467.6	1.03832	0.87867
HRAS	ENST00000493230.5	0.90532	0.704301
STXBP1	ENST00000494254.3	0.739763	0.64273
PRKCZ	ENST00000496325.5	0.655205	0.216717
BRAF	ENST00000496384.7	0.99702	0.983017
NCK1	ENST00000496489.5	0.843782	0.58228
STXBP1	ENST00000496504.3	1.14746	0.84574
PRKCZ	ENST00000497183.5	0.541361	0.0224004
BRAF	ENST00000497784.2	0.87409	0.722908
CDC42	ENST00000498236.1	0.876432	0.838967
EGF	ENST00000503392.1	0.754948	0.647023
RPS6KA2	ENST00000503859.5	0.793851	0.329985
GAB1	ENST00000505913.5	0.934281	0.784235
NEDD4	ENST00000506154.1	1.45204	0.306606
RASA1	ENST00000506290.1	0.75369	0.0982788
RPS6KA2	ENST00000506565.1	0.954362	0.946951
RPS6KA2	ENST00000507350.5	0.721507	0.491236
RPS6KA2	ENST00000507371.5	0.763739	0.596734
NEDD4	ENST00000508342.5	1.4214	0.327637
NEDD4	ENST00000508871.5	1.45319	0.277149
EGF	ENST00000509793.5	0.760989	0.661964
GAB1	ENST00000509992.1	0.957303	0.937148
RPS6KA2	ENST00000510118.5	0.788756	0.314474
RICTOR	ENST00000511516.5	1.6975	0.0190586
GAB1	ENST00000511836.1	0.498203	0.247617
RASA1	ENST00000512763.5	0.754196	0.0991822
GAB1	ENST00000512843.1	1.10389	0.899967
RPS6KA2	ENST00000512860.5	0.670325	0.642893
GAB1	ENST00000514639.5	0.973367	0.9604
RICTOR	ENST00000514735.1	1.80136	0.0212052
RASA1	ENST00000515800.6	0.771977	0.19052
PTK2B	ENST00000517339.5	1.66887	0.300886
PTK2	ENST00000517453.5	0.61503	0.160154
PTK2	ENST00000517712.5	0.896193	0.729849
PTK2	ENST00000517887.5	0.772036	0.0739016
ASAP1	ENST00000518721.6	0.445695	8.85736e-07
PTK2	ENST00000519024.5	0.84304	0.559236
PIK3R1	ENST00000519025.5	0.649837	0.370494
PTK2	ENST00000519419.5	0.772036	0.0739016
PTK2	ENST00000519465.5	0.799368	0.137517
ASAP1	ENST00000519483.5	0.474359	0.000498517
PTK2	ENST00000519654.5	0.770302	0.0614408
PTK2	ENST00000519881.5	0.63145	0.192369
PTK2	ENST00000519993.5	0.676491	0.433155
PTK2	ENST00000520045.5	0.613248	0.160112
PTK2	ENST00000520151.5	0.863364	0.648462
PTK2	ENST00000520475.5	0.572359	0.0355043
PIK3R1	ENST00000520675.1	1.05073	0.946125
PTK2	ENST00000520828.5	0.469473	0.016517
PTK2	ENST00000520892.5	0.625974	0.181549
PTK2	ENST00000521029.5	0.992923	0.967148
PTK2	ENST00000521059.5	0.772103	0.0601116
PTK2	ENST00000521250.5	0.791627	0.593878
PTK2	ENST00000521332.5	0.476801	0.105843
PIK3R1	ENST00000521381.6	0.688234	0.279643
PTK2	ENST00000521395.5	0.632778	0.205117
PIK3R1	ENST00000521409.5	0.648968	0.351903
ASAP1	ENST00000521426.5	0.473814	0.0437429
PTK2	ENST00000521562.5	0.77328	0.327765
PIK3R1	ENST00000521657.5	0.688234	0.279643
PTK2	ENST00000521791.5	0.676491	0.433155
PTK2	ENST00000521907.5	0.615849	0.161312
PTK2	ENST00000521981.5	0.877985	0.676477
PTK2	ENST00000521986.5	0.779264	0.0795256
PIK3R1	ENST00000522084.5	0.895672	0.869859
PTPN12	ENST00000522115.6	0.640656	0.0202861
PTK2	ENST00000522424.5	0.774485	0.327551
NCK2	ENST00000522586.5	0.628359	0.131022
PTK2	ENST00000522684.5	0.772103	0.0601116
PTK2	ENST00000523067.5	0.591053	0.250536
PTK2	ENST00000523388.5	0.800639	0.533139
PTK2	ENST00000523435.1	0.93271	0.889408
PTK2	ENST00000523539.5	0.798311	0.127035
MAPK9	ENST00000523583.1	0.464346	0.0169198
PTK2	ENST00000523670.5	0.860891	0.809963
PTK2	ENST00000523803.5	0.612801	0.161646
PIK3R1	ENST00000523807.5	0.822705	0.741545
PIK3R1	ENST00000523872.1	0.609344	0.221983
PTK2	ENST00000524040.5	0.645622	0.374541
ASAP1	ENST00000524124.5	0.446684	7.93659e-06
PTK2	ENST00000524202.5	0.804857	0.159054
PTK2	ENST00000524357.5	0.608624	0.240522
CFL1	ENST00000524553.5	1.17353	0.631919
PAK1	ENST00000524847.5	0.912904	0.788373
NEDD8	ENST00000524927.1	1.2415	0.467724
CFL1	ENST00000525451.6	1.17629	0.625654
RPS6KA1	ENST00000526040.6	0.676435	0.560159
RPS6KA1	ENST00000526792.5	0.672468	0.000471325
PAK1	ENST00000526968.1	0.649161	0.474133
CFL1	ENST00000526975.1	1.1614	0.662331
VAV3	ENST00000527011.5	0.46119	0.000817934
CFL1	ENST00000527344.5	1.17353	0.631919
PAK1	ENST00000527457.5	0.725398	0.302208
PAK1	ENST00000528203.5	0.798636	0.473271
PAK1	ENST00000528592.5	0.912957	0.774304
PAK1	ENST00000528633.1	1.12111	0.794203
GAB2	ENST00000528886.5	1.38593	0.569217
PAK1	ENST00000529248.5	0.909602	0.780736
RPS6KA1	ENST00000529454.5	0.709845	0.18831
VAV3	ENST00000529809.5	0.275842	0.000686196
RPS6KA1	ENST00000530003.5	0.684989	0.00110532
RIN1	ENST00000530056.1	1.54488	0.405032
CFL1	ENST00000530413.1	1.16376	0.643687
PAK1	ENST00000530617.5	0.824178	0.530553
PTPN11	ENST00000530818.1	0.688967	0.138264
RPS6KA1	ENST00000531382.5	0.684048	0.0011221
CFL1	ENST00000531407.5	1.17353	0.631919
CFL1	ENST00000531413.5	1.17402	0.630472
CFL1	ENST00000532134.5	1.17194	0.635735
PAK1	ENST00000533285.1	0.837848	0.615136
CFL1	ENST00000534769.5	1.17803	0.622569
CFL1	ENST00000534784.1	1.1337	0.721616
BCAR1	ENST00000535626.6	0.655001	0.000795208
ITCH	ENST00000535650.7	0.918622	0.692846
EPS8	ENST00000535752.5	0.590228	0.423059
EPS15L1	ENST00000535753.6	1.98447	3.81195e-06
ATXN2	ENST00000535949.5	1.05146	0.806214
INPPL1	ENST00000535985.1	0.591167	0.150584
FOS	ENST00000535987.5	1.06874	0.845464
STAMBP	ENST00000536064.1	1.04364	0.884496
RPS6KA5	ENST00000536315.6	1.24512	0.64599
ABI1	ENST00000536334.5	0.910923	0.654519
PXN	ENST00000536957.5	0.924882	0.720891
BCAR1	ENST00000538440.6	0.676105	0.00096469
INPPL1	ENST00000538751.5	0.598642	0.0104886
MAPK9	ENST00000539014.5	0.500416	0.000621632
VAV1	ENST00000539284.2	1.42314	0.33105
STAT1	ENST00000540176.6	0.834204	0.275035
INPPL1	ENST00000540329.5	0.408785	0.0137005
EPS8	ENST00000540613.5	0.365147	0.000344742
INPPL1	ENST00000541752.1	0.707687	0.126276
INPPL1	ENST00000541756.5	0.581561	0.00490088
ERBB2	ENST00000541774.5	0.646021	0.000555244
BCAR1	ENST00000542031.6	0.677141	0.0011429
ATXN2	ENST00000542287.6	1.02085	0.929264
EPS8	ENST00000542903.1	0.362142	0.00030504
MAP3K4	ENST00000542952.5	0.967443	0.977857
PXN	ENST00000543331.1	1.06767	0.801822
EPS8	ENST00000543468.5	0.373173	0.0121866
EPS8	ENST00000543523.5	0.363172	0.000116968
EPS8	ENST00000543612.5	0.363172	0.000116968
SOS2	ENST00000543680.5	0.777128	0.240558
MAP3K4	ENST00000544041.5	0.803588	0.110223
MAPK1	ENST00000544786.1	0.909314	0.757652
STAT5A	ENST00000546010.6	0.725049	0.0636435
EPS8	ENST00000546311.5	0.400441	0.0244
PXN	ENST00000546532.5	1.10102	0.829408
PXN	ENST00000547983.5	1.06204	0.858791
SP1	ENST00000548560.1	1.50078	0.0328547
PXN	ENST00000548912.5	1.12704	0.782937
ATF1	ENST00000549612.5	0.298376	0.54503
ATXN2	ENST00000550104.5	1.04218	0.837636
ATXN2	ENST00000550236.1	1.04604	0.888757
ATXN2	ENST00000550844.2	1.49582	0.185814
ATXN2	ENST00000551755.6	1.13002	0.822275
ATF1	ENST00000551831.5	1.17823	0.784411
SP1	ENST00000551969.5	1.3645	0.208855
ATF1	ENST00000552487.1	0.980313	0.947909
ATF1	ENST00000552510.5	0.975114	0.943065
PXN	ENST00000552550.5	1.12531	0.939441
AKT1	ENST00000554192.5	0.479287	8.91305e-05
FOS	ENST00000554212.5	1.23606	0.696155
AKT1	ENST00000554581.5	0.547251	0.000122342
AKT1	ENST00000554585.5	0.561203	0.0104033
FOS	ENST00000554617.1	1.36758	0.54045
AKT1	ENST00000554848.5	0.549664	0.000140761
FOS	ENST00000555242.1	1.21965	0.63969
FOS	ENST00000555347.1	1.01884	0.972731
AKT1	ENST00000555458.5	0.44946	5.59571e-06
AKT1	ENST00000555528.5	0.547251	0.000122342
FOS	ENST00000555672.1	0.953893	0.930956
FOS	ENST00000555686.1	1.08117	0.835447
SOS2	ENST00000555794.2	0.797194	0.435222
AKT1	ENST00000555926.1	0.628617	0.0445225
KRAS	ENST00000557334.5	0.580819	0.264812
MEF2A	ENST00000557785.5	0.820008	0.490114
MEF2A	ENST00000557942.5	0.836812	0.545516
MEF2A	ENST00000558049.5	0.572486	0.355041
USP8	ENST00000558091.5	0.732913	0.188492
MEF2A	ENST00000558812.5	0.862188	0.627091
USP8	ENST00000559242.5	0.791582	0.597563
MAP2K5	ENST00000559262.5	0.427449	0.00694402
USP8	ENST00000559329.5	0.831587	0.272462
IQGAP1	ENST00000559809.2	1.48543	0.595342
MEF2A	ENST00000559903.1	0.718606	0.463505
USP8	ENST00000560297.5	0.730182	0.308049
IQGAP1	ENST00000560373.1	0.569793	0.310327
IQGAP1	ENST00000560418.1	1.11917	0.864997
MEF2A	ENST00000560493.5	0.656015	0.326421
USP8	ENST00000560730.5	0.786562	0.343978
IQGAP1	ENST00000560738.1	0.960814	0.937732
USP8	ENST00000560982.5	0.777686	0.531728
USP8	ENST00000561211.5	0.784263	0.541789
USP8	ENST00000561330.1	0.858612	0.660667
BCAR1	ENST00000561970.1	0.74545	0.365124
BCAR1	ENST00000563323.1	0.743235	0.412576
BCAR1	ENST00000564028.1	0.726716	0.177697
MAP2K1	ENST00000566326.1	0.589416	0.00232271
BCAR1	ENST00000566465.1	0.719909	0.17321
PDPK1	ENST00000566659.1	0.202389	0.0398301
CSK	ENST00000567123.1	0.350111	0.00465567
BCAR1	ENST00000567215.1	0.804304	0.625167
CSK	ENST00000567571.5	0.32972	4.14664e-07
BCAR1	ENST00000568864.1	0.722521	0.168935
BCAR1	ENST00000569006.1	0.741147	0.236324
BCAR1	ENST00000569340.1	0.667679	0.00329901
CSK	ENST00000569462.5	0.363437	0.00148187
CSK	ENST00000569915.1	0.441192	0.0864372
HGS	ENST00000570652.1	1.37173	0.534926
HGS	ENST00000571237.1	1.32265	0.0838862
HGS	ENST00000571518.5	0.936237	0.896346
HGS	ENST00000572392.1	1.12757	0.618995
PLD2	ENST00000572940.5	1.45925	0.00879656
HGS	ENST00000573320.1	1.48265	0.311789
CRK	ENST00000574295.1	0.49171	0.000571488
HGS	ENST00000575078.5	1.41349	0.148426
PLD2	ENST00000575246.6	1.37456	0.369558
PLD2	ENST00000575316.1	1.51647	0.106721
PLD2	ENST00000575813.5	3.04912	0.589155
PLD2	ENST00000576864.1	1.25673	0.348329
PLD2	ENST00000576983.5	1.25234	0.30928
HGS	ENST00000577012.1	0.948047	0.923852
MAP3K3	ENST00000577395.5	0.333708	0.000122342
ROCK1	ENST00000578051.1	0.730263	0.485787
PRKCA	ENST00000578063.5	0.689062	0.0371972
ERBB2	ENST00000578199.5	0.640205	0.00105301
ERBB2	ENST00000578373.5	0.585472	0.0800638
ERBB2	ENST00000578502.1	0.534103	0.00246951
ERBB2	ENST00000578709.5	0.640792	0.0478574
GRB2	ENST00000578961.5	0.765382	0.185454
MAPK7	ENST00000579284.5	1.4875	0.160726
MAP3K3	ENST00000579585.5	0.335077	0.000152775
ERBB2	ENST00000580074.1	0.579856	0.00120762
MAPK7	ENST00000581260.5	1.46923	0.449567
GRB2	ENST00000582582.1	0.756706	0.216579
ERBB2	ENST00000582648.5	0.596636	0.0576321
ERBB2	ENST00000582818.5	0.552601	0.00222816
ERBB2	ENST00000584450.5	0.629691	0.000415528
MAP3K3	ENST00000584573.5	0.330674	9.89977e-05
ERBB2	ENST00000584601.5	0.646894	0.000560873
RALBP1	ENST00000585015.6	0.557171	0.0251486
STAT3	ENST00000585517.5	0.936906	0.6891
MAP4K1	ENST00000586296.5	1.13851	0.782594
STAT5A	ENST00000587646.1	0.527694	0.052341
AP2B1	ENST00000587805.1	0.999187	0.994582
STAT3	ENST00000588065.1	1.02636	0.964608
AP2B1	ENST00000588116.1	1.16652	0.576369
STAT5A	ENST00000588868.5	0.718442	0.0638655
STAT3	ENST00000588969.5	0.919558	0.587463
MAP4K1	ENST00000589130.5	1.06544	0.88297
EPN1	ENST00000589704.1	0.247093	0.200957
AP2B1	ENST00000589774.5	1.00206	0.99592
AP2B1	ENST00000590432.5	0.884251	0.777552
AP2B1	ENST00000590538.5	1.04765	0.941313
STAT5A	ENST00000590726.6	0.834403	0.625734
STAT5A	ENST00000590949.5	0.716733	0.0470512
MAP4K1	ENST00000591517.5	0.969438	0.934286
AP2B1	ENST00000591610.5	1.04765	0.941313
MAP4K1	ENST00000591921.1	1.05258	0.926383
EPS15L1	ENST00000592031.5	1.74336	0.334776
AP2B1	ENST00000592167.5	1.04765	0.941313
RPS6KB1	ENST00000592726.1	0.753288	0.431492
AP2B1	ENST00000593014.3	0.975323	0.951691
AP2S1	ENST00000593442.5	1.00771	0.986448
EPS15L1	ENST00000593760.5	2.13222	0.058934
ARHGEF1	ENST00000594258.1	0.842333	0.557269
ARHGEF1	ENST00000594521.5	0.850583	0.665635
EPS15L1	ENST00000594851.5	1.5474	0.583747
EPS15L1	ENST00000594975.5	1.93812	8.81003e-06
ARHGEF1	ENST00000595723.5	0.688633	0.0814449
EPS15L1	ENST00000596037.5	1.74528	0.121657
VAV1	ENST00000596764.5	1.42501	0.331815
AP2S1	ENST00000597020.5	0.995398	0.990942
AP2A1	ENST00000597774.5	1.21773	0.735443
EPS15L1	ENST00000597937.5	1.97478	9.16016e-06
ARHGEF1	ENST00000598812.5	0.742874	0.574954
MAP2K2	ENST00000599021.1	0.492722	0.00118148
ARHGEF1	ENST00000599589.5	0.727232	0.0927001
PLCG1	ENST00000599785.5	1.54564	0.41663
EPS15L1	ENST00000599790.1	2.0444	0.000923409
VAV1	ENST00000599806.5	1.42314	0.33105
ARHGEF1	ENST00000599846.5	0.718426	0.0539247
AP2S1	ENST00000599990.5	0.999242	0.998176
ARHGEF1	ENST00000600517.1	0.629186	0.671435
JUND	ENST00000600972.1	0.636789	0.024927
AP2S1	ENST00000601498.5	0.9961	0.99191
AP2S1	ENST00000601649.1	1.03625	0.939759
EPS15L1	ENST00000602009.5	1.93865	6.27672e-05
EPS15L1	ENST00000602022.5	1.98616	3.82226e-06
VAV1	ENST00000602142.6	1.41354	0.345567
EPS15L1	ENST00000602151.1	1.90159	0.192144
MAPK7	ENST00000603493.1	1.58155	0.153877
PLCG1	ENST00000607954.1	0.972887	0.949766
ATXN2	ENST00000608853.5	1.022	0.924359
PLCG1	ENST00000608885.5	1.05188	0.906331
RALBP1	ENST00000609094.2	0.581025	0.0115179
USP6NL	ENST00000609104.5	0.755753	0.174757
PLCG1	ENST00000609257.5	0.958648	0.920236
AP2B1	ENST00000610402.5	1.01712	0.959045
AP2B1	ENST00000612035.4	1.02802	0.934234
AP2B1	ENST00000612116.5	1.02486	0.942095
PLCG1	ENST00000612731.2	1.34217	0.49228
IQSEC1	ENST00000613206.2	0.622189	0.0211699
CAV1	ENST00000614113.4	1.36667	0.800532
AP2B1	ENST00000614600.4	1.02802	0.934234
RPS6KA5	ENST00000614987.5	1.2667	0.58163
AP2B1	ENST00000616681.4	1.01199	0.971568
ELK4	ENST00000616704.4	0.517487	0.00533406
AP2B1	ENST00000616784.4	1.02902	0.931612
ATXN2	ENST00000616825.4	1.05076	0.809932
PIK3R2	ENST00000617130.5	0.345639	1.45288e-09
PIK3R2	ENST00000617642.2	0.299651	9.68707e-10
IQSEC1	ENST00000618604.4	0.629532	0.0341753
AP2B1	ENST00000618940.4	1.01712	0.959045
AP2B1	ENST00000620039.4	1.07704	0.902814
AP2B1	ENST00000621668.4	1.02075	0.9526
AP2M1	ENST00000621863.4	0.852448	0.593293
AP2B1	ENST00000621914.4	1.01488	0.965009
MAPK14	ENST00000622903.4	0.97984	0.938355
STXBP1	ENST00000625363.2	1.05156	0.88689
USP8	ENST00000625664.2	0.784263	0.541789
STXBP1	ENST00000626333.1	1.04223	0.907243
STXBP1	ENST00000626539.3	1.05579	0.802414
DNM1	ENST00000627061.2	1.21881	0.335428
DNM1	ENST00000627543.2	1.22244	0.329511
STXBP1	ENST00000627871.2	1.09186	0.855285
AP2B1	ENST00000628168.1	1.04765	0.941313
DNM1	ENST00000628346.2	1.20514	0.35536
SYNJ1	ENST00000630077.3	1.13278	0.707581
STXBP1	ENST00000630492.2	1.0663	0.876282
IQGAP1	ENST00000633485.1	0.928042	0.85727
DNM1	ENST00000634267.2	1.21797	0.339732
CBL	ENST00000634301.1	0.554532	0.139672
CBL	ENST00000634586.1	0.723705	0.12425
CBL	ENST00000634840.1	0.705017	0.0886795
ROCK1	ENST00000635540.1	0.466222	7.20594e-06
PTPN11	ENST00000635625.1	0.702264	0.0546075
PTPN11	ENST00000635652.1	0.737331	0.191941
STXBP1	ENST00000635950.2	0.998491	0.993677
JAK2	ENST00000636127.1	0.483722	0.016529
DNM1	ENST00000636280.1	1.31541	0.347616
STXBP1	ENST00000636509.2	1.0256	0.91344
STXBP1	ENST00000636962.2	0.998491	0.993677
STXBP1	ENST00000637060.2	1.11788	0.803578
STXBP1	ENST00000637173.2	1.05579	0.802414
PXN	ENST00000637386.1	0.754475	0.413504
STXBP1	ENST00000637464.2	1.15167	0.853468
STXBP1	ENST00000637521.2	1.00609	0.972792
PXN	ENST00000637617.1	0.946881	0.816119
STXBP1	ENST00000637953.1	1.00116	0.986448
CBL	ENST00000637974.1	0.72355	0.127807
DNM1	ENST00000637999.1	1.33077	0.289312
PTPN11	ENST00000639857.1	0.751498	0.186441
BRAF	ENST00000642228.1	0.947731	0.886807
CBLB	ENST00000642241.1	1.0346	0.981008
EPS8	ENST00000642278.1	0.363172	0.000116968
ATXN2	ENST00000642389.2	1.02342	0.91338
RPS6KA3	ENST00000642835.1	0.514633	0.00206194
EPS8	ENST00000642939.1	0.356398	6.48411e-05
RPS6KA3	ENST00000643085.1	0.514633	0.00206194
CBLB	ENST00000643192.1	1.45505	0.380859
GRB10	ENST00000643299.1	0.311661	1.43795e-09
CBLB	ENST00000643322.1	0.979983	0.928704
RPS6KA3	ENST00000643337.1	0.514633	0.00206194
RPS6KA3	ENST00000643402.1	0.514633	0.00206194
CBLB	ENST00000643403.1	1.46303	0.515298
ATXN2	ENST00000643474.1	1.23708	0.480948
ATXN2	ENST00000643669.2	1.02406	0.914804
ATXN2	ENST00000643694.1	1.55891	0.154373
PRKCB	ENST00000643927.1	0.374699	0.0241542
RPS6KA3	ENST00000644368.1	0.514633	0.00206194
EPS8	ENST00000644374.1	0.363172	0.000116968
BRAF	ENST00000644650.1	1.04494	0.89321
GRB10	ENST00000644769.1	0.288503	0.00858866
GRB10	ENST00000644879.1	0.311032	2.45276e-10
ATXN2	ENST00000644883.1	0.968779	0.873553
RPS6KA3	ENST00000644893.1	0.51098	0.00238107
BRAF	ENST00000644969.2	1.00461	0.996483
GRB10	ENST00000645075.2	0.312997	2.24393e-09
RPS6KA3	ENST00000645268.1	0.621955	0.271408
RPS6KA3	ENST00000645270.1	0.514633	0.00206194
CBLB	ENST00000645425.1	0.982283	0.937148
CBLB	ENST00000645759.1	1.01437	0.993431
EPS8	ENST00000645775.1	0.363172	0.000116968
EPS8	ENST00000646123.1	0.366693	0.000119112
IQSEC1	ENST00000646269.1	0.636146	0.0249507
CBLB	ENST00000646499.1	1.5589	0.295997
RPS6KA3	ENST00000646610.1	0.514633	0.00206194
BRAF	ENST00000646730.1	1.09029	0.749792
CBLB	ENST00000646825.1	0.981177	0.933386
EPS8	ENST00000646828.1	0.363172	0.000116968
BRAF	ENST00000646891.1	0.985882	0.952586
EPS8	ENST00000646918.1	0.363172	0.000116968
CBLC	ENST00000647063.1	1.27099	0.484399
EPS8	ENST00000647087.1	0.363172	0.000116968
STXBP1	ENST00000647107.1	1.00687	0.970679
EPS8	ENST00000647224.1	0.363172	0.000116968
RPS6KA3	ENST00000647265.1	0.514633	0.00206194
ATXN2	ENST00000647305.1	0.969464	0.878255
CBLC	ENST00000647358.2	1.23116	0.324984
BRAF	ENST00000647434.1	1.13829	0.636161
ATXN2	ENST00000647445.1	1.40632	0.278622
IQSEC1	ENST00000647458.1	0.647392	0.0246241
GJA1	ENST00000647564.1	0.884596	0.694943
GRB2	ENST00000648046.1	0.804001	0.282752
IQSEC1	ENST00000648114.1	0.622333	0.0234429
IQSEC1	ENST00000648386.1	0.627805	0.0341384
CDC42	ENST00000648594.1	1.34326	0.264676
GJA1	ENST00000649003.1	0.884596	0.694943
AKT1	ENST00000649815.1	0.547251	0.000122342
GJA1	ENST00000650427.1	0.884596	0.694943
PRKCD	ENST00000650739.1	0.876051	0.609296
STXBP1	ENST00000650920.1	1.00609	0.972792
PRKCD	ENST00000650940.1	0.964361	0.925495
CDC42	ENST00000651171.1	1.2475	0.44449
PRKCD	ENST00000651505.1	1.0207	0.984759
EGF	ENST00000652245.1	0.728555	0.643042
PRKCD	ENST00000652449.1	0.876051	0.609296
CDC42	ENST00000652582.1	1.26051	0.419156
PRKCD	ENST00000654719.1	0.876051	0.609296
ITCH	ENST00000654846.1	1.16533	0.75985
CDC42	ENST00000656825.1	1.34326	0.264676
ITCH	ENST00000660337.1	0.941302	0.780515
CDC42	ENST00000662562.1	1.34859	0.257178
ITCH	ENST00000664852.1	1.01197	0.976609
ITCH	ENST00000665346.1	0.942395	0.791802
ITCH	ENST00000665428.1	1.08919	0.874513
ITCH	ENST00000665484.1	0.948777	0.828797
CDC42	ENST00000667384.1	1.2918	0.348755
ITCH	ENST00000670516.1	0.939291	0.77228
TNK2	ENST00000671734.1	0.713486	0.470519
JAK1	ENST00000671746.1	0.918648	0.931166
TNK2	ENST00000671753.1	1.06634	0.885314
TNK2	ENST00000671767.1	1.03399	0.883635
ATXN2	ENST00000671792.1	0.875345	0.572612
TNK2	ENST00000671880.1	0.508231	0.276782
JAK1	ENST00000671929.1	0.646992	0.121946
JAK1	ENST00000671954.1	0.646992	0.121946
TNK2	ENST00000672024.1	1.04863	0.915663
TNK2	ENST00000672098.1	1.68724	0.414993
JAK1	ENST00000672099.1	0.876379	0.832529
TNK2	ENST00000672145.1	0.639634	0.410804
JAK1	ENST00000672179.1	0.646992	0.121946
JAK1	ENST00000672247.1	0.646992	0.121946
JAK1	ENST00000672434.1	0.646992	0.121946
TNK2	ENST00000672542.1	0.609785	0.386901
TNK2	ENST00000672548.1	1.36161	0.436362
JAK1	ENST00000672574.1	0.556292	0.0357445
ATXN2	ENST00000672613.1	1.022	0.924359
TNK2	ENST00000672623.1	0.925697	0.965009
TNK2	ENST00000672669.1	1.48292	0.61293
JAK1	ENST00000672751.1	0.74811	0.449754
TNK2	ENST00000672886.1	1.42713	0.677047
TNK2	ENST00000672887.1	1.07576	0.87114
TNK2	ENST00000673038.1	1.07633	0.87153
JAK1	ENST00000673046.1	0.647365	0.114851
JAK1	ENST00000673220.1	0.760345	0.655851
JAK1	ENST00000673246.1	0.631686	0.100017
JAK1	ENST00000673254.1	0.650261	0.124399
ATXN2	ENST00000673273.1	1.14385	0.666402
ATXN2	ENST00000673283.1	1.02842	0.905501
TNK2	ENST00000673374.1	0.840223	0.786985
TNK2	ENST00000673420.1	1.06728	0.885579
ATXN2	ENST00000673436.1	1.02097	0.925348
TNK2	ENST00000673443.1	0.802229	0.872523
ATXN2	ENST00000673449.1	1.02366	0.916533
JAK1	ENST00000673502.1	0.700211	0.26078
ATXN2	ENST00000673557.1	1.00513	0.985286
TNK2	ENST00000673559.1	0.545293	0.343493
STAT1	ENST00000673734.1	0.777639	0.2594
STAT1	ENST00000673777.1	0.843334	0.338348
STAT1	ENST00000673816.1	0.834871	0.278895
STAT1	ENST00000673841.1	0.82702	0.249386
STAT1	ENST00000673847.1	0.835799	0.28215
STAT1	ENST00000673858.1	0.784333	0.335428
STAT1	ENST00000673885.1	0.800452	0.131034
STAT1	ENST00000673942.1	0.843334	0.338348
STAT1	ENST00000673952.1	0.840015	0.30958
STAT1	ENST00000674080.1	0.827277	0.241646
STAT1	ENST00000674081.1	0.827255	0.23943
STAT1	ENST00000674153.1	0.803921	0.116175
SYNJ1	ENST00000674204.1	1.07606	0.887168
SYNJ1	ENST00000674308.1	1.15932	0.675041
SYNJ1	ENST00000674351.1	1.07606	0.887168
