## Supplementary Table 6 for "Selective Translation Orchestrates Key Signaling Pathways in Primed Pluripotency"

### Sheet: Sheet1
Gene name	Transcript ID	FC	Adjusted p-value
DVL2	ENST00000005340.10	0.869708	0.5141
PPP2CB	ENST00000221138.9	0.307057	2.86252e-11
WNT3	ENST00000225512.6	0.818537	0.54308
CCND1	ENST00000227507.3	0.882898	0.648065
NANOG	ENST00000229307.9	1.22494	0.470925
FZD3	ENST00000240093.8	0.687891	0.0584736
LDLR	ENST00000252444.9	1.25426	0.462567
APC	ENST00000257430.9	1.01035	0.977747
MYC	ENST00000259523.10	0.867298	0.570428
POU5F1	ENST00000259915.13	1.04692	0.904047
CCND2	ENST00000261254.8	0.86023	0.541652
LRP6	ENST00000261349.9	0.654047	0.00319029
AXIN1	ENST00000262320.8	0.462011	5.53662e-05
PRKCQ	ENST00000263125.10	1.38707	0.1589
CD44	ENST00000263398.11	1.89022	0.55278
GSK3B	ENST00000264235.13	0.288795	1.91475e-10
WNT5A	ENST00000264634.8	0.914883	0.838544
PPP2R3A	ENST00000264977.8	0.477179	1.09477e-05
LEF1	ENST00000265165.6	0.379935	0.113275
NKD1	ENST00000268459.6	0.680245	0.0803294
TP53	ENST00000269305.9	1.01915	0.969987
NKD2	ENST00000274150.4	0.612175	0.173057
TCF7L2	ENST00000277945.11	1.19721	0.729697
CD44	ENST00000278385.10	1.77872	0.594063
CD44	ENST00000278386.10	2.35871	0.444374
CD44	ENST00000279452.10	1.91137	0.52464
TCF7L1	ENST00000282111.4	0.39621	0.00118299
PRKCA	ENST00000284384.6	0.889218	0.756433
FZD7	ENST00000286201.2	0.580095	0.177044
FZD1	ENST00000287934.4	0.254453	1.25659e-05
CTBP1	ENST00000290921.10	0.832497	0.431188
LRP5	ENST00000294304.12	0.955552	0.818616
FZD5	ENST00000295417.4	0.414814	3.55308e-05
PRKCI	ENST00000295797.5	0.889391	0.708409
NKD2	ENST00000296849.10	0.914323	0.773744
PRKCE	ENST00000306156.8	0.319151	0.00148873
AXIN2	ENST00000307078.10	0.538327	0.000515274
CTBP2	ENST00000309035.11	0.466395	0.000689712
PPM1J	ENST00000309276.10	1.63336	0.0263325
WNT5B	ENST00000310594.7	0.358708	1.24482e-07
PPP2R1B	ENST00000311129.9	1.31918	0.0645717
PPARD	ENST00000311565.4	0.621284	0.0614896
RACGAP1	ENST00000312377.10	1.08174	0.66348
FOSL1	ENST00000312562.7	1.37996	0.689151
DVL3	ENST00000313143.9	0.520826	2.02651e-05
FZD2	ENST00000315323.5	0.832179	0.315475
PPP2R2A	ENST00000315985.7	1.26744	0.269341
GSK3B	ENST00000316626.5	0.285645	2.38458e-10
PPP2R1A	ENST00000322088.11	1.29561	0.28034
SOX2	ENST00000325404.3	1.61663	0.139782
ZBTB33	ENST00000326624.2	0.921984	0.733813
PPP2R5C	ENST00000328724.9	0.895051	0.426743
PRKCD	ENST00000330452.8	0.876051	0.609296
PRKD1	ENST00000331968.11	0.663679	0.0962798
PRKCH	ENST00000332981.10	0.754443	0.254584
PPP2R3A	ENST00000334546.6	0.414675	0.000238808
PPP2R5C	ENST00000334743.9	0.892815	0.400902
CTBP2	ENST00000334808.10	0.463023	0.000598377
PPP2R2C	ENST00000335585.9	0.722336	0.227915
PPP2R2B	ENST00000336640.10	0.457049	0.00778764
CTBP2	ENST00000337195.9	0.458389	0.000449012
PPARD	ENST00000337400.6	0.652405	0.109163
PPP2R5E	ENST00000337537.8	0.308052	9.88889e-15
NFYA	ENST00000341376.10	1.06251	0.834266
PPP2R1B	ENST00000341980.10	1.3104	0.0615444
TCF7	ENST00000342854.10	0.702046	0.170202
MAPK9	ENST00000343111.10	0.570606	0.00980266
FZD9	ENST00000344575.5	0.465578	0.122017
TCF7L2	ENST00000346198.5	1.38333	0.510529
MAPK9	ENST00000347470.8	0.608946	0.0169293
CTNNB1	ENST00000349496.11	1.10979	0.768221
TCF7L2	ENST00000349937.7	1.4403	0.372875
PPP2R5C	ENST00000350249.7	0.890477	0.400005
TCF7L2	ENST00000352065.10	1.28569	0.529541
CD44	ENST00000352818.8	1.83326	0.587121
NFYA	ENST00000353205.5	1.06033	0.838175
MAP2K4	ENST00000353533.10	1.48068	0.00250636
AXIN1	ENST00000354866.7	0.474606	0.000103523
TCF7L2	ENST00000355717.9	1.28113	0.543097
TCF7L2	ENST00000355995.8	1.29007	0.547289
CTNND1	ENST00000358694.10	1.29275	0.27
FZD6	ENST00000358755.5	0.669877	0.0582463
TP53	ENST00000359597.8	1.0418	0.930591
CSNK1E	ENST00000359867.7	0.60304	0.00456463
PPARD	ENST00000360694.8	0.621284	0.0614896
CTNND1	ENST00000361332.8	1.29543	0.264431
CTNND1	ENST00000361391.10	1.2917	0.271796
CTNND1	ENST00000361796.9	1.29822	0.261897
CSNK1E	ENST00000366216.6	0.561088	0.000712751
MAP3K7	ENST00000369320.1	0.866525	0.343493
MAP3K7	ENST00000369325.7	0.879555	0.367119
MAP3K7	ENST00000369327.7	0.879688	0.369063
MAP3K7	ENST00000369329.8	0.8913	0.41557
MAP3K7	ENST00000369332.7	0.893716	0.425111
TCF7L2	ENST00000369386.5	0.975288	0.970448
TCF7L2	ENST00000369389.6	1.33932	0.488125
TCF7L2	ENST00000369395.6	1.32701	0.472909
TCF7L2	ENST00000369397.8	1.28701	0.545414
FRAT1	ENST00000371021.5	1.4581	0.343153
FOXD3	ENST00000371116.4	0.547249	0.0147622
JUN	ENST00000371222.4	1.12931	0.797902
PLAU	ENST00000372764.4	0.610833	0.56178
CCND3	ENST00000372987.8	0.926692	0.806869
CCND3	ENST00000372988.8	0.94593	0.859489
CCND3	ENST00000372991.9	0.969163	0.929468
FZD8	ENST00000374694.2	0.254899	1.32523e-11
AXIN2	ENST00000375702.5	0.553629	0.000988155
MYC	ENST00000377970.6	0.88264	0.634252
TCF7	ENST00000378560.8	0.687206	0.217241
PRKCZ	ENST00000378567.8	0.520255	9.05036e-07
DVL1	ENST00000378888.10	0.716081	0.158473
DVL1	ENST00000378891.9	0.716151	0.149597
LEF1	ENST00000379951.6	0.382923	0.0976546
PPP2R2A	ENST00000380737.8	1.27446	0.251589
ESRRB	ENST00000380887.7	0.92414	0.913208
PPP2R3B	ENST00000381625.9	1.09474	0.810183
PPP2R2C	ENST00000382599.9	0.740799	0.253516
CTBP1	ENST00000382952.8	0.824486	0.411922
PPP2R3B	ENST00000390665.9	0.93035	0.746583
PPP2R1A	ENST00000391791.4	1.32565	0.269549
PPP2R1B	ENST00000393055.6	1.34944	0.0446835
MAPK9	ENST00000393360.7	0.578352	0.00636942
MAPK9	ENST00000393362.8	0.728874	0.545073
PPP2R2B	ENST00000394409.7	0.420862	0.00255614
PPP2R2B	ENST00000394411.8	0.420862	0.00255614
PPP2R2B	ENST00000394413.7	0.44355	0.00184772
PPP2R2B	ENST00000394414.5	0.44355	0.00184772
PRKCD	ENST00000394729.6	0.876051	0.609296
TCF7	ENST00000395023.5	0.628055	0.0789626
TCF7	ENST00000395029.5	0.729547	0.236475
CTBP2	ENST00000395705.3	0.439672	0.000386199
CTNNB1	ENST00000396183.7	1.11406	0.758788
CTNNB1	ENST00000396185.8	1.11629	0.753726
CSNK1E	ENST00000396832.6	0.60304	0.00456463
MAPK9	ENST00000397072.7	0.728874	0.545073
PRKCQ	ENST00000397176.6	1.3374	0.252188
PAFAH1B1	ENST00000397195.10	0.527865	0.00465615
WNT5B	ENST00000397196.7	0.358708	1.24482e-07
CTNND1	ENST00000399050.10	1.30201	0.25441
PRKCZ	ENST00000400921.6	0.485142	1.38212e-06
CSNK1E	ENST00000403904.5	0.613226	0.00604796
CTNNB1	ENST00000405570.6	1.11414	0.758692
CSNK1E	ENST00000405675.7	0.627197	0.0161749
NLK	ENST00000407008.8	0.327914	3.77533e-11
CTBP2	ENST00000411419.6	0.458389	0.000449012
PRKCA	ENST00000413366.8	0.678121	0.0158905
TP53	ENST00000413465.6	1.03634	0.939858
CSNK1E	ENST00000413574.6	0.630977	0.0185461
CCND3	ENST00000414200.6	1.03	0.947382
CD44	ENST00000415148.6	1.77562	0.616952
PRKD1	ENST00000415220.6	0.685501	0.125044
CTNND1	ENST00000415361.6	1.29073	0.274703
MAP2K4	ENST00000415385.7	1.46968	0.0103628
CCND3	ENST00000415497.6	0.889814	0.757153
RHOA	ENST00000418115.6	0.997176	0.995077
PPARD	ENST00000418635.6	0.501578	0.0246393
TP53	ENST00000420246.6	1.04162	0.930956
PPP2R5E	ENST00000422769.6	0.305984	4.35667e-15
RHOA	ENST00000422781.5	1.0203	0.963623
PPP2R5C	ENST00000422945.6	0.893887	0.421578
CD44	ENST00000425428.6	2.88947	0.497768
MAPK9	ENST00000425491.6	0.488537	8.776e-05
CTNND1	ENST00000426142.6	1.28268	0.288242
CTNNB1	ENST00000426215.5	1.15879	0.666223
PPP2R1B	ENST00000426998.6	1.26445	0.121606
RACGAP1	ENST00000427314.6	1.08174	0.66348
CTNND1	ENST00000428599.6	1.29275	0.27
CD44	ENST00000428726.8	1.82179	0.601289
CSNK1E	ENST00000430335.1	0.602256	0.00852255
CSNK1E	ENST00000431611.5	0.671252	0.0613736
CSNK1E	ENST00000431632.5	0.599909	0.0090138
DVL3	ENST00000431765.6	0.525989	2.181e-05
CTNNB1	ENST00000431914.6	1.11629	0.753726
CTNNB1	ENST00000433400.6	1.11629	0.753726
CD44	ENST00000433892.6	1.75174	0.62359
CD44	ENST00000434472.6	1.89025	0.566055
DVL3	ENST00000435708.6	0.612277	0.486477
LEF1	ENST00000438313.6	0.41004	0.162159
CTNNB1	ENST00000441708.2	1.11591	0.754545
POU5F1	ENST00000441888.7	1.07575	0.835919
CD44	ENST00000442151.6	1.62972	0.672916
CSNK1E	ENST00000442216.1	0.751003	0.291937
TCF7L1	ENST00000442813.1	0.377818	0.128875
RHOA	ENST00000445425.5	1.0258	0.953205
PPP2R5C	ENST00000445439.7	0.920386	0.571744
TP53	ENST00000445888.6	1.01915	0.969987
PLAU	ENST00000446342.5	0.619675	0.577493
PPP2R3A	ENST00000447251.2	0.754949	0.564398
PPARD	ENST00000448077.6	0.647159	0.132191
FOSL1	ENST00000448083.6	1.62079	0.520935
MAPK10	ENST00000449047.8	1.46335	0.686023
CTNNB1	ENST00000450969.6	1.11409	0.758748
CSNK1E	ENST00000451964.5	0.648841	0.0273989
MAPK9	ENST00000452135.6	0.596488	0.00933288
PPP2R2B	ENST00000453001.5	0.46213	0.00746191
CTNNB1	ENST00000453024.6	1.11933	0.746104
FBXW2	ENST00000453291.1	0.810569	0.324309
RHOA	ENST00000454011.6	0.999613	1
PPP2R1A	ENST00000454220.6	1.30627	0.257806
RACGAP1	ENST00000454520.6	1.08174	0.66348
TP53	ENST00000455263.6	1.0405	0.932975
LDLR	ENST00000455727.6	1.25703	0.46388
MAPK9	ENST00000455781.5	0.598841	0.0168754
AXIN1	ENST00000457798.1	0.382923	0.0233804
PRKCZ	ENST00000461106.6	0.519409	8.31257e-06
PRKCZ	ENST00000461465.5	0.693413	0.337189
PPP2R1A	ENST00000462990.5	1.28935	0.290034
PRKCD	ENST00000464818.1	1.1465	0.746931
PPM1J	ENST00000464951.1	2.02371	0.0264909
TCF7L2	ENST00000466338.5	0.972246	0.970712
PRKCZ	ENST00000468310.5	0.773677	0.332651
TCF7L2	ENST00000470254.1	1.08715	0.887624
PRKCZ	ENST00000470511.5	0.612802	0.0948777
PRKCZ	ENST00000470596.5	0.614483	0.0786347
PRKCZ	ENST00000470986.5	0.557699	0.0242107
CTNNB1	ENST00000471014.2	1.08012	0.863946
PPM1J	ENST00000471106.5	1.4069	0.405419
POU5F1	ENST00000471529.6	1.07575	0.835919
WNT5A	ENST00000474267.5	0.914883	0.838544
PPP2R1A	ENST00000477989.1	2.75613	0.192635
PRKCZ	ENST00000478770.6	0.495154	2.69661e-06
PRKCD	ENST00000478843.5	1.23669	0.69884
TCF7L2	ENST00000480888.1	1.09191	0.89856
PRKCZ	ENST00000481140.5	0.918755	0.851795
PPP2CA	ENST00000481195.6	0.624582	0.096487
PLAU	ENST00000481390.5	0.581808	0.523139
WNT5A	ENST00000482079.1	0.807316	0.633052
PPM1J	ENST00000482367.1	1.76205	0.312505
PRKCZ	ENST00000482686.5	0.643239	0.193195
PRKCZ	ENST00000486681.5	0.457369	0.000113893
PRKCD	ENST00000487897.5	1.12875	0.838589
PPP2R3A	ENST00000490467.5	0.39957	0.00033424
PPP2R1A	ENST00000490868.5	1.30126	0.965632
CTBP2	ENST00000494626.6	0.458389	0.000449012
PRKCZ	ENST00000496325.5	0.655205	0.216717
NLK	ENST00000496808.1	0.325995	2.08542e-09
WNT5A	ENST00000497027.5	0.93955	0.897557
PRKCZ	ENST00000497183.5	0.541361	0.0224004
CCND3	ENST00000502771.1	0.657484	0.566358
TP53	ENST00000503591.1	1.12441	0.787968
CTBP1	ENST00000503594.5	0.865153	0.600268
CTBP1	ENST00000504092.5	0.783956	0.2628
PPP2R2B	ENST00000504198.5	0.457049	0.00778764
TP53	ENST00000504290.5	1.02694	0.955249
APC	ENST00000504915.2	1.08726	0.878446
TP53	ENST00000504937.5	0.990225	0.985121
CCND3	ENST00000505064.1	0.921975	0.814815
ESRRB	ENST00000505752.6	1.0802	0.910388
PPP2R2C	ENST00000506140.5	0.721661	0.231417
CTBP1	ENST00000506180.5	0.854567	0.557549
PPP2R2C	ENST00000507294.1	0.722545	0.232739
APC	ENST00000507379.5	0.896471	0.69634
APC	ENST00000508376.6	1.01035	0.977747
PPP2R2B	ENST00000508545.6	0.46213	0.00746191
APC	ENST00000508624.5	0.934962	0.837658
TP53	ENST00000508793.5	1.09765	0.833757
ESRRB	ENST00000509242.5	0.92414	0.913208
TP53	ENST00000509690.5	1.03227	0.945664
APC	ENST00000509732.5	0.894403	0.855635
TP53	ENST00000510385.5	1.02898	0.951964
CCND3	ENST00000510503.5	1.03993	0.93227
CTBP1	ENST00000510568.1	0.560877	0.131751
LEF1	ENST00000510624.5	0.341877	0.157166
CTBP1	ENST00000510739.1	0.804503	0.355716
CCND3	ENST00000511642.5	0.94593	0.859489
APC	ENST00000512211.6	0.855187	0.489401
CCND3	ENST00000512426.5	0.883515	0.701523
ESRRB	ENST00000512784.6	1.35996	0.556096
POU5F1	ENST00000512818.5	1.07575	0.835919
POU5F1	ENST00000513407.1	1.07575	0.835919
CTBP1	ENST00000513420.1	0.875456	0.636803
CTBP1	ENST00000514210.5	0.882705	0.666621
CCND3	ENST00000514588.1	0.679929	0.59889
TP53	ENST00000514944.5	0.978065	0.965202
CTBP1	ENST00000515399.5	0.883679	0.667286
MAPK10	ENST00000515400.3	1.4384	0.699891
PPP2R2C	ENST00000515571.5	0.720622	0.227044
MAPK10	ENST00000515650.2	1.4258	0.708025
MYC	ENST00000517291.1	0.839008	0.522125
TCF7	ENST00000517799.5	0.764066	0.499835
TCF7	ENST00000517851.5	0.631749	0.299352
TCF7	ENST00000517855.5	0.681746	0.218233
PPP2CB	ENST00000518243.5	0.278952	8.89081e-14
PPP2R2A	ENST00000518254.5	2.37286	0.71522
PPP2R2A	ENST00000518397.5	1.40174	0.175553
PPP2CB	ENST00000518564.1	0.546299	0.0386485
TCF7	ENST00000518887.5	0.558243	0.133695
TCF7	ENST00000518915.5	0.671835	0.167911
TCF7	ENST00000519037.5	0.966686	0.953923
TCF7	ENST00000519447.5	0.611833	0.477699
PPP2CB	ENST00000520056.1	0.278571	7.90243e-12
PPP2R2A	ENST00000520329.5	1.18778	0.961257
PPP2CB	ENST00000520334.5	0.299611	3.9338e-09
TCF7	ENST00000520699.1	0.450757	0.121703
TCF7	ENST00000520958.5	0.628055	0.0789626
TCF7	ENST00000521639.5	0.673029	0.300886
TCF7	ENST00000522375.5	0.59443	0.254375
PPP2CA	ENST00000522385.1	0.580702	0.0762369
FZD6	ENST00000522484.5	0.621573	0.069954
FZD6	ENST00000522566.5	0.669877	0.0582463
PPP2CB	ENST00000523023.1	0.349842	0.000690266
PPP2CA	ENST00000523082.1	0.606635	0.104669
FZD3	ENST00000523546.1	0.842728	0.861513
MAPK9	ENST00000523583.1	0.464346	0.0169198
FZD6	ENST00000523739.5	0.663296	0.0478869
FZD6	ENST00000523933.5	0.46734	0.0475476
MYC	ENST00000524013.1	0.88767	0.653658
PPP2R2A	ENST00000524169.5	1.22882	0.321723
CTNND1	ENST00000524630.5	1.29275	0.27
CD44	ENST00000525211.6	1.67095	0.663863
CD44	ENST00000525469.1	3.22401	0.268467
CD44	ENST00000525685.6	1.40552	0.794822
CD44	ENST00000525688.5	1.72357	0.628016
CTNND1	ENST00000525902.5	1.29457	0.283417
CD44	ENST00000526000.6	1.58641	0.698477
CD44	ENST00000526025.2	2.78843	0.518325
NANOG	ENST00000526286.1	1.2326	0.468331
CTNND1	ENST00000526357.5	1.28739	0.282752
CD44	ENST00000526553.6	0.981852	0.991026
CD44	ENST00000526669.6	2.13216	0.488481
CTNND1	ENST00000526772.5	1.28601	0.295042
CTNND1	ENST00000526938.5	1.30173	0.256155
CTNND1	ENST00000527467.5	1.29982	0.274329
PPP2R1B	ENST00000527614.6	1.30742	0.0729155
CD44	ENST00000527889.6	1.62717	0.660215
CTNND1	ENST00000528232.5	1.28828	0.27987
CD44	ENST00000528455.5	1.42162	0.772389
CTNND1	ENST00000528621.5	1.28567	0.286721
CD44	ENST00000528672.1	1.18165	0.925213
CTNND1	ENST00000529526.5	1.28567	0.286721
LRP5	ENST00000529702.1	1.03919	0.886392
CTNND1	ENST00000529873.5	1.28199	0.293462
CTNND1	ENST00000529919.5	1.3032	0.254275
CTNND1	ENST00000529986.5	1.28268	0.288242
LRP5	ENST00000529993.5	0.880303	0.541566
CTNND1	ENST00000530068.5	1.30768	0.338098
CTNND1	ENST00000530094.5	1.2839	0.285199
CTNND1	ENST00000530748.5	1.291	0.278489
CTNND1	ENST00000531007.1	1.35693	0.315858
CTNND1	ENST00000531014.5	1.28848	0.290103
CD44	ENST00000531110.6	1.44422	0.792515
PPP2R1B	ENST00000531373.1	1.2009	0.508906
FZD4	ENST00000531380.2	0.614759	0.0658635
CTBP2	ENST00000531469.5	0.458389	0.000449012
FOSL1	ENST00000531493.5	1.37763	0.707753
CD44	ENST00000531873.5	1.37934	0.805608
PPP2R1B	ENST00000531890.1	1.33432	0.167808
CTNND1	ENST00000532245.5	1.28268	0.288242
FOSL1	ENST00000532401.1	1.04933	0.965009
CTNND1	ENST00000532463.5	1.28268	0.288242
CTNND1	ENST00000532649.5	1.28567	0.286721
CTNND1	ENST00000532787.5	1.27727	0.298841
CTNND1	ENST00000532844.5	1.29381	0.272704
CTNND1	ENST00000533189.1	1.48827	0.0747068
CD44	ENST00000533222.5	1.16554	0.919935
CTNND1	ENST00000533667.5	1.27985	0.3092
PPP2R1B	ENST00000534500.5	1.57364	0.0884458
PPP2R1B	ENST00000534521.5	1.70093	0.00621192
CTNND1	ENST00000534579.5	1.28567	0.286721
TCF7L2	ENST00000534894.5	1.25955	0.589626
LRP6	ENST00000535731.1	0.586817	0.118355
LDLR	ENST00000535915.5	1.24587	0.488923
CCND1	ENST00000536559.1	1.06402	0.877036
TCF7L2	ENST00000536810.5	1.29898	0.532312
WNT5B	ENST00000537031.5	0.358708	1.24482e-07
FZD3	ENST00000537916.2	0.687891	0.0584736
LRP6	ENST00000538239.5	0.673719	0.00393259
TCF7L2	ENST00000538897.5	1.30593	0.506476
MAPK9	ENST00000539014.5	0.500416	0.000621632
WNT5B	ENST00000539198.5	0.516763	0.118799
PRKCQ	ENST00000539722.5	1.32504	0.318045
LRP6	ENST00000540527.5	0.786864	0.66865
NANOG	ENST00000541267.5	1.25606	0.409031
WNT5B	ENST00000542408.1	0.549092	0.199991
TCF7L2	ENST00000542695.5	1.25828	0.612627
WNT5B	ENST00000543071.5	0.399837	0.000136693
LRP6	ENST00000543091.1	0.648748	0.00273801
TCF7L2	ENST00000543371.5	1.32023	0.491814
AXIN2	ENST00000544103.2	0.510329	0.00471438
TCF7L2	ENST00000545257.6	1.30359	0.495219
LDLR	ENST00000545707.5	1.28069	0.420582
WNT5B	ENST00000545811.5	0.413737	0.00464297
RACGAP1	ENST00000546595.5	1.05327	0.843387
RACGAP1	ENST00000546723.5	1.14002	0.598079
RACGAP1	ENST00000546764.5	1.13531	0.626611
RACGAP1	ENST00000546786.5	0.98524	0.983017
RACGAP1	ENST00000547905.5	1.08546	0.646992
RACGAP1	ENST00000548247.1	1.23343	0.672195
RACGAP1	ENST00000548320.5	3.51907	0.170239
RACGAP1	ENST00000548598.5	0.727468	0.567711
RACGAP1	ENST00000548644.5	1.13751	0.596773
RACGAP1	ENST00000548824.5	1.10286	0.698283
RACGAP1	ENST00000548961.5	1.13802	0.725052
RACGAP1	ENST00000549342.1	1.15927	0.402261
RACGAP1	ENST00000549777.5	1.11937	0.683183
RACGAP1	ENST00000550149.5	1.02182	0.943638
RACGAP1	ENST00000550651.5	1.13927	0.631025
RACGAP1	ENST00000551016.5	1.08174	0.66348
RACGAP1	ENST00000551145.5	1.00795	0.987334
RACGAP1	ENST00000551260.5	1.17535	0.694671
RACGAP1	ENST00000551876.5	1.12585	0.663359
RACGAP1	ENST00000552004.2	1.15887	0.580277
RACGAP1	ENST00000552157.5	1.06879	0.865084
RACGAP1	ENST00000552310.5	1.09946	0.648993
RACGAP1	ENST00000552921.5	1.15481	0.551625
PRKCH	ENST00000553265.5	0.640219	0.445
PRKCH	ENST00000553726.5	0.695752	0.628868
PRKCH	ENST00000553831.5	0.604258	0.351819
PPP2R5C	ENST00000553890.1	1.17261	0.855074
PPP2R5C	ENST00000554137.5	0.921212	0.813639
PPP2R5C	ENST00000554442.5	0.846076	0.75642
PRKCH	ENST00000555082.5	0.716767	0.166286
PRKCH	ENST00000555185.5	0.778414	0.618292
PPP2R5C	ENST00000555237.5	0.949777	0.895445
PPP2R5E	ENST00000555899.1	0.301706	2.97154e-15
PPP2R5C	ENST00000556260.6	0.704811	0.457021
PRKCH	ENST00000556778.5	0.669709	0.316747
PPP2R5C	ENST00000556946.1	1.32655	0.636265
PPP2R5C	ENST00000557071.1	0.206701	0.149653
PPP2R5C	ENST00000557095.5	0.875151	0.365574
PPP2R5C	ENST00000557268.5	0.893658	0.419562
PRKCH	ENST00000557294.5	0.844086	0.810585
ZBTB33	ENST00000557385.2	0.921984	0.733813
PRKCH	ENST00000557473.1	0.695478	0.459515
PPP2R5C	ENST00000557534.1	1.04713	0.973588
PRKCH	ENST00000557585.5	0.758664	0.310139
PPP2R5C	ENST00000557621.5	0.89297	0.542704
PPP2R5C	ENST00000557714.1	0.534628	0.586316
PPP2R5C	ENST00000557716.2	0.934825	0.799435
LDLR	ENST00000557933.5	1.26578	0.444022
LDLR	ENST00000558013.5	1.25888	0.448507
LDLR	ENST00000558518.6	1.25976	0.449567
LDLR	ENST00000559340.1	1.18429	0.635107
LDLR	ENST00000560467.1	1.25716	0.429511
PPP2R5C	ENST00000561006.5	0.922113	0.803006
DVL2	ENST00000574143.1	0.87385	0.593548
PAFAH1B1	ENST00000574468.1	0.578343	0.0402769
DVL2	ENST00000575086.1	0.804405	0.380369
DVL2	ENST00000575458.5	0.874017	0.547399
DVL2	ENST00000575756.5	0.946785	0.851077
TP53	ENST00000576024.1	0.704231	0.426697
PAFAH1B1	ENST00000576586.5	0.421464	0.000998235
AXIN2	ENST00000577278.1	0.536719	0.00120602
PRKCA	ENST00000578063.5	0.689062	0.0371972
AXIN2	ENST00000580513.1	0.533574	0.00359355
NLK	ENST00000582037.2	0.35749	0.00195073
AXIN2	ENST00000585045.1	0.531323	0.00346702
MAP2K4	ENST00000602375.5	1.16653	0.624492
TP53	ENST00000604348.5	1.04394	0.930028
POU5F1	ENST00000606567.5	1.06783	0.855694
FBXW2	ENST00000608872.6	0.781949	0.109031
TP53	ENST00000610292.4	1.01712	0.972792
TP53	ENST00000610538.4	1.04134	0.931204
TP53	ENST00000610623.4	1.02315	0.963316
DVL1	ENST00000610709.2	0.619618	0.0489928
PRKCQ	ENST00000610727.1	1.35678	0.202809
AXIN2	ENST00000611991.1	0.465154	0.0150533
CSNK1E	ENST00000612795.2	0.655882	0.02742
CCND3	ENST00000616010.4	0.889814	0.757153
PRKD1	ENST00000616995.4	0.689884	0.151187
TP53	ENST00000618944.4	1.02541	0.959756
AXIN2	ENST00000618960.4	0.553937	0.00100771
TP53	ENST00000619186.4	0.979707	0.968235
TP53	ENST00000619485.4	1.01712	0.972792
TP53	ENST00000620739.4	1.01712	0.972792
MYC	ENST00000621592.7	0.884554	0.640192
TP53	ENST00000622645.4	1.04259	0.928976
TCF7L2	ENST00000627217.3	1.30904	0.510529
TCF7L2	ENST00000629706.2	1.31613	0.487179
DVL1	ENST00000631679.1	0.721653	0.232675
DVL1	ENST00000632445.1	0.790028	0.471236
TP53	ENST00000635293.1	1.01688	0.973056
TCF7L2	ENST00000637574.1	1.73711	0.140113
MAPK10	ENST00000638313.1	1.4384	0.699891
POU5F1	ENST00000638788.1	0.970913	0.942748
CD44	ENST00000639002.1	1.45133	0.795689
PRKCH	ENST00000640011.1	0.68674	0.576206
MYC	ENST00000641036.1	1.54435	0.0502764
MAPK10	ENST00000641051.1	1.4384	0.699891
MAPK10	ENST00000641066.1	1.4384	0.699891
MAPK10	ENST00000641157.1	1.4384	0.699891
MAPK10	ENST00000641207.1	1.4384	0.699891
MAPK10	ENST00000641341.1	1.4384	0.699891
MAPK10	ENST00000641459.1	1.42619	0.709372
MAPK10	ENST00000641462.2	1.4384	0.699891
MAPK10	ENST00000641647.1	1.4384	0.699891
MAPK10	ENST00000641823.1	1.4384	0.699891
MAPK10	ENST00000641902.1	1.4384	0.699891
MAPK10	ENST00000641952.1	1.4384	0.699891
MAPK10	ENST00000641983.1	1.4384	0.699891
CTNNB1	ENST00000642248.1	1.11629	0.753726
CTNNB1	ENST00000642315.1	1.11629	0.753726
CTNNB1	ENST00000642426.1	1.11406	0.758788
CTNNB1	ENST00000642836.1	1.11276	0.760649
CTNNB1	ENST00000642886.1	1.10137	0.786752
CTNNB1	ENST00000642986.1	1.10428	0.780214
CTNNB1	ENST00000642992.1	1.10979	0.768221
CTNNB1	ENST00000643031.1	1.1124	0.762192
CTNNB1	ENST00000643297.1	1.10979	0.768221
CTNNB1	ENST00000643541.1	1.10979	0.768221
CTNNB1	ENST00000643977.1	1.10979	0.768221
CTNNB1	ENST00000643992.1	1.1126	0.761722
CTNNB1	ENST00000644138.1	1.11855	0.745014
CTNNB1	ENST00000644524.1	1.11276	0.760649
CTNNB1	ENST00000644678.1	1.11276	0.760649
ESRRB	ENST00000644823.1	1.34796	0.57126
CTNNB1	ENST00000644867.1	1.10979	0.768221
CTNNB1	ENST00000644873.1	1.10635	0.776726
CTNNB1	ENST00000644906.1	1.08415	0.814574
CTNNB1	ENST00000645210.1	1.10979	0.768221
CTNNB1	ENST00000645276.1	1.11113	0.765615
CTNNB1	ENST00000645320.1	1.10979	0.768221
CTNNB1	ENST00000645493.1	1.11276	0.760649
CTNNB1	ENST00000645900.1	1.11276	0.760649
CTNNB1	ENST00000645927.1	1.11156	0.764212
CTNNB1	ENST00000645982.1	1.11178	0.763457
CTNNB1	ENST00000646074.1	1.11628	0.75043
CTNNB1	ENST00000646116.1	1.11711	0.751656
CTNNB1	ENST00000646174.1	1.11276	0.760649
CTNNB1	ENST00000646369.1	1.11413	0.758692
CTNNB1	ENST00000646381.1	1.11276	0.760649
CTNNB1	ENST00000646725.1	1.11629	0.753726
CTNNB1	ENST00000647264.1	1.11568	0.755854
CTNNB1	ENST00000647390.1	1.11629	0.753726
CTNNB1	ENST00000647413.1	1.11023	0.766777
DVL3	ENST00000649364.1	0.678337	0.605472
DVL3	ENST00000649847.1	0.531113	0.00100297
GSK3B	ENST00000650344.1	0.292718	2.10724e-10
PRKCD	ENST00000650739.1	0.876051	0.609296
PRKCD	ENST00000650940.1	0.964361	0.925495
PRKCD	ENST00000651505.1	1.0207	0.984759
PRKD1	ENST00000651616.1	0.690234	0.594325
MYC	ENST00000651626.1	0.951143	0.871404
MYC	ENST00000652288.1	0.88264	0.634252
PRKCD	ENST00000652449.1	0.876051	0.609296
PRKCD	ENST00000654719.1	0.876051	0.609296
PPP2R2A	ENST00000660435.1	1.29169	0.175111
PPP2R2A	ENST00000665949.1	1.27962	0.214985
CTNND1	ENST00000673683.1	1.29275	0.27
CTNND1	ENST00000673826.1	1.29027	0.271073
CTNND1	ENST00000674015.1	1.28521	0.280115
CTNND1	ENST00000674106.1	1.29027	0.271073
PAFAH1B1	ENST00000674608.1	0.530253	0.00526903
PAFAH1B1	ENST00000674717.1	0.548072	0.0074909
PAFAH1B1	ENST00000675202.1	0.527865	0.00465615
PAFAH1B1	ENST00000675331.1	0.527865	0.00465615
PAFAH1B1	ENST00000675390.1	0.527865	0.00465615
PAFAH1B1	ENST00000675621.1	0.516155	0.00391092
CCND2	ENST00000675880.1	0.853238	0.505985
PAFAH1B1	ENST00000676077.1	0.515989	0.0024949
PAFAH1B1	ENST00000676098.1	0.527865	0.00465615
PAFAH1B1	ENST00000676188.1	0.527865	0.00465615
CCND2	ENST00000676279.1	0.86023	0.541652
PAFAH1B1	ENST00000676353.1	0.548072	0.0074909
CCND2	ENST00000676411.1	0.86023	0.541652
