## Supplementary Table 7 for "Selective Translation Orchestrates Key Signaling Pathways in Primed Pluripotency"

### Sheet: Sheet1
Gene name	Transcript ID	FC	Adjusted p-value
MAP4K5	ENST00000013125.8	0.761296	0.292648
INPP4A	ENST00000074304.9	0.404511	7.53649e-06
MAP2K5	ENST00000178640.10	0.456443	0.00208607
MAPK13	ENST00000211287.9	0.983649	0.936589
MAPK12	ENST00000215659.13	0.775988	0.158853
MAPK1	ENST00000215832.11	0.944308	0.855875
XBP1	ENST00000216037.10	2.04962	4.14375e-06
SOS2	ENST00000216373.10	0.781526	0.264242
TRIB3	ENST00000217233.8	1.38017	0.177044
TSC2	ENST00000219476.9	1.3293	0.0614278
STXBP2	ENST00000221283.10	1.29419	0.103889
PIK3R2	ENST00000222254.13	0.310758	1.18351e-16
GSK3A	ENST00000222330.8	1.08229	0.703854
RPS6KB1	ENST00000225577.9	0.643237	0.000395856
MAPK14	ENST00000229794.9	0.886907	0.446079
MAPK14	ENST00000229795.7	0.849143	0.335688
RHOQ	ENST00000238738.9	0.768472	0.419069
EGR1	ENST00000239938.5	4.07104	0.000212128
LIPE	ENST00000244289.9	1.08563	0.780214
ELK1	ENST00000247161.7	0.605497	0.0762369
RAC2	ENST00000249071.11	0.886191	0.884749
SNAP23	ENST00000249647.8	1.01643	0.95803
RAF1	ENST00000251849.8	0.58315	0.000981313
MAP3K10	ENST00000253055.8	0.743411	0.374116
MAPK6	ENST00000261845.7	0.243644	1.85715e-19
PIK3C3	ENST00000262039.9	1.53072	0.015235
RHEB	ENST00000262187.10	0.930983	0.841178
PIK3R3	ENST00000262741.10	0.819812	0.381494
RPS6KA6	ENST00000262752.5	0.594953	0.0110736
MAP2K2	ENST00000262948.10	0.507442	1.89861e-06
GAB1	ENST00000262994.8	0.940379	0.784685
GAB1	ENST00000262995.8	0.940075	0.796393
MAPK3	ENST00000263025.9	1.53743	0.069243
MAP3K8	ENST00000263056.6	0.939633	0.872523
PRKCQ	ENST00000263125.10	1.38707	0.1589
GYS1	ENST00000263276.6	1.33782	0.108579
EHD2	ENST00000263277.8	1.32429	0.535507
MAP4K3	ENST00000263881.8	0.680847	0.00734798
GRB14	ENST00000263915.8	0.752053	0.294031
PIK3CA	ENST00000263967.4	0.548386	0.00388956
CBL	ENST00000264033.6	0.714101	0.0982788
GSK3B	ENST00000264235.13	0.288795	1.91475e-10
SHC2	ENST00000264554.10	1.32682	0.488385
SRF	ENST00000265354.6	0.773424	0.116767
RPS6KA2	ENST00000265678.9	0.706254	0.131026
PIK3C2A	ENST00000265970.11	0.574328	1.73634e-08
MAP3K12	ENST00000267079.6	1.6608	0.0972492
PDPK1	ENST00000268673.11	0.382038	5.46217e-14
ARF1	ENST00000272102.10	1.24283	0.471809
SORBS1	ENST00000277982.9	0.417565	1.5658e-07
EIF4E	ENST00000280892.10	1.52002	0.0448538
PRKCA	ENST00000284384.6	0.889218	0.756433
PIK3CB	ENST00000289153.6	0.548591	6.69965e-05
MAP4K2	ENST00000294066.7	1.01139	0.988207
PRKCI	ENST00000295797.5	0.889391	0.708409
PRKAA1	ENST00000296800.4	1.84714	0.00167299
INPPL1	ENST00000298229.7	0.582151	0.00372894
ARF6	ENST00000298316.7	0.216224	1.00949e-10
TSC1	ENST00000298552.9	0.890426	0.608934
MAPK7	ENST00000299612.11	0.825091	0.276511
CRK	ENST00000300574.3	0.454224	2.96632e-06
MAP4K4	ENST00000302217.9	0.451183	2.46249e-07
KIF5B	ENST00000302418.5	0.25842	1.50402e-10
INSR	ENST00000302850.10	0.522934	2.42996e-07
FOS	ENST00000303562.9	1.13493	0.617257
IRS1	ENST00000305123.5	0.480852	8.13072e-08
SORBS1	ENST00000306402.10	0.397438	1.57947e-07
MAP2K1	ENST00000307102.10	0.606965	0.00428202
MAPK7	ENST00000308406.9	0.943445	0.80392
MAP3K11	ENST00000309100.8	0.702277	0.206393
MAPK14	ENST00000310795.8	0.905344	0.61293
HRAS	ENST00000311189.8	0.872079	0.570426
AKT2	ENST00000311278.10	0.667574	0.00805801
PFKM	ENST00000312352.11	1.1065	0.695625
RPS6KB2	ENST00000312629.10	1.00405	0.997448
VAMP2	ENST00000316509.11	0.664734	0.299725
GRB2	ENST00000316615.9	0.808649	0.30618
GSK3B	ENST00000316626.5	0.285645	2.38458e-10
GRB2	ENST00000316804.10	0.804001	0.282752
MAP2K3	ENST00000316920.10	0.749088	0.0537377
SLC2A4	ENST00000317370.13	1.1501	0.753161
EHD1	ENST00000320631.8	0.69444	0.0643228
INPPL1	ENST00000320683.7	0.721362	0.40255
PIK3R1	ENST00000320694.12	0.637791	0.288477
MAPK3	ENST00000322266.9	1.48298	0.101082
GYS1	ENST00000323798.8	1.35745	0.0613552
MAP4K4	ENST00000324219.8	0.446315	5.08635e-07
PRKCD	ENST00000330452.8	0.876051	0.609296
MAPK11	ENST00000330651.11	0.93874	0.93745
SOCS3	ENST00000330871.3	1.14086	0.805815
SOCS1	ENST00000332029.3	0.856681	0.612586
PRKCH	ENST00000332981.10	0.754443	0.254584
RPS6KA4	ENST00000334205.9	1.05192	0.909122
GRB10	ENST00000335866.7	0.311661	1.43795e-09
PIK3R1	ENST00000336483.9	0.632152	0.276401
EIF4EBP1	ENST00000338825.5	1.05913	0.884852
CAP1	ENST00000340450.7	1.28192	0.296773
PFKM	ENST00000340802.12	1.11879	0.659619
MAP2K5	ENST00000340972.8	0.43451	0.029917
INSR	ENST00000341500.9	0.517538	3.06073e-07
CBLC	ENST00000341505.4	1.27733	0.256587
MAP4K3	ENST00000341681.9	0.678793	0.00653418
PDPK1	ENST00000342085.9	0.414155	4.81862e-13
IKBKB	ENST00000342222.6	0.828165	0.74508
MAP2K3	ENST00000342679.9	0.76182	0.0803121
MAPK9	ENST00000343111.10	0.570606	0.00980266
ELK1	ENST00000343894.8	0.769953	0.651681
XBP1	ENST00000344347.5	2.00032	3.32513e-05
MAP3K14	ENST00000344686.8	1.88407	0.0266026
MAP3K2	ENST00000344908.9	0.384659	2.92687e-10
MAPK9	ENST00000347470.8	0.608946	0.0169293
MAP4K4	ENST00000347699.8	0.446162	3.32776e-07
MINK1	ENST00000347992.11	0.503414	6.03524e-08
RAC1	ENST00000348035.9	0.525038	0.018094
MAP3K4	ENST00000348824.11	0.799891	0.107561
PFKL	ENST00000349048.9	1.0863	0.751904
AKT1	ENST00000349310.7	0.547251	0.000122342
SNAP23	ENST00000349777.5	0.962435	0.906781
MAP4K4	ENST00000350198.8	0.444594	3.54893e-07
TSC2	ENST00000350773.9	1.3362	0.0599557
MAP4K4	ENST00000350878.8	0.442605	3.84557e-07
PTPN11	ENST00000351677.7	0.702132	0.0558787
MAP2K4	ENST00000353533.10	1.48068	0.00250636
SORBS1	ENST00000354106.7	0.407462	1.12483e-07
PRKAA1	ENST00000354209.7	1.68385	0.000397273
MAP2K5	ENST00000354498.9	0.455912	0.00478866
MINK1	ENST00000355280.11	0.512588	1.62235e-07
RAC1	ENST00000356142.4	0.538608	0.0222146
PIK3R4	ENST00000356763.8	0.734255	0.0929769
GRB10	ENST00000357271.9	0.322264	7.39646e-10
MAP3K6	ENST00000357582.3	0.718102	0.301173
AKT2	ENST00000358335.9	0.635567	0.0264623
MAP3K5	ENST00000359015.5	0.662695	0.374327
MAP2K6	ENST00000359094.7	0.43908	0.417746
EHD1	ENST00000359393.6	0.69444	0.0643228
PFKM	ENST00000359794.11	1.1065	0.695625
PTPRF	ENST00000359947.9	0.544159	5.60217e-06
MAPK8	ENST00000360332.7	1.15103	0.573217
MYO1C	ENST00000361007.7	0.987963	0.966271
PIK3CD	ENST00000361110.6	0.797195	0.453879
MAP3K3	ENST00000361357.7	0.335077	0.000152775
MAP3K3	ENST00000361733.8	0.339059	0.000196415
MAP2K3	ENST00000361818.9	0.747016	0.0516002
SORBS1	ENST00000361941.7	0.421614	2.05466e-07
SHC1	ENST00000366442.2	1.22634	0.206451
RAB4A	ENST00000366690.5	0.799313	0.130745
RPS6KA1	ENST00000366866.8	0.700997	0.361502
MAP3K4	ENST00000366919.6	0.804717	0.109104
MAP3K4	ENST00000366920.6	0.811822	0.132842
SHC1	ENST00000368445.9	1.24624	0.0525171
SHC1	ENST00000368449.8	1.25162	0.0526108
SHC1	ENST00000368450.5	1.2361	0.0613352
SHC1	ENST00000368453.8	1.23849	0.0671514
MAP3K7	ENST00000369320.1	0.866525	0.343493
MAP3K7	ENST00000369325.7	0.879555	0.367119
MAP3K7	ENST00000369327.7	0.879688	0.369063
MAP3K7	ENST00000369329.8	0.8913	0.41557
MAP3K7	ENST00000369332.7	0.893716	0.425111
STXBP3	ENST00000370008.4	1.14277	0.593297
JUN	ENST00000371222.4	1.12931	0.797902
SORBS1	ENST00000371227.8	0.419065	6.36862e-08
SORBS1	ENST00000371228.2	0.225732	0.000488621
SORBS1	ENST00000371239.5	0.391976	1.28957e-07
SORBS1	ENST00000371241.5	0.387317	1.21893e-07
PRKAA2	ENST00000371244.9	1.31156	0.360523
SORBS1	ENST00000371245.7	0.418178	4.6926e-07
SORBS1	ENST00000371246.6	0.415896	1.35368e-07
SORBS1	ENST00000371247.6	0.419923	1.80424e-07
SORBS1	ENST00000371249.6	0.401611	1.54168e-08
PTPN1	ENST00000371621.5	0.8658	0.537856
PTEN	ENST00000371953.8	0.638339	0.0197413
PIK3R3	ENST00000372006.5	0.819812	0.381494
IRS4	ENST00000372129.3	1.05324	0.885882
RAPGEF1	ENST00000372189.7	0.659041	0.0265811
RAPGEF1	ENST00000372190.7	0.658823	0.0266026
RAPGEF1	ENST00000372195.5	0.661477	0.0266301
PTPRF	ENST00000372407.4	0.589935	1.28309e-06
SLC2A1	ENST00000372500.4	0.890497	0.783873
CAP1	ENST00000372792.7	1.27677	0.306405
CAP1	ENST00000372797.7	1.27677	0.306405
CAP1	ENST00000372798.5	1.28253	0.295053
CAP1	ENST00000372802.5	1.28192	0.296773
CAP1	ENST00000372805.7	1.27677	0.306405
STXBP1	ENST00000373299.5	1.05051	0.823709
STXBP1	ENST00000373302.7	1.00064	0.987381
MAPK13	ENST00000373759.1	0.705884	0.444392
MAPK13	ENST00000373766.9	0.918343	0.78161
MAP3K6	ENST00000374040.7	0.729385	0.330556
RPS6KA1	ENST00000374163.5	0.859418	0.658331
RPS6KA1	ENST00000374166.8	0.693386	0.00179948
RPS6KA1	ENST00000374168.7	0.69416	0.00165086
MAPK8	ENST00000374176.8	1.11837	0.658113
MAPK8	ENST00000374179.8	1.11636	0.658266
MAPK8	ENST00000374182.7	1.12754	0.643042
MAPK8	ENST00000374189.5	1.13432	0.633734
MAP3K8	ENST00000375321.1	0.939633	0.872523
MAP3K8	ENST00000375322.2	1.04143	0.942246
SHC3	ENST00000375835.9	0.758061	0.428328
IRS2	ENST00000375856.5	0.874906	0.625734
STXBP4	ENST00000376352.6	1.4136	0.101293
FLOT1	ENST00000376389.8	0.883683	0.662782
MAP3K14	ENST00000376926.8	1.88407	0.0266026
ELK1	ENST00000376983.8	0.605497	0.0762369
PIK3CD	ENST00000377346.9	0.754764	0.334618
MAP4K2	ENST00000377350.7	0.993704	0.976427
TBC1D4	ENST00000377625.6	0.595789	4.31051e-05
TBC1D4	ENST00000377636.8	0.607316	0.000104429
PRKCZ	ENST00000378567.8	0.520255	9.05036e-07
KIF3A	ENST00000378735.5	0.80499	0.480357
KIF3A	ENST00000378746.8	0.780788	0.424974
RPS6KA3	ENST00000379565.9	0.506097	0.00223322
MAP3K9	ENST00000381250.8	0.608242	0.000544263
TSC2	ENST00000382538.10	1.32948	0.0825703
PDPK1	ENST00000389224.7	0.412099	1.64614e-12
AKT2	ENST00000391844.8	0.585992	0.0194558
AKT2	ENST00000392037.5	0.599984	0.00560269
AKT2	ENST00000392038.7	0.658984	0.00604635
MAP3K4	ENST00000392142.9	0.81867	0.138093
GRB2	ENST00000392562.5	0.804001	0.282752
GRB2	ENST00000392563.5	0.808649	0.30618
GRB2	ENST00000392564.5	0.804001	0.282752
PTPN11	ENST00000392597.5	0.715052	0.0783041
RPS6KB1	ENST00000393021.7	0.64251	0.000939646
MAPK9	ENST00000393360.7	0.578352	0.00636942
MAPK9	ENST00000393362.8	0.728874	0.545073
CBLB	ENST00000394030.8	0.964546	0.870111
PRKCD	ENST00000394729.6	0.876051	0.609296
MAP2K2	ENST00000394867.8	0.502818	1.05995e-05
FLOT2	ENST00000394906.6	0.867651	0.551489
FLOT2	ENST00000394908.9	0.862838	0.54115
SOS1	ENST00000395038.6	0.406319	3.4039e-09
MAPK3	ENST00000395199.7	1.58445	0.039927
MAPK3	ENST00000395200.5	1.48265	0.0986269
MAPK3	ENST00000395202.5	1.46881	0.0935
MAP2K5	ENST00000395476.6	0.438089	0.00135426
MAPK7	ENST00000395602.8	0.943445	0.80392
MAPK7	ENST00000395604.8	0.943445	0.80392
MAPK8	ENST00000395611.7	1.11837	0.658113
MAPK11	ENST00000395764.5	0.966004	0.969296
MAPK12	ENST00000395778.3	1.0358	0.945405
MAPK12	ENST00000395780.5	0.702522	0.0543772
MAP4K1	ENST00000396857.7	1.06463	0.885507
MAPK9	ENST00000397072.7	0.728874	0.545073
PRKAA1	ENST00000397128.6	1.67835	0.000225518
SNAP23	ENST00000397138.5	0.950994	0.877036
PRKCQ	ENST00000397176.6	1.3374	0.252188
HRAS	ENST00000397594.5	0.907217	0.71106
HRAS	ENST00000397596.6	0.809733	0.365111
PFKL	ENST00000397961.6	0.780575	0.851663
MAP2K7	ENST00000397979.4	1.3796	0.0594685
MAP2K7	ENST00000397981.7	1.39718	0.0561713
MAP2K7	ENST00000397983.7	1.3927	0.0587338
GSK3A	ENST00000398249.8	1.13871	0.502727
STXBP4	ENST00000398391.6	1.79873	0.0371896
GRB10	ENST00000398810.6	0.311661	1.43795e-09
GRB10	ENST00000398812.6	0.310771	8.44006e-11
MAPK1	ENST00000398822.7	0.944893	0.855278
PIK3C3	ENST00000398870.7	1.49783	0.0269431
CRK	ENST00000398970.5	0.494757	6.52571e-05
MAP3K1	ENST00000399503.4	1.3686	0.0534273
MAPK4	ENST00000400384.7	0.668678	0.302637
PRKCZ	ENST00000400921.6	0.485142	1.38212e-06
RAC2	ENST00000401529.3	0.2638	0.539124
TSC2	ENST00000401874.7	1.33738	0.0645717
GRB10	ENST00000401949.6	0.310771	8.44006e-11
SOS1	ENST00000402219.7	0.407409	2.97528e-09
GRB10	ENST00000402497.6	0.311661	1.43795e-09
GRB10	ENST00000402578.5	0.311661	1.43795e-09
AKT1	ENST00000402615.6	0.547251	0.000122342
GRB10	ENST00000403097.6	0.311661	1.43795e-09
KIF3A	ENST00000403231.5	0.811571	0.50712
XBP1	ENST00000403532.7	2.07365	3.70764e-06
CBLB	ENST00000403724.5	0.976441	0.925946
RPS6KA1	ENST00000403732.2	0.534335	0.00260942
TSC1	ENST00000403810.6	0.939893	0.852731
VAMP2	ENST00000404970.3	0.877786	0.865158
RPS6KA2	ENST00000405189.7	0.720753	0.163419
XBP1	ENST00000405219.7	1.9964	2.53325e-05
RAC2	ENST00000405484.5	1.36555	0.591158
CBLB	ENST00000405772.5	0.981814	0.938062
STXBP4	ENST00000405898.5	1.67147	0.0203504
RPS6KB1	ENST00000406116.7	0.644614	0.00113511
RAC2	ENST00000406508.5	0.989016	0.976201
GRB10	ENST00000406641.5	0.311661	1.43795e-09
GRB10	ENST00000407526.6	0.311661	1.43795e-09
AKT1	ENST00000407796.6	0.547251	0.000122342
INPP4A	ENST00000409016.8	0.437733	5.44467e-05
INPP4A	ENST00000409463.5	0.542289	0.106243
INPP4A	ENST00000409540.7	0.416869	4.43807e-06
INPP4A	ENST00000409851.8	0.399139	3.32964e-06
MAP3K2	ENST00000409947.5	0.384659	2.92687e-10
EHD1	ENST00000411683.1	0.689009	0.295102
SHC1	ENST00000412170.5	1.24069	0.0818518
PTPRF	ENST00000412568.6	0.576838	7.68093e-06
MAP4K4	ENST00000413150.6	0.44482	4.19077e-07
FLOT1	ENST00000413165.5	0.843834	0.569874
PRKCA	ENST00000413366.8	0.678121	0.0158905
MAP3K8	ENST00000413724.5	0.841961	0.721963
TBC1D4	ENST00000413735.1	0.554675	0.000446035
SHC1	ENST00000414115.5	1.36677	0.010003
CAP1	ENST00000414281.5	1.21313	0.476548
STXBP2	ENST00000414284.6	1.2851	0.112016
RAPGEF1	ENST00000414781.1	0.739706	0.210915
PTPRF	ENST00000414879.5	0.57271	4.16995e-06
CAP1	ENST00000414893.5	1.37802	0.154548
MAP4K3	ENST00000414968.1	0.835878	0.511531
MAP3K8	ENST00000415139.5	0.820954	0.681439
MAP2K4	ENST00000415385.7	1.46968	0.0103628
FLOT1	ENST00000416018.5	0.87061	0.673274
RAF1	ENST00000416093.1	0.589662	0.107471
AKT2	ENST00000416362.5	0.612428	0.00758646
IKBKB	ENST00000416505.6	0.908679	0.698604
AKT2	ENST00000416994.6	0.654248	0.0962798
CAP1	ENST00000417287.5	1.21581	0.458403
MAP4K4	ENST00000417294.5	0.443034	2.54562e-07
HRAS	ENST00000417302.5	0.907217	0.71106
MAP4K4	ENST00000418101.1	0.372497	1.63466e-08
FLOT1	ENST00000418160.5	0.869409	0.701253
RPS6KA5	ENST00000418736.6	1.19658	0.718567
RAPGEF1	ENST00000419442.1	0.97645	0.952775
CAP1	ENST00000420216.5	1.20369	0.501487
PIK3R3	ENST00000420542.5	0.819812	0.381494
EHD1	ENST00000421510.5	0.684954	0.0959123
CAP1	ENST00000421589.5	1.19655	0.520686
MAP4K4	ENST00000421882.5	0.451255	8.92331e-07
TRIB3	ENST00000422053.3	1.3632	0.20061
AKT2	ENST00000423127.5	0.60689	0.00648931
PIK3R3	ENST00000423209.5	0.826143	0.408532
RAF1	ENST00000423275.5	0.589662	0.107471
GRB14	ENST00000424693.1	0.716519	0.414414
SLC2A4	ENST00000424875.2	1.167	0.775809
AKT2	ENST00000424901.5	0.667964	0.00856865
MAP4K2	ENST00000424945.5	1.40862	0.657369
CAP1	ENST00000424977.1	1.19568	0.523052
MAP4K4	ENST00000425019.5	0.443016	3.87791e-07
MAPK9	ENST00000425491.6	0.488537	8.776e-05
PIK3R3	ENST00000425892.2	0.746515	0.31526
SLC2A1	ENST00000426263.10	0.831576	0.605383
MAPK8	ENST00000426557.5	1.13722	0.721762
PIK3R2	ENST00000426902.5	0.28632	8.39584e-15
AKT2	ENST00000427375.1	0.587568	0.0559085
MAP4K4	ENST00000427603.5	0.483927	0.000116968
CAP1	ENST00000427843.5	1.24869	0.394621
GRB10	ENST00000428711.1	0.313656	0.000149972
KIF3A	ENST00000428744.1	0.669354	0.366675
MAP4K3	ENST00000429397.5	0.832637	0.656996
PTPRF	ENST00000429895.5	0.557035	5.48072e-06
TBC1D4	ENST00000431480.6	0.607194	0.000104284
MAPK8	ENST00000432379.5	1.15508	0.690444
RAF1	ENST00000432427.2	0.55697	0.000564519
TSC2	ENST00000432909.3	1.01196	0.971939
EHD1	ENST00000433803.1	0.680683	0.126619
STXBP4	ENST00000434978.6	1.43637	0.0935388
CAP1	ENST00000435719.5	1.24064	0.39885
MAP4K3	ENST00000437545.5	0.670835	0.00890023
PTPRF	ENST00000437607.1	0.500453	0.00011444
PTPRF	ENST00000438120.5	0.544466	5.78666e-06
FLOT1	ENST00000438162.5	0.88575	0.701759
CBLB	ENST00000438603.6	1.38272	0.444358
RAPGEF1	ENST00000438647.3	0.734839	0.326786
RPS6KA1	ENST00000438977.1	0.587725	0.0181574
MAP2K5	ENST00000439036.5	0.551914	0.0909641
MAP4K2	ENST00000439069.5	1.13719	0.769584
TSC2	ENST00000439117.6	1.47485	0.203717
TSC2	ENST00000439673.6	1.34041	0.0665347
TSC1	ENST00000440111.6	0.890426	0.608934
PDPK1	ENST00000441549.7	0.461085	1.71523e-08
RAC2	ENST00000441619.5	1.10354	0.82479
STXBP2	ENST00000441779.6	1.29195	0.104801
AKT2	ENST00000441941.6	0.620789	0.00323138
RAF1	ENST00000442415.7	0.574812	0.000686196
MAPK7	ENST00000443215.5	1.34745	0.254234
RPS6KB1	ENST00000443572.6	0.67988	0.00227078
CBLB	ENST00000443752.2	1.43541	0.398704
SHC1	ENST00000444179.5	1.35168	0.0333697
SHC1	ENST00000444664.5	1.23208	0.173639
FLOT1	ENST00000445853.5	0.891898	0.722254
CAP1	ENST00000446031.1	1.10174	0.77177
GRB14	ENST00000446413.6	0.767555	0.321652
CBLB	ENST00000447441.6	1.06689	0.90757
SHC1	ENST00000448116.7	1.24826	0.0574469
MAPK10	ENST00000449047.8	1.46335	0.686023
CAP1	ENST00000449311.5	1.2418	0.407987
TRIB3	ENST00000449710.5	1.38134	0.237919
EIF4E	ENST00000450253.6	1.54896	0.0333914
KIF3A	ENST00000450441.5	0.708091	0.468969
SOS1	ENST00000451331.1	0.400308	0.0182132
HRAS	ENST00000451590.5	0.809733	0.365111
AKT2	ENST00000452077.5	0.599984	0.00560269
MAPK9	ENST00000452135.6	0.596488	0.00933288
MINK1	ENST00000453408.7	0.523155	1.66983e-07
GSK3A	ENST00000453535.1	1.08134	0.70865
FLOT1	ENST00000454845.1	0.905368	0.781658
EHD1	ENST00000455148.1	0.616802	0.0510299
MAPK9	ENST00000455781.5	0.598841	0.0168754
AKT2	ENST00000456441.5	0.598547	0.00597314
MAP4K4	ENST00000456652.5	0.446722	1.31801e-07
RPS6KA3	ENST00000457145.6	0.504199	0.00139075
EHD1	ENST00000457202.1	0.698558	0.330036
PRKCZ	ENST00000461106.6	0.519409	8.31257e-06
PRKCZ	ENST00000461465.5	0.693413	0.337189
MAPK3	ENST00000461737.5	1.50762	0.191189
PDPK1	ENST00000461815.1	0.501376	0.000254832
PIK3CB	ENST00000462294.1	0.499241	0.0506354
PIK3CB	ENST00000462898.5	0.750601	0.528028
STXBP4	ENST00000463234.1	1.4012	0.658589
PIK3R2	ENST00000464016.3	0.350638	8.86235e-05
PRKCD	ENST00000464818.1	1.1465	0.746931
FLOT2	ENST00000465427.3	0.853316	0.536229
MAPK3	ENST00000466521.5	1.50899	0.0616064
PIK3CA	ENST00000468036.1	0.521687	0.2628
MAPK14	ENST00000468133.5	0.837931	0.259096
PRKCZ	ENST00000468310.5	0.773677	0.332651
PRKCZ	ENST00000470511.5	0.612802	0.0948777
PRKCZ	ENST00000470596.5	0.614483	0.0786347
PRKCZ	ENST00000470986.5	0.557699	0.0242107
MAPK14	ENST00000472333.1	0.791918	0.29834
RHEB	ENST00000472642.5	0.92143	0.828681
PTEN	ENST00000472832.2	0.690797	0.184544
RPS6KB1	ENST00000472940.5	0.686782	0.0713501
PIK3CB	ENST00000473435.1	0.667842	0.329623
MAPK14	ENST00000474429.5	1.16836	0.759949
SLC2A1	ENST00000475162.3	0.896517	0.796888
TSC1	ENST00000475903.6	0.822479	0.530948
MAPK8	ENST00000476134.1	1.14138	0.703278
AKT2	ENST00000476247.6	0.680251	0.208993
PIK3CB	ENST00000477593.5	0.548591	6.69965e-05
MAPK3	ENST00000478356.5	1.52697	0.160439
RHEB	ENST00000478470.5	1.94388	0.404332
PDPK1	ENST00000478708.2	0.292613	0.0015934
PRKCZ	ENST00000478770.6	0.495154	2.69661e-06
PRKCD	ENST00000478843.5	1.23669	0.69884
RPS6KA3	ENST00000479809.1	0.476252	0.000395968
PRKCZ	ENST00000481140.5	0.918755	0.851795
MAPK3	ENST00000481230.1	1.46317	0.154184
RPS6KA2	ENST00000481261.6	0.72067	0.163866
VAMP2	ENST00000481878.1	0.680824	0.422412
RHOQ	ENST00000482449.2	1.04031	0.966071
PRKCZ	ENST00000482686.5	0.643239	0.193195
MAPK7	ENST00000482850.1	0.863785	0.720183
PIK3CB	ENST00000483968.5	0.78475	0.609686
MAP4K3	ENST00000484274.1	0.877086	0.806869
MAPK3	ENST00000484663.5	1.50297	0.0883318
SORBS1	ENST00000486141.3	0.386916	0.000150609
AKT2	ENST00000486368.6	0.638176	0.00965048
PRKCZ	ENST00000486681.5	0.457369	0.000113893
PRKCD	ENST00000487897.5	1.12875	0.838589
VAMP2	ENST00000488857.5	0.669128	0.315123
AKT2	ENST00000489375.5	0.488589	0.440924
RPS6KB1	ENST00000489824.1	0.841507	0.837934
TSC1	ENST00000490179.3	0.809999	0.630087
MAPK3	ENST00000490298.5	1.59435	0.0349421
MAP3K4	ENST00000490904.6	0.736663	0.0203343
AKT2	ENST00000491778.6	1.06058	0.938563
MAPK14	ENST00000491957.5	0.97984	0.938355
AKT2	ENST00000492463.6	0.585992	0.0194558
SORBS1	ENST00000492542.1	0.530178	0.0244638
HRAS	ENST00000493230.5	0.90532	0.704301
PIK3CB	ENST00000493568.5	0.535888	0.000382329
STXBP1	ENST00000494254.3	0.739763	0.64273
RHEB	ENST00000496004.5	0.96688	0.938441
MAP2K3	ENST00000496046.5	0.728817	0.182964
PRKCZ	ENST00000496325.5	0.655205	0.216717
STXBP1	ENST00000496504.3	1.14746	0.84574
PRKCZ	ENST00000497183.5	0.541361	0.0224004
AKT2	ENST00000497948.5	0.927529	0.844319
RPS6KA2	ENST00000503859.5	0.793851	0.329985
EIF4E	ENST00000504432.5	1.51797	0.0461133
GAB1	ENST00000505913.5	0.934281	0.784235
EIF4E	ENST00000505992.1	1.5484	0.0354849
RPS6KA2	ENST00000506565.1	0.954362	0.946951
PIK3R4	ENST00000507330.5	0.546326	0.112201
RPS6KA2	ENST00000507350.5	0.721507	0.491236
RPS6KA2	ENST00000507371.5	0.763739	0.596734
PIK3R4	ENST00000508273.5	0.658192	0.259194
GAB1	ENST00000509992.1	0.957303	0.937148
RPS6KA2	ENST00000510118.5	0.788756	0.314474
EIF4E	ENST00000511644.5	1.50405	0.0664414
GAB1	ENST00000511836.1	0.498203	0.247617
PIK3R4	ENST00000512430.1	0.52898	0.0866985
GAB1	ENST00000512843.1	1.10389	0.899967
RPS6KA2	ENST00000512860.5	0.670325	0.642893
ENPP1	ENST00000513998.5	1.45528	0.0450283
GAB1	ENST00000514639.5	0.973367	0.9604
MAPK10	ENST00000515400.3	1.4384	0.699891
EIF4E	ENST00000515638.5	1.67531	0.0215795
MAPK10	ENST00000515650.2	1.4258	0.708025
PIK3R1	ENST00000519025.5	0.649837	0.370494
IKBKB	ENST00000520655.5	0.864226	0.5658
PIK3R1	ENST00000520675.1	1.05073	0.946125
IKBKB	ENST00000520810.6	0.855148	0.48345
IKBKB	ENST00000520835.7	0.877173	0.589037
PIK3R1	ENST00000521381.6	0.688234	0.279643
PIK3R1	ENST00000521409.5	0.648968	0.351903
PIK3R1	ENST00000521657.5	0.688234	0.279643
IKBKB	ENST00000521661.5	0.864226	0.5658
PIK3R1	ENST00000522084.5	0.895672	0.869859
IKBKB	ENST00000522147.4	0.847287	0.8437
INPP4A	ENST00000523221.1	0.406398	9.84079e-06
IKBKB	ENST00000523517.5	1.06612	0.892698
MAPK9	ENST00000523583.1	0.464346	0.0169198
PIK3R1	ENST00000523807.5	0.822705	0.741545
PIK3R1	ENST00000523872.1	0.609344	0.221983
MAP3K11	ENST00000524848.5	0.460659	0.0178703
RPS6KB2	ENST00000524934.5	0.908028	0.839358
RPS6KB2	ENST00000525996.7	0.760116	0.353981
RPS6KA1	ENST00000526040.6	0.676435	0.560159
MAP2K3	ENST00000526076.6	0.663417	0.0691575
MAP3K11	ENST00000526293.1	0.302089	0.00474063
RPS6KA1	ENST00000526792.5	0.672468	0.000471325
MAP2K3	ENST00000527123.1	0.98789	0.986448
RPS6KA4	ENST00000528057.5	1.07941	0.86361
RPS6KB2	ENST00000528964.5	0.704289	0.170413
RPS6KA1	ENST00000529454.5	0.709845	0.18831
MAP3K11	ENST00000529839.1	0.156671	0.000931686
RPS6KA1	ENST00000530003.5	0.684989	0.00110532
MAP3K11	ENST00000530153.5	0.696656	0.227189
RPS6KA4	ENST00000530504.1	1.05137	0.913279
PTPN11	ENST00000530818.1	0.688967	0.138264
RPS6KA1	ENST00000531382.5	0.684048	0.0011221
PIK3C2A	ENST00000532035.1	0.566179	0.00520785
MAP3K11	ENST00000532507.5	0.682242	0.184253
PIK3C2A	ENST00000533645.1	0.52114	1.84586e-07
INPPL1	ENST00000535985.1	0.591167	0.150584
FOS	ENST00000535987.5	1.06874	0.845464
RPS6KA5	ENST00000536315.6	1.24512	0.64599
PIK3CD	ENST00000536656.5	0.785455	0.409393
EHD2	ENST00000538399.1	1.24921	0.628387
INPPL1	ENST00000538751.5	0.598642	0.0104886
MAPK9	ENST00000539014.5	0.500416	0.000621632
PRKCQ	ENST00000539722.5	1.32504	0.318045
INPPL1	ENST00000540329.5	0.408785	0.0137005
MAPK4	ENST00000540640.3	0.579653	0.19385
ARF1	ENST00000540651.5	1.24283	0.471809
ARF1	ENST00000541182.1	1.24283	0.471809
PTPN1	ENST00000541713.5	0.861143	0.558137
INPPL1	ENST00000541752.1	0.707687	0.126276
INPPL1	ENST00000541756.5	0.581561	0.00490088
MAP3K8	ENST00000542547.5	0.939633	0.872523
MAP3K4	ENST00000542952.5	0.967443	0.977857
PIK3CD	ENST00000543390.2	0.789658	0.423732
SOS2	ENST00000543680.5	0.777128	0.240558
MAP3K4	ENST00000544041.5	0.803588	0.110223
PIK3CB	ENST00000544716.5	0.540991	0.00586438
MAPK1	ENST00000544786.1	0.909314	0.757652
TSC1	ENST00000545250.5	0.885408	0.559916
MYO1C	ENST00000545534.6	0.990513	0.973889
PFKM	ENST00000546465.1	0.982352	0.946513
PFKM	ENST00000546755.5	1.48636	0.76694
MAP3K12	ENST00000547035.5	1.67421	0.0902754
PFKM	ENST00000547066.5	0.777249	0.973889
MAP3K12	ENST00000547488.6	1.67421	0.0902754
PFKM	ENST00000547581.5	1.50304	0.714269
PFKM	ENST00000547587.5	1.1065	0.695625
PFKM	ENST00000548288.5	1.55015	0.399952
PFKM	ENST00000548345.5	1.36528	0.376186
PFKM	ENST00000549003.5	1.32031	0.403379
PFKM	ENST00000549022.5	1.22466	0.542277
PFKM	ENST00000549366.5	1.5875	0.384539
PFKM	ENST00000549941.7	1.14578	0.562665
PFKM	ENST00000550257.6	1.45444	0.530553
PFKM	ENST00000550345.6	1.1065	0.695625
PFKM	ENST00000550924.6	1.1065	0.695625
PFKM	ENST00000551339.6	1.1065	0.695625
PFKM	ENST00000551485.5	1.20944	0.788103
PFKM	ENST00000551804.5	1.12221	0.632087
MAP3K12	ENST00000552365.1	1.85984	0.0895217
PFKM	ENST00000552752.5	5.86933	0.0556383
PFKM	ENST00000552792.5	1.39383	0.549163
PFKM	ENST00000552989.5	0.868176	0.857555
PRKCH	ENST00000553265.5	0.640219	0.445
MAP3K9	ENST00000553414.5	0.755861	0.218493
PRKCH	ENST00000553726.5	0.695752	0.628868
PRKCH	ENST00000553831.5	0.604258	0.351819
MAP4K5	ENST00000554091.5	1.38783	0.605432
MAP3K9	ENST00000554146.1	0.72627	0.139601
AKT1	ENST00000554192.5	0.479287	8.91305e-05
FOS	ENST00000554212.5	1.23606	0.696155
MAP4K5	ENST00000554273.1	1.36331	0.628387
AKT1	ENST00000554581.5	0.547251	0.000122342
AKT1	ENST00000554585.5	0.561203	0.0104033
FOS	ENST00000554617.1	1.36758	0.54045
MAP3K9	ENST00000554752.6	0.604062	0.000465343
AKT1	ENST00000554848.5	0.549664	0.000140761
PRKCH	ENST00000555082.5	0.716767	0.166286
PRKCH	ENST00000555185.5	0.778414	0.618292
MAP4K5	ENST00000555216.5	0.973966	0.954501
FOS	ENST00000555242.1	1.21965	0.63969
FOS	ENST00000555347.1	1.01884	0.972731
AKT1	ENST00000555458.5	0.44946	5.59571e-06
AKT1	ENST00000555528.5	0.547251	0.000122342
FOS	ENST00000555672.1	0.953893	0.930956
FOS	ENST00000555686.1	1.08117	0.835447
SOS2	ENST00000555794.2	0.797194	0.435222
AKT1	ENST00000555926.1	0.628617	0.0445225
MAP3K9	ENST00000555993.6	0.592189	0.000358987
RPS6KB2	ENST00000556575.5	0.717293	0.204675
PRKCH	ENST00000556778.5	0.669709	0.316747
PRKCH	ENST00000557294.5	0.844086	0.810585
MAP4K5	ENST00000557390.5	0.963026	0.920089
PRKCH	ENST00000557473.1	0.695478	0.459515
PRKCH	ENST00000557585.5	0.758664	0.310139
IGF1R	ENST00000558355.1	0.384453	1.68277e-08
IGF1R	ENST00000558898.1	0.305697	1.47243e-09
MAP2K5	ENST00000559262.5	0.427449	0.00694402
IGF1R	ENST00000560144.1	0.278244	1.65588e-11
SNAP23	ENST00000561526.5	1.15819	0.595779
SNAP23	ENST00000563765.5	4.47238	0.331125
SNAP23	ENST00000563830.2	1.03202	0.919344
SNAP23	ENST00000563873.5	0.995735	0.968164
SNAP23	ENST00000564153.5	1.14052	0.671014
SNAP23	ENST00000566035.5	0.638691	0.845552
MAP2K1	ENST00000566326.1	0.589416	0.00232271
SNAP23	ENST00000566327.5	1.03069	0.918655
PDPK1	ENST00000566659.1	0.202389	0.0398301
SNAP23	ENST00000567094.5	1.10074	0.782298
SNAP23	ENST00000568331.5	1.10076	0.78161
SNAP23	ENST00000568451.5	1.10076	0.78161
TSC2	ENST00000568454.6	1.34512	0.057544
SNAP23	ENST00000568841.5	1.01371	0.966271
SNAP23	ENST00000568859.5	1.14379	0.650613
TSC2	ENST00000569110.2	1.52669	0.0575791
MYO1C	ENST00000570490.5	1.02933	0.941299
SLC2A4	ENST00000570783.5	0.988872	0.988207
MYO1C	ENST00000570984.7	0.987963	0.966271
MINK1	ENST00000571207.5	0.533305	0.00538222
SLC2A4	ENST00000571308.5	1.13798	0.814424
SLC2A4	ENST00000572485.5	1.28053	0.641308
MYO1C	ENST00000573853.5	0.947675	0.90794
CRK	ENST00000574295.1	0.49171	0.000571488
MINK1	ENST00000574453.5	0.365995	0.0241207
MYO1C	ENST00000575158.5	0.987963	0.966271
MYO1C	ENST00000575335.5	0.907942	0.835775
MINK1	ENST00000576037.1	0.745235	0.573642
MAP3K3	ENST00000577395.5	0.333708	0.000122342
PRKCA	ENST00000578063.5	0.689062	0.0371972
AKT2	ENST00000578123.5	0.600591	0.00487604
AKT2	ENST00000578310.1	0.309303	0.140509
AKT2	ENST00000578615.6	0.681981	0.0222298
GRB2	ENST00000578961.5	0.765382	0.185454
AKT2	ENST00000579047.5	0.676262	0.0133341
MAPK7	ENST00000579284.5	1.4875	0.160726
MAP3K3	ENST00000579585.5	0.335077	0.000152775
AKT2	ENST00000580747.5	0.654248	0.0962798
FLOT2	ENST00000580805.5	0.870146	0.662512
MAPK7	ENST00000581260.5	1.46923	0.449567
GRB2	ENST00000582582.1	0.756706	0.216579
AKT2	ENST00000583859.5	0.627002	0.0251725
AKT2	ENST00000584288.5	0.585992	0.0194558
MAP3K3	ENST00000584573.5	0.330674	9.89977e-05
FLOT2	ENST00000585169.5	0.871	0.555625
PIK3C3	ENST00000585528.5	2.38361	0.00192135
MAP4K1	ENST00000586296.5	1.13851	0.782594
PIK3C3	ENST00000586545.5	2.19327	0.00343234
FLOT2	ENST00000586827.6	0.933702	0.873827
PIK3C3	ENST00000587402.2	1.76767	0.111682
MAP2K6	ENST00000588110.5	0.620105	0.191864
MAPK4	ENST00000588540.1	0.871322	0.775791
PIK3C3	ENST00000589056.5	1.70931	0.1235
MAP4K1	ENST00000589130.5	1.06544	0.88297
MAP2K6	ENST00000589295.5	0.786914	0.631105
MAP2K6	ENST00000589647.5	0.727197	0.513605
SHC2	ENST00000590170.3	1.03256	0.988182
MAP2K6	ENST00000590474.7	0.703955	0.429184
PIK3C3	ENST00000591011.1	2.36338	0.00303693
MAP4K1	ENST00000591517.5	0.969438	0.934286
MAP4K1	ENST00000591921.1	1.05258	0.926383
MAPK4	ENST00000592595.5	0.788241	0.64646
RPS6KB1	ENST00000592726.1	0.753288	0.431492
STXBP2	ENST00000593535.5	1.32898	0.42259
GYS1	ENST00000594220.1	0.667086	0.659138
STXBP2	ENST00000595950.5	1.10092	0.763457
AKT2	ENST00000596634.5	0.623463	0.00491778
LIPE	ENST00000597001.1	1.33347	0.635124
STXBP2	ENST00000597068.5	1.31843	0.162459
PIK3C3	ENST00000597477.5	1.48494	0.0787217
LIPE	ENST00000597620.5	0.992816	0.971987
MAP3K10	ENST00000597986.5	0.796156	0.830594
MAP2K2	ENST00000599021.1	0.492722	0.00118148
LIPE	ENST00000599211.1	1.26158	0.644097
STXBP2	ENST00000599400.1	1.14562	0.665829
STXBP2	ENST00000599737.5	1.23914	0.426538
LIPE	ENST00000599783.5	1.0933	0.859209
LIPE	ENST00000599918.1	1.10752	0.816677
INSR	ENST00000600492.1	0.379857	0.000638233
STXBP2	ENST00000600702.5	1.28377	0.268793
AKT2	ENST00000601166.5	0.556339	0.0254633
LIPE	ENST00000601189.1	1.61468	0.494877
STXBP2	ENST00000602355.1	1.2463	0.438006
MAP2K4	ENST00000602375.5	1.16653	0.624492
MAPK7	ENST00000603493.1	1.58155	0.153877
SORBS1	ENST00000607232.5	0.394711	9.81485e-08
PRKAA2	ENST00000610361.1	1.29667	0.380325
PRKCQ	ENST00000610727.1	1.35678	0.202809
XBP1	ENST00000611155.4	1.99042	4.3804e-05
MAP3K9	ENST00000611979.4	0.752497	0.212622
STXBP2	ENST00000612033.1	0.503943	0.212736
MAP2K3	ENST00000613338.4	0.747016	0.0516002
MAP2K6	ENST00000613873.4	0.727197	0.513605
RPS6KA5	ENST00000614987.5	1.2667	0.58163
TRIB3	ENST00000615226.4	1.50663	0.315766
PIK3R2	ENST00000617130.5	0.345639	1.45288e-09
PTPRF	ENST00000617451.4	0.500453	0.00011444
PIK3R2	ENST00000617642.2	0.299651	9.68707e-10
RAB4A	ENST00000618010.4	0.742748	0.116959
KIF3A	ENST00000618515.4	0.781538	0.417206
RPS6KA6	ENST00000620340.4	0.589336	0.0109467
EHD1	ENST00000621096.4	0.702989	0.0773154
MAPK12	ENST00000622558.4	0.790181	0.210044
MAPK14	ENST00000622903.4	0.97984	0.938355
STXBP1	ENST00000625363.2	1.05156	0.88689
MAP4K4	ENST00000625522.2	0.449325	4.02894e-07
STXBP1	ENST00000626333.1	1.04223	0.907243
STXBP1	ENST00000626539.3	1.05579	0.802414
MAP4K4	ENST00000627726.2	0.447868	2.05466e-07
STXBP1	ENST00000627871.2	1.09186	0.855285
PIK3CD	ENST00000628140.2	0.797195	0.453879
IKBKB	ENST00000629753.1	0.864226	0.5658
PFKM	ENST00000629846.2	1.20944	0.788103
SLC2A1	ENST00000630287.2	0.872201	0.757153
STXBP1	ENST00000630492.2	1.0663	0.876282
CBL	ENST00000634301.1	0.554532	0.139672
SORBS1	ENST00000634504.1	0.409093	6.42632e-05
CBL	ENST00000634586.1	0.723705	0.12425
MAP4K4	ENST00000634702.1	0.447819	3.45884e-07
CBL	ENST00000634840.1	0.705017	0.0886795
PTPN11	ENST00000635625.1	0.702264	0.0546075
PTPN11	ENST00000635652.1	0.737331	0.191941
STXBP1	ENST00000635950.2	0.998491	0.993677
STXBP1	ENST00000636509.2	1.0256	0.91344
STXBP1	ENST00000636962.2	0.998491	0.993677
STXBP1	ENST00000637060.2	1.11788	0.803578
STXBP1	ENST00000637173.2	1.05579	0.802414
STXBP1	ENST00000637464.2	1.15167	0.853468
STXBP1	ENST00000637521.2	1.00609	0.972792
STXBP1	ENST00000637953.1	1.00116	0.986448
CBL	ENST00000637974.1	0.72355	0.127807
MAPK10	ENST00000638313.1	1.4384	0.699891
PTPN11	ENST00000639857.1	0.751498	0.186441
PIK3C3	ENST00000639914.1	1.53795	0.014245
PRKCH	ENST00000640011.1	0.68674	0.576206
MAPK10	ENST00000641051.1	1.4384	0.699891
MAPK10	ENST00000641066.1	1.4384	0.699891
MAPK10	ENST00000641157.1	1.4384	0.699891
MAPK10	ENST00000641207.1	1.4384	0.699891
MAPK10	ENST00000641341.1	1.4384	0.699891
MAPK10	ENST00000641459.1	1.42619	0.709372
MAPK10	ENST00000641462.2	1.4384	0.699891
MAPK10	ENST00000641647.1	1.4384	0.699891
MAPK10	ENST00000641823.1	1.4384	0.699891
MAPK10	ENST00000641902.1	1.4384	0.699891
MAPK10	ENST00000641952.1	1.4384	0.699891
MAPK10	ENST00000641983.1	1.4384	0.699891
TSC2	ENST00000642206.1	1.77083	0.1043
CBLB	ENST00000642241.1	1.0346	0.981008
TSC1	ENST00000642344.1	0.86507	0.759126
TSC2	ENST00000642365.1	1.36779	0.0471967
TSC2	ENST00000642561.1	1.32451	0.0656589
TSC1	ENST00000642617.1	0.892317	0.622643
TSC1	ENST00000642627.1	0.900633	0.653208
TSC1	ENST00000642646.1	0.936784	0.813468
PFKM	ENST00000642730.1	1.11852	0.660427
TSC1	ENST00000642745.1	0.936784	0.813468
TSC2	ENST00000642797.1	1.32944	0.0712047
RPS6KA3	ENST00000642835.1	0.514633	0.00206194
TSC1	ENST00000642854.1	0.864442	0.760955
TSC2	ENST00000642936.1	1.33074	0.0659273
TSC1	ENST00000643072.1	0.885868	0.561758
RPS6KA3	ENST00000643085.1	0.514633	0.00206194
TSC2	ENST00000643088.1	1.3387	0.0686772
PIK3CA	ENST00000643187.1	0.501717	0.000751475
CBLB	ENST00000643192.1	1.45505	0.380859
TSC1	ENST00000643275.1	0.90083	0.858584
TSC2	ENST00000643298.1	1.16134	0.505573
GRB10	ENST00000643299.1	0.311661	1.43795e-09
CBLB	ENST00000643322.1	0.979983	0.928704
RPS6KA3	ENST00000643337.1	0.514633	0.00206194
TSC1	ENST00000643362.1	1.03485	0.932756
RPS6KA3	ENST00000643402.1	0.514633	0.00206194
CBLB	ENST00000643403.1	1.46303	0.515298
TSC1	ENST00000643583.1	0.898369	0.638625
TSC1	ENST00000643691.1	0.951483	0.899537
TSC2	ENST00000643745.1	1.19149	0.37041
TSC1	ENST00000643875.1	0.890426	0.608934
TSC2	ENST00000643946.1	1.3373	0.0636215
TSC2	ENST00000644043.1	1.32241	0.0734044
TSC1	ENST00000644097.1	0.892317	0.622643
TSC2	ENST00000644135.1	1.24721	0.227303
TSC1	ENST00000644184.1	0.920008	0.76048
TSC2	ENST00000644329.1	1.34522	0.056094
TSC2	ENST00000644335.1	1.33035	0.0758378
RPS6KA3	ENST00000644368.1	0.514633	0.00206194
TSC2	ENST00000644399.1	1.33403	0.0620956
TSC2	ENST00000644417.1	1.59929	0.313253
GRB10	ENST00000644769.1	0.288503	0.00858866
SOCS1	ENST00000644787.1	0.856681	0.612586
GRB10	ENST00000644879.1	0.311032	2.45276e-10
RPS6KA3	ENST00000644893.1	0.51098	0.00238107
TSC1	ENST00000644997.1	0.858135	0.75104
GRB10	ENST00000645075.2	0.312997	2.24393e-09
TSC1	ENST00000645129.1	0.939449	0.823754
TSC1	ENST00000645150.1	0.936784	0.813468
TSC2	ENST00000645186.1	1.57216	0.104018
RPS6KA3	ENST00000645268.1	0.621955	0.271408
RPS6KA3	ENST00000645270.1	0.514633	0.00206194
CBLB	ENST00000645425.1	0.982283	0.937148
CBLB	ENST00000645759.1	1.01437	0.993431
MYO1C	ENST00000646049.1	0.987963	0.966271
TSC2	ENST00000646388.1	1.33014	0.0653795
TSC1	ENST00000646440.1	1.10969	0.926366
CBLB	ENST00000646499.1	1.5589	0.295997
RPS6KA3	ENST00000646610.1	0.514633	0.00206194
TSC1	ENST00000646625.1	0.890426	0.608934
CBLB	ENST00000646825.1	0.981177	0.933386
CBLC	ENST00000647063.1	1.27099	0.484399
TSC1	ENST00000647078.1	0.934825	0.840257
STXBP1	ENST00000647107.1	1.00687	0.970679
RPS6KA3	ENST00000647265.1	0.514633	0.00206194
TSC1	ENST00000647279.1	0.849023	0.616322
CBLC	ENST00000647358.2	1.23116	0.324984
TSC1	ENST00000647462.1	0.935977	0.811031
SORBS1	ENST00000647619.1	0.43624	0.0107696
ENPP1	ENST00000647893.1	1.46573	0.00652983
GRB2	ENST00000648046.1	0.804001	0.282752
TBC1D4	ENST00000648194.1	0.5672	2.01461e-05
MYO1C	ENST00000648446.1	0.991263	0.976044
MYO1C	ENST00000648651.1	0.993288	0.982199
SORBS1	ENST00000649575.1	0.475457	0.0202315
IKBKB	ENST00000649612.2	0.855148	0.48345
AKT1	ENST00000649815.1	0.547251	0.000122342
IGF1R	ENST00000649865.1	0.34515	2.3309e-19
SORBS1	ENST00000649911.1	0.455814	0.00859069
ENPP1	ENST00000650147.1	1.38108	0.331232
IGF1R	ENST00000650285.1	0.344357	2.47367e-19
GSK3B	ENST00000650344.1	0.292718	2.10724e-10
ENPP1	ENST00000650437.1	1.34592	0.406797
ENPP1	ENST00000650507.1	1.98617	0.341431
PRKCD	ENST00000650739.1	0.876051	0.609296
STXBP1	ENST00000650920.1	1.00609	0.972792
PRKCD	ENST00000650940.1	0.964361	0.925495
PRKCD	ENST00000651505.1	1.0207	0.984759
PRKCD	ENST00000652449.1	0.876051	0.609296
PRKCD	ENST00000654719.1	0.876051	0.609296
MINK1	ENST00000664602.1	0.463537	2.07045e-05
SLC2A1	ENST00000669445.1	0.91064	0.855068
AKT2	ENST00000672890.1	0.605995	0.00573766
PIK3CB	ENST00000674063.1	0.548591	6.69965e-05
SLC2A1	ENST00000674765.1	0.814075	0.576206
PIK3CA	ENST00000675786.1	0.589887	0.0950982
