## Supplementary Table 9 for "Selective Translation Orchestrates Key Signaling Pathways in Primed Pluripotency"

### Sheet: Sheet1
Gene name	Transcript ID	FC	Adjusted p-value
STRAP	ENST00000025399.10	0.683773	0.163051
BCAR1	ENST00000162330.10	0.678064	0.0011154
ITGB4	ENST00000200181.8	1.25452	0.491247
TGFBR3	ENST00000212355.9	0.479782	0.00593482
MAPK1	ENST00000215832.11	0.944308	0.855875
TAB1	ENST00000216160.11	1.52507	0.0340512
RBX1	ENST00000216225.9	1.46149	0.162241
PARD6A	ENST00000219255.3	3.08386	0.000475233
TGFB1	ENST00000221930.6	0.89308	0.829115
PIK3R2	ENST00000222254.13	0.310758	1.18351e-16
CCND1	ENST00000227507.3	0.882898	0.648065
MAPK14	ENST00000229794.9	0.886907	0.446079
MAPK14	ENST00000229795.7	0.849143	0.335688
CDKN1A	ENST00000244741.10	1.95768	0.101968
CITED1	ENST00000246139.9	0.345918	0.0269078
TRAP1	ENST00000246957.10	1.55716	0.00205823
PIAS1	ENST00000249636.11	1.75037	4.07506e-05
RAF1	ENST00000251849.8	0.58315	0.000981313
JUND	ENST00000252818.5	0.769942	0.33183
E2F5	ENST00000256117.9	0.964176	0.894346
NEDD4L	ENST00000256830.13	0.685312	0.000251062
SKIL	ENST00000259119.9	0.876909	0.732723
MYC	ENST00000259523.10	0.867298	0.570428
THBS1	ENST00000260356.6	1.81696	0.490329
SNW1	ENST00000261531.12	1.61026	0.000343076
NUP153	ENST00000262077.3	0.648302	0.000124464
RBL2	ENST00000262133.11	0.817874	0.35399
SMAD7	ENST00000262158.7	0.840949	0.532771
SMAD2	ENST00000262160.11	1.10675	0.549002
AXIN1	ENST00000262320.8	0.462011	5.53662e-05
CREBBP	ENST00000262367.10	0.218269	3.25609e-24
SMURF2	ENST00000262435.14	0.482789	2.49264e-06
ITCH	ENST00000262650.10	0.942395	0.791802
MAP2K2	ENST00000262948.10	0.507442	1.89861e-06
MAPK3	ENST00000263025.9	1.53743	0.069243
EP300	ENST00000263253.9	0.435455	0.000306874
ATF2	ENST00000264110.7	0.863925	0.501692
WWP1	ENST00000265428.4	0.338964	1.21914e-15
PRKAR2A	ENST00000265563.13	0.963885	0.851589
PML	ENST00000268058.8	1.88152	0.00258346
PML	ENST00000268059.10	1.82451	0.0052839
TP53	ENST00000269305.9	1.01915	0.969987
SIK1	ENST00000270162.8	1.09649	0.800494
PDK1	ENST00000282077.8	1.29117	0.20587
YAP1	ENST00000282441.10	0.545664	0.00151145
KLF10	ENST00000285407.11	1.49029	0.264157
ZFYVE9	ENST00000287727.7	0.532284	0.000171507
CCNB2	ENST00000288207.7	0.729925	0.253534
DCP1A	ENST00000294241.10	2.29787	2.8533e-07
TGFBR2	ENST00000295754.10	1.06646	0.901904
SNIP1	ENST00000296215.8	1.22135	0.309696
PRKAR2A	ENST00000296446.12	0.971506	0.885075
ITGA2	ENST00000296585.10	0.988566	0.982383
COL1A2	ENST00000297268.11	0.843678	0.648166
ITGB1	ENST00000302278.8	0.930526	0.850139
JUNB	ENST00000302754.6	1.32045	0.318521
FOS	ENST00000303562.9	1.13493	0.617257
KLF11	ENST00000305883.6	1.11924	0.597339
MAP2K1	ENST00000307102.10	0.606965	0.00428202
TERT	ENST00000310581.10	1.01722	0.959756
MAPK14	ENST00000310795.8	0.905344	0.61293
CDC42	ENST00000315554.13	1.28855	0.355668
GRB2	ENST00000316615.9	0.808649	0.30618
CDK1	ENST00000316629.8	0.725469	0.317849
GRB2	ENST00000316804.10	0.804001	0.282752
MAP2K3	ENST00000316920.10	0.749088	0.0537377
MET	ENST00000318493.11	0.899593	0.77284
ETS1	ENST00000319397.6	1.20601	0.307493
PIK3R1	ENST00000320694.12	0.637791	0.288477
DAB2	ENST00000320816.11	0.666753	0.173639
MAPK3	ENST00000322266.9	1.48298	0.101082
FN1	ENST00000323926.10	1.23323	0.339853
PIAS2	ENST00000324794.11	0.780354	0.23055
CUL1	ENST00000325222.9	0.413223	1.11126e-06
UBE2I	ENST00000325437.9	1.01611	0.971235
PPM1A	ENST00000325642.7	0.496121	0.000104799
PPM1A	ENST00000325658.3	0.490713	0.000218113
PAK2	ENST00000327134.7	0.901153	0.894205
SMAD3	ENST00000327367.9	0.379848	1.1758e-11
SP1	ENST00000327443.9	1.46966	0.0385317
SKP1	ENST00000328392.10	1.15742	0.672745
HGS	ENST00000329138.9	1.18679	0.255753
TGIF1	ENST00000330513.10	0.988929	0.977611
TAB1	ENST00000331454.3	1.47626	0.0904171
LIMK2	ENST00000331728.9	1.34819	0.0525953
LIMK2	ENST00000333611.8	1.37004	0.0649943
SPTBN1	ENST00000333896.5	0.512074	0.014054
TERT	ENST00000334602.10	1.05618	0.885945
PIK3R1	ENST00000336483.9	0.632152	0.276401
FN1	ENST00000336916.8	1.23402	0.328958
ATF3	ENST00000336937.8	1.01152	0.992599
ZFYVE16	ENST00000338008.9	1.44222	0.0170717
MEF2A	ENST00000338042.10	0.820008	0.490114
DAB2	ENST00000339788.10	0.746444	0.383977
LIMK2	ENST00000340552.4	1.02983	0.932501
PTK2	ENST00000340930.7	0.763959	0.0482216
TNC	ENST00000341037.8	1.50261	0.699476
CAV1	ENST00000341049.7	1.41003	0.778213
ATF3	ENST00000341491.9	1.51622	0.67586
MAP2K3	ENST00000342679.9	0.76182	0.0803121
SMAD4	ENST00000342988.8	0.54331	0.00112832
MAPK9	ENST00000343111.10	0.570606	0.00980266
TGIF1	ENST00000343820.10	0.996358	0.993077
RBL1	ENST00000344359.7	0.439322	3.83273e-07
CDC42	ENST00000344548.7	1.34326	0.264676
TGIF1	ENST00000345133.9	0.988929	0.977611
ATF2	ENST00000345739.9	0.87311	0.584698
YAP1	ENST00000345877.6	0.550608	0.00130484
APP	ENST00000346798.8	0.558794	0.0452523
MAPK9	ENST00000347470.8	0.608946	0.0169293
RAC1	ENST00000348035.9	0.525038	0.018094
TRAF6	ENST00000348124.5	0.403869	1.75698e-05
RNF111	ENST00000348370.9	1.36947	0.0117727
APP	ENST00000348990.9	0.549599	0.0408476
AKT1	ENST00000349310.7	0.547251	0.000122342
TNC	ENST00000350763.9	1.64213	0.637619
SKP1	ENST00000353411.11	1.14045	0.699695
MAP2K4	ENST00000353533.10	1.48068	0.00250636
PML	ENST00000354026.10	1.85898	0.00275164
APP	ENST00000354192.7	0.549382	0.0433668
MEF2A	ENST00000354410.9	0.821658	0.48347
FN1	ENST00000354785.10	1.23406	0.33997
AXIN1	ENST00000354866.7	0.474606	0.000103523
UBE2I	ENST00000355803.8	1.01611	0.971235
FN1	ENST00000356005.8	1.2286	0.341118
RAC1	ENST00000356142.4	0.538608	0.0222146
NEDD4L	ENST00000356462.10	0.683553	0.000207666
SPTBN1	ENST00000356805.9	0.510693	0.0116952
SMAD2	ENST00000356825.8	1.10525	0.581225
ZFYVE9	ENST00000357206.6	0.54563	0.000654143
COPS5	ENST00000357849.9	0.584082	0.00351423
FN1	ENST00000357867.8	1.23975	0.30928
NEDD4L	ENST00000357895.9	0.683047	0.000174492
APP	ENST00000357903.7	0.554292	0.0425373
SRC	ENST00000358208.8	0.576236	0.00398372
APP	ENST00000358918.7	0.563631	0.0499254
TGFBR2	ENST00000359013.4	1.16017	0.788331
MAP2K6	ENST00000359094.7	0.43908	0.417746
NUP214	ENST00000359428.10	1.08302	0.66421
RUNX2	ENST00000359524.7	0.950656	0.915305
TP53	ENST00000359597.8	1.0418	0.930591
FN1	ENST00000359671.5	1.23489	0.329042
APP	ENST00000359726.7	0.548974	0.0437186
PML	ENST00000359928.8	1.80313	0.00826487
MAPK8	ENST00000360332.7	1.15103	0.573217
SIN3A	ENST00000360439.8	0.612203	0.000390959
SMURF1	ENST00000361125.1	0.811078	0.213139
SMURF1	ENST00000361368.6	0.814614	0.222578
MTOR	ENST00000361445.9	1.38778	0.00117099
PJA1	ENST00000361478.1	1.08629	0.615581
TGFB1I1	ENST00000361773.7	2.16884	0.039592
MAP2K3	ENST00000361818.9	0.747016	0.0516002
SHC1	ENST00000366442.2	1.22634	0.206451
ATF3	ENST00000366981.8	1.54953	0.657644
ATF3	ENST00000366983.5	1.50212	0.699891
ATF3	ENST00000366985.5	1.42705	0.722383
ATF3	ENST00000366987.6	1.51622	0.67586
UCHL5	ENST00000367448.5	0.80987	0.263898
UCHL5	ENST00000367449.5	0.810636	0.268528
UCHL5	ENST00000367450.7	0.796036	0.277052
UCHL5	ENST00000367451.8	0.766174	0.144112
UCHL5	ENST00000367454.5	0.841239	0.375564
UCHL5	ENST00000367455.8	0.871796	0.470631
SHC1	ENST00000368445.9	1.24624	0.0525171
SHC1	ENST00000368449.8	1.25162	0.0526108
SHC1	ENST00000368450.5	1.2361	0.0613352
SHC1	ENST00000368453.8	1.23849	0.0671514
MAP3K7	ENST00000369320.1	0.866525	0.343493
MAP3K7	ENST00000369325.7	0.879555	0.367119
MAP3K7	ENST00000369327.7	0.879688	0.369063
MAP3K7	ENST00000369329.8	0.8913	0.41557
MAP3K7	ENST00000369332.7	0.893716	0.425111
BTRC	ENST00000370183.2	1.43192	0.283984
BTRC	ENST00000370187.8	1.3349	0.232481
TGFBR3	ENST00000370399.6	0.491297	0.00706418
JUN	ENST00000371222.4	1.12931	0.797902
RUNX2	ENST00000371432.7	0.619288	0.496551
RUNX2	ENST00000371436.10	0.70375	0.651807
RUNX2	ENST00000371438.5	0.950656	0.915305
ZFYVE9	ENST00000371591.1	0.532284	0.000171507
STAMBPL1	ENST00000371924.5	0.471591	0.0138203
STAMBPL1	ENST00000371926.8	0.471591	0.0138203
STAMBPL1	ENST00000371927.7	0.487951	0.0232994
HDAC1	ENST00000373548.8	1.37007	0.0992717
SRC	ENST00000373558.2	0.574376	0.00375435
SRC	ENST00000373567.6	0.576236	0.00398372
SRC	ENST00000373578.7	0.576236	0.00398372
CITED1	ENST00000373619.7	0.345918	0.0269078
RBL1	ENST00000373664.8	0.444718	1.40972e-07
CDKN1A	ENST00000373711.3	1.97129	0.0984548
CDK1	ENST00000373809.2	0.725469	0.317849
MAPK8	ENST00000374176.8	1.11837	0.658113
MAPK8	ENST00000374179.8	1.11636	0.658266
MAPK8	ENST00000374182.7	1.12754	0.643042
MAPK8	ENST00000374189.5	1.13432	0.633734
PJA1	ENST00000374571.4	1.08296	0.628704
PJA1	ENST00000374583.1	1.08629	0.615581
PJA1	ENST00000374584.3	1.08679	0.672168
ITCH	ENST00000374864.10	0.944552	0.796917
TGFBR1	ENST00000374990.6	0.665418	0.0409483
TGFBR1	ENST00000374994.9	0.664191	0.0416573
TFDP1	ENST00000375370.10	0.750365	0.0487525
MTOR	ENST00000376838.5	1.35546	0.00930926
FOXH1	ENST00000377317.5	1.14274	0.674405
MYC	ENST00000377970.6	0.88264	0.634252
SKI	ENST00000378536.5	0.520848	5.59149e-08
E2F4	ENST00000379378.8	1.45546	0.0132005
NEDD9	ENST00000379433.5	1.64911	0.526726
NEDD9	ENST00000379446.10	1.37297	0.447617
CREBBP	ENST00000382070.7	0.219629	8.48546e-24
NEDD4L	ENST00000382850.8	0.68759	0.000343043
SPTBN1	ENST00000389980.7	0.528602	0.0361364
EID2	ENST00000390658.4	1.06952	0.77178
SUMO1	ENST00000392244.7	0.875422	0.731605
SUMO1	ENST00000392245.5	1.00726	0.988182
SUMO1	ENST00000392246.7	0.884195	0.755308
ATF2	ENST00000392544.5	0.866246	0.510982
GRB2	ENST00000392562.5	0.804001	0.282752
GRB2	ENST00000392563.5	0.808649	0.30618
GRB2	ENST00000392564.5	0.804001	0.282752
PDK1	ENST00000392571.6	1.31271	0.19781
ETS1	ENST00000392668.8	1.21815	0.315027
MAPK9	ENST00000393360.7	0.578352	0.00636942
MAPK9	ENST00000393362.8	0.728874	0.545073
BCAR1	ENST00000393420.10	0.689057	0.00248638
BCAR1	ENST00000393422.6	0.676813	0.00105164
BTRC	ENST00000393441.8	1.32552	0.254707
CAV1	ENST00000393467.1	1.36667	0.800532
CAV1	ENST00000393468.1	1.36667	0.800532
CAV1	ENST00000393470.1	1.37085	0.799428
TGFB1I1	ENST00000394858.6	2.16884	0.039592
TGFB1I1	ENST00000394863.8	2.07994	0.0460448
MAP2K2	ENST00000394867.8	0.502818	1.05995e-05
SIN3A	ENST00000394947.8	0.612203	0.000390959
SIN3A	ENST00000394949.8	0.612203	0.000390959
SOS1	ENST00000395038.6	0.406319	3.4039e-09
PPM1A	ENST00000395076.9	0.496607	0.000121202
PML	ENST00000395132.6	1.80083	0.00851405
PML	ENST00000395135.7	1.86455	0.00320311
MAPK3	ENST00000395199.7	1.58445	0.039927
MAPK3	ENST00000395200.5	1.48265	0.0986269
MAPK3	ENST00000395202.5	1.46881	0.0935
PTK2	ENST00000395218.3	0.769839	0.0463634
CDK1	ENST00000395284.8	0.728645	0.320429
MAPK8	ENST00000395611.7	1.11837	0.658113
KLF10	ENST00000395884.3	1.4926	0.256823
ITGB1	ENST00000396033.6	0.930526	0.850139
MAP4K1	ENST00000396857.7	1.06463	0.885507
MAPK9	ENST00000397072.7	0.728874	0.545073
UBE2I	ENST00000397514.8	1.01611	0.971235
UBE2I	ENST00000397515.6	1.01611	0.971235
THBS1	ENST00000397591.2	1.47554	0.737574
MET	ENST00000397752.7	0.890103	0.746429
SMAD4	ENST00000398417.6	0.54331	0.00112832
PIAS2	ENST00000398654.7	1.04546	0.896914
MAPK1	ENST00000398822.7	0.944893	0.855278
ROCK1	ENST00000399799.3	0.475963	1.04373e-06
TGIF1	ENST00000400167.6	0.988929	0.977611
CDC42	ENST00000400259.5	1.34326	0.264676
NEDD4L	ENST00000400345.8	0.686016	0.00020598
TGIF1	ENST00000401449.5	0.988929	0.977611
KLF11	ENST00000401510.5	1.06283	0.886579
SOS1	ENST00000402219.7	0.407409	2.97528e-09
UBE2I	ENST00000402301.5	1.0383	0.927292
AKT1	ENST00000402615.6	0.547251	0.000122342
SMAD2	ENST00000402690.6	1.10675	0.549002
UBE2I	ENST00000403747.6	1.01611	0.971235
CAV1	ENST00000405348.5	1.36667	0.800532
CDKN1A	ENST00000405375.5	1.95768	0.101968
TGIF1	ENST00000405385.7	0.988929	0.977611
LIMK2	ENST00000406516.5	1.00843	0.982586
UBE2I	ENST00000406620.5	1.01611	0.971235
TGIF1	ENST00000407501.6	0.996358	0.993077
AKT1	ENST00000407796.6	0.547251	0.000122342
BTRC	ENST00000408038.6	1.32857	0.234583
TFDP1	ENST00000408980.6	0.729776	0.0351684
SUMO1	ENST00000409181.1	0.985811	0.973927
SUMO1	ENST00000409205.5	0.815555	0.585002
SUMO1	ENST00000409368.5	0.725861	0.337697
ATF2	ENST00000409437.5	0.82129	0.350935
CUL1	ENST00000409469.5	0.413237	1.06337e-06
SUMO1	ENST00000409498.6	0.815555	0.585002
ATF2	ENST00000409499.5	0.917527	0.863695
ATF2	ENST00000409635.5	0.87311	0.584698
SUMO1	ENST00000409712.5	0.6467	0.152527
ATF2	ENST00000409833.5	0.846042	0.546488
PDK1	ENST00000410055.5	1.27444	0.252981
NUP214	ENST00000411637.6	1.08297	0.656371
CDC42	ENST00000411827.1	1.26011	0.417682
SHC1	ENST00000412170.5	1.24069	0.0818518
SKIL	ENST00000413427.6	0.876696	0.730583
TP53	ENST00000413465.6	1.03634	0.939858
SHC1	ENST00000414115.5	1.36677	0.010003
ITGB1	ENST00000414670.2	0.908481	0.850308
MAP2K4	ENST00000415385.7	1.46968	0.0103628
APP	ENST00000415997.1	0.557102	0.0428638
RAF1	ENST00000416093.1	0.589662	0.107471
E2F5	ENST00000416274.7	0.982046	0.942699
UCHL5	ENST00000416915.1	0.753287	0.4078
PDK1	ENST00000416991.5	1.31986	0.396846
ATF2	ENST00000417080.5	0.846354	0.37722
ITGB1	ENST00000417122.6	0.950453	0.905185
RHOA	ENST00000418115.6	0.997176	0.995077
BCAR1	ENST00000418647.7	0.677297	0.00108479
E2F5	ENST00000418930.6	0.998102	0.991709
PRKAR2A	ENST00000419216.1	1.10318	0.791738
STRAP	ENST00000419869.7	0.698956	0.18931
TP53	ENST00000420246.6	1.04162	0.930956
BCAR1	ENST00000420641.7	0.676981	0.00110577
UCHL5	ENST00000420791.5	0.935368	0.799382
FN1	ENST00000421182.5	1.23334	0.325528
ATF2	ENST00000421438.5	0.783899	0.335377
UCHL5	ENST00000421683.1	0.882084	0.619345
MET	ENST00000422097.1	0.928298	0.89524
RHOA	ENST00000422781.5	1.0203	0.963623
ITGB1	ENST00000423113.5	0.947069	0.889614
RAF1	ENST00000423275.5	0.589662	0.107471
TNC	ENST00000423613.6	1.55527	0.673234
LIMK2	ENST00000425203.1	1.89846	0.357256
MAPK9	ENST00000425491.6	0.488537	8.776e-05
SKIL	ENST00000426052.6	0.878841	0.737199
FN1	ENST00000426059.1	1.22648	0.356508
SP1	ENST00000426431.2	1.46423	0.0384225
MAPK8	ENST00000426557.5	1.13722	0.721762
PAK2	ENST00000426668.1	0.862436	0.854413
ATF2	ENST00000426833.7	0.869388	0.521028
PIK3R2	ENST00000426902.5	0.28632	8.39584e-15
HDAC1	ENST00000428704.1	1.43316	0.104985
ATF2	ENST00000428760.5	0.845608	0.374116
ATF2	ENST00000429579.5	0.846354	0.37722
PTK2	ENST00000430260.6	0.819514	0.157593
NEDD4L	ENST00000431212.6	0.691917	0.000203038
CITED1	ENST00000431381.5	0.352213	0.0254227
PDK1	ENST00000431718.5	1.38519	0.366871
FN1	ENST00000432072.6	1.23886	0.321547
MAPK8	ENST00000432379.5	1.15508	0.690444
RAF1	ENST00000432427.2	0.55697	0.000564519
ATF2	ENST00000435004.6	0.867272	0.60358
NEDD4L	ENST00000435432.6	0.693624	0.000386199
PML	ENST00000435786.6	1.86769	0.00505261
MET	ENST00000436117.2	0.706595	0.203944
PDK1	ENST00000436490.5	1.90152	0.520935
PML	ENST00000436891.7	1.85543	0.0064021
ITGB1	ENST00000437302.5	0.913347	0.817297
ATF2	ENST00000437522.5	0.913493	0.805837
PRKAR2A	ENST00000437821.2	0.85446	0.408098
PRKAR2A	ENST00000438535.1	0.946391	0.858438
FN1	ENST00000438981.1	1.51585	0.079441
APP	ENST00000439274.6	0.559478	0.0482304
PDK1	ENST00000439519.1	1.5373	0.139811
SMAD3	ENST00000439724.7	0.37345	2.26028e-10
APP	ENST00000440126.7	0.552419	0.0428462
KLF11	ENST00000440320.5	0.927396	0.837709
RAF1	ENST00000442415.7	0.574812	0.000686196
UCHL5	ENST00000443327.5	0.950401	0.837246
PDK1	ENST00000443353.5	1.5373	0.139811
FN1	ENST00000443816.5	1.22772	0.341118
SHC1	ENST00000444179.5	1.35168	0.0333697
SHC1	ENST00000444664.5	1.23208	0.173639
RHOA	ENST00000445425.5	1.0258	0.953205
TP53	ENST00000445888.6	1.01915	0.969987
CITED1	ENST00000445983.5	0.345918	0.0269078
FN1	ENST00000446046.5	1.23968	0.313448
SHC1	ENST00000448116.7	1.24826	0.0574469
CDK1	ENST00000448257.6	0.705857	0.27025
KLF11	ENST00000448523.5	1.0947	0.808144
CDKN1A	ENST00000448526.6	1.95768	0.101968
APP	ENST00000448850.5	0.572447	0.0548997
MEF2A	ENST00000449277.6	0.844884	0.57218
UCHL5	ENST00000449480.5	0.70155	0.196256
ITGB4	ENST00000449880.6	1.26685	0.466007
ITGB4	ENST00000450894.7	1.24694	0.501243
NUP214	ENST00000451030.5	1.08264	0.680602
SOS1	ENST00000451331.1	0.400308	0.0182132
MAPK9	ENST00000452135.6	0.596488	0.00933288
CITED1	ENST00000453707.6	0.352213	0.0254227
NUP214	ENST00000453861.6	1.07932	0.744827
TFDP1	ENST00000453989.2	0.717402	0.0541878
RHOA	ENST00000454011.6	0.999613	1
MET	ENST00000454623.1	1.13694	0.884903
PRKAR2A	ENST00000454963.5	0.952535	0.801101
TP53	ENST00000455263.6	1.0405	0.932975
MTOR	ENST00000455339.1	1.27239	0.326917
MAPK9	ENST00000455781.5	0.598841	0.0168754
MET	ENST00000456159.1	0.680219	0.49143
NEDD4L	ENST00000456173.6	0.693624	0.000386199
CAV1	ENST00000456473.5	1.35087	0.809219
FN1	ENST00000456923.5	1.24698	0.308916
NEDD4L	ENST00000456986.5	0.691917	0.000203038
AXIN1	ENST00000457798.1	0.382923	0.0233804
PRKAR2A	ENST00000457914.5	0.892429	0.755779
PARD6A	ENST00000458121.6	3.03574	0.000107212
SKIL	ENST00000458537.7	0.876909	0.732723
TERT	ENST00000460137.6	1.16554	0.689353
MAPK3	ENST00000461737.5	1.50762	0.191189
PIK3R2	ENST00000464016.3	0.350638	8.86235e-05
ATF3	ENST00000464547.5	1.51245	0.694671
TGFBR3	ENST00000465892.6	0.502469	0.0125051
MAPK3	ENST00000466521.5	1.50899	0.0616064
SNIP1	ENST00000468040.2	2.01869	0.545312
MAPK14	ENST00000468133.5	0.837931	0.259096
KLF6	ENST00000469435.1	0.546486	0.139601
SKIL	ENST00000470571.1	0.99865	0.997754
PJA1	ENST00000471141.1	1.45892	0.650149
TGIF1	ENST00000472042.1	0.988929	0.977611
ITGB1	ENST00000472147.1	0.907093	0.884361
MAPK14	ENST00000472333.1	0.791918	0.29834
MAPK14	ENST00000474429.5	1.16836	0.759949
ITGB1	ENST00000474568.5	0.95409	0.905294
ITGB1	ENST00000475184.5	0.917076	0.823709
NUP214	ENST00000476004.5	1.00944	0.981279
MAPK8	ENST00000476134.1	1.14138	0.703278
SKIL	ENST00000476188.5	0.952566	0.915536
MAPK3	ENST00000478356.5	1.52697	0.160439
RUNX2	ENST00000478660.6	0.857411	0.868176
ITGB1	ENST00000480226.5	0.939774	0.877646
MAPK3	ENST00000481230.1	1.46317	0.154184
NUP214	ENST00000483497.6	1.05279	0.830604
MAPK3	ENST00000484663.5	1.50297	0.0883318
ITCH	ENST00000486883.5	1.17466	0.741138
ITGB1	ENST00000488427.1	1.22884	0.659449
ITGB1	ENST00000488494.5	0.903937	0.783992
MAPK3	ENST00000490298.5	1.59435	0.0349421
MAPK14	ENST00000491957.5	0.97984	0.938355
ITGB1	ENST00000493758.5	1.08129	0.851218
ITGB1	ENST00000494395.1	0.972254	0.95087
MAP2K3	ENST00000496046.5	0.728817	0.182964
KLF6	ENST00000497571.6	0.522605	0.102078
NUP214	ENST00000498010.2	1.10372	0.900261
CDC42	ENST00000498236.1	0.876432	0.838967
TP53	ENST00000503591.1	1.12441	0.787968
ITGA2	ENST00000503810.6	1.60856	0.483583
TP53	ENST00000504290.5	1.02694	0.955249
NEDD9	ENST00000504387.5	1.39434	0.420154
TP53	ENST00000504937.5	0.990225	0.985121
ZFYVE16	ENST00000505560.5	1.44222	0.0170717
TP53	ENST00000508793.5	1.09765	0.833757
DAB2	ENST00000509337.5	0.659055	0.199958
TP53	ENST00000509690.5	1.03227	0.945664
ITGA2	ENST00000509814.5	1.06626	0.904047
ITGA2	ENST00000509960.5	1.14853	0.782392
ZFYVE16	ENST00000510158.5	1.44222	0.0170717
TP53	ENST00000510385.5	1.02898	0.951964
ITGA2	ENST00000510722.1	1.05921	0.911874
TP53	ENST00000514944.5	0.978065	0.965202
MYC	ENST00000517291.1	0.839008	0.522125
COPS5	ENST00000517406.1	0.560312	0.13631
PTK2	ENST00000517453.5	0.61503	0.160154
E2F5	ENST00000517476.5	0.931148	0.788208
SKP1	ENST00000517625.5	1.14161	0.69666
PTK2	ENST00000517712.5	0.896193	0.729849
COPS5	ENST00000517736.5	0.594254	0.0107505
PTK2	ENST00000517887.5	0.772036	0.0739016
WWP1	ENST00000517970.6	0.338964	1.21914e-15
E2F5	ENST00000518234.5	1.01232	0.971512
COPS5	ENST00000518374.5	0.530355	0.101507
COPS5	ENST00000518747.1	0.599022	0.0119444
PTK2	ENST00000519024.5	0.84304	0.559236
PIK3R1	ENST00000519025.5	0.649837	0.370494
SKP1	ENST00000519054.5	0.216497	0.340858
CDK1	ENST00000519078.6	0.743322	0.364308
SKP1	ENST00000519321.5	1.14921	0.68743
PTK2	ENST00000519419.5	0.772036	0.0739016
PTK2	ENST00000519465.5	0.799368	0.137517
PTK2	ENST00000519654.5	0.770302	0.0614408
PTK2	ENST00000519881.5	0.63145	0.192369
PTK2	ENST00000519993.5	0.676491	0.433155
PTK2	ENST00000520045.5	0.613248	0.160112
PTK2	ENST00000520151.5	0.863364	0.648462
E2F5	ENST00000520225.1	0.939483	0.818062
SKP1	ENST00000520417.1	1.08645	0.833757
WWP1	ENST00000520453.5	0.261759	2.92896e-06
PTK2	ENST00000520475.5	0.572359	0.0355043
PIK3R1	ENST00000520675.1	1.05073	0.946125
PTK2	ENST00000520828.5	0.469473	0.016517
PTK2	ENST00000520892.5	0.625974	0.181549
PTK2	ENST00000521029.5	0.992923	0.967148
PTK2	ENST00000521059.5	0.772103	0.0601116
SKP1	ENST00000521216.5	1.15448	0.678906
PTK2	ENST00000521250.5	0.791627	0.593878
PTK2	ENST00000521332.5	0.476801	0.105843
PIK3R1	ENST00000521381.6	0.688234	0.279643
PTK2	ENST00000521395.5	0.632778	0.205117
PIK3R1	ENST00000521409.5	0.648968	0.351903
E2F5	ENST00000521429.5	0.905231	0.681439
PTK2	ENST00000521562.5	0.77328	0.327765
PIK3R1	ENST00000521657.5	0.688234	0.279643
PTK2	ENST00000521791.5	0.676491	0.433155
PTK2	ENST00000521907.5	0.615849	0.161312
PTK2	ENST00000521981.5	0.877985	0.676477
PTK2	ENST00000521986.5	0.779264	0.0795256
PIK3R1	ENST00000522084.5	0.895672	0.869859
PTK2	ENST00000522424.5	0.774485	0.327551
SKP1	ENST00000522552.5	1.16021	0.665421
PTK2	ENST00000522684.5	0.772103	0.0601116
SKP1	ENST00000522855.5	1.14161	0.69666
PTK2	ENST00000523067.5	0.591053	0.250536
PTK2	ENST00000523388.5	0.800639	0.533139
PTK2	ENST00000523435.1	0.93271	0.889408
PTK2	ENST00000523539.5	0.798311	0.127035
MAPK9	ENST00000523583.1	0.464346	0.0169198
PTK2	ENST00000523670.5	0.860891	0.809963
PTK2	ENST00000523803.5	0.612801	0.161646
PIK3R1	ENST00000523807.5	0.822705	0.741545
PIK3R1	ENST00000523872.1	0.609344	0.221983
COPS5	ENST00000523890.5	0.498177	0.0677042
SKP1	ENST00000523966.5	0.455028	0.578849
MYC	ENST00000524013.1	0.88767	0.653658
PTK2	ENST00000524040.5	0.645622	0.374541
PTK2	ENST00000524202.5	0.804857	0.159054
PTK2	ENST00000524357.5	0.608624	0.240522
YAP1	ENST00000524575.5	0.50684	0.00267459
RBL1	ENST00000525052.1	0.469509	0.0142002
PPM1A	ENST00000525399.2	0.492917	0.000145877
TGFBR3	ENST00000525962.5	0.479782	0.00593482
MAP2K3	ENST00000526076.6	0.663417	0.0691575
ETS1	ENST00000526145.6	1.27192	0.182964
YAP1	ENST00000526343.5	0.570079	0.00275803
NUP214	ENST00000526346.5	1.31934	0.351819
TRAF6	ENST00000526995.6	0.403869	1.75698e-05
MAP2K3	ENST00000527123.1	0.98789	0.986448
RBL1	ENST00000527999.1	0.590867	0.278398
PPM1A	ENST00000528241.2	0.471925	2.7956e-05
NUP214	ENST00000528406.1	1.0021	0.994458
ITGB1	ENST00000528877.5	0.929837	0.85806
YAP1	ENST00000529029.1	0.489637	0.00191119
NUP214	ENST00000530863.1	1.21127	0.548547
YAP1	ENST00000531439.5	0.559921	0.00262119
NUP214	ENST00000531584.1	0.790458	0.735851
NUP214	ENST00000531600.1	1.14547	0.564433
ETS1	ENST00000531611.5	1.26795	0.300918
PPM1A	ENST00000531937.1	0.463359	6.44711e-06
PPM1A	ENST00000532036.2	0.510489	0.00306093
ITGB1	ENST00000534049.5	0.932017	0.86209
KLF11	ENST00000535335.1	1.12072	0.598657
ETS1	ENST00000535549.5	1.13641	0.570858
BCAR1	ENST00000535626.6	0.655001	0.000795208
TNC	ENST00000535648.5	1.48901	0.699927
ITCH	ENST00000535650.7	0.918622	0.692846
FOS	ENST00000535987.5	1.06874	0.845464
CCND1	ENST00000536559.1	1.06402	0.877036
SMAD3	ENST00000537194.6	0.387869	4.65419e-08
NUP153	ENST00000537253.5	0.647568	0.00012738
YAP1	ENST00000537274.5	0.546387	0.00171666
TNC	ENST00000537320.5	1.45121	0.716093
TRAP1	ENST00000538171.5	1.56199	0.00211432
BCAR1	ENST00000538440.6	0.676105	0.00096469
STRAP	ENST00000538718.1	0.700657	0.26778
ATF2	ENST00000538946.5	0.872625	0.571713
MAPK9	ENST00000539014.5	0.500416	0.000621632
KLF11	ENST00000540845.5	1.12072	0.598657
SMAD3	ENST00000540846.6	0.381742	4.66437e-09
STRAP	ENST00000541731.1	0.725779	0.454514
BCAR1	ENST00000542031.6	0.677141	0.0011429
TNC	ENST00000542877.5	1.49195	0.699791
KLF6	ENST00000542957.1	0.543853	0.141005
RBL2	ENST00000544405.6	0.732215	0.163246
MAPK1	ENST00000544786.1	0.909314	0.757652
TFDP1	ENST00000544902.5	0.72277	0.110196
TNC	ENST00000544972.1	1.41305	0.782291
PIAS1	ENST00000545237.1	1.7551	3.62208e-05
DAB2	ENST00000545653.5	0.659055	0.199958
PIAS2	ENST00000545673.5	0.693258	0.0917676
TGFBR1	ENST00000546584.1	0.773594	0.507169
TGIF1	ENST00000546979.5	0.95804	0.919291
TGFBR1	ENST00000547314.5	0.755922	0.457585
TGFBR1	ENST00000548365.5	0.796218	0.578987
TGIF1	ENST00000548489.6	0.988929	0.977611
SP1	ENST00000548560.1	1.50078	0.0328547
TGFBR1	ENST00000549021.5	0.548261	0.0277077
TGIF1	ENST00000549253.5	0.945005	0.89563
TGIF1	ENST00000549468.5	0.930739	0.843397
TGIF1	ENST00000549546.5	1.00356	0.991973
TGFBR1	ENST00000549766.5	0.655773	0.0611251
TGIF1	ENST00000549780.5	1.0091	0.98101
TGFBR1	ENST00000550253.1	0.640003	0.0340007
TGIF1	ENST00000550958.5	0.926318	0.833757
TGIF1	ENST00000551333.1	0.921579	0.816654
TGIF1	ENST00000551402.1	1.00801	0.988222
TGIF1	ENST00000551541.5	1.00097	0.997288
SP1	ENST00000551969.5	1.3645	0.208855
TGIF1	ENST00000552383.5	1.01113	0.976096
TGFBR1	ENST00000552516.5	0.657256	0.0376928
TGFBR1	ENST00000552573.6	0.780797	0.545038
AKT1	ENST00000554192.5	0.479287	8.91305e-05
FOS	ENST00000554212.5	1.23606	0.696155
SNW1	ENST00000554324.1	1.47773	0.0478654
AKT1	ENST00000554581.5	0.547251	0.000122342
AKT1	ENST00000554585.5	0.561203	0.0104033
FOS	ENST00000554617.1	1.36758	0.54045
SNW1	ENST00000554775.5	1.66067	0.000106596
AKT1	ENST00000554848.5	0.549664	0.000140761
FOS	ENST00000555242.1	1.21965	0.63969
FOS	ENST00000555347.1	1.01884	0.972731
AKT1	ENST00000555458.5	0.44946	5.59571e-06
AKT1	ENST00000555528.5	0.547251	0.000122342
FOS	ENST00000555672.1	0.953893	0.930956
FOS	ENST00000555686.1	1.08117	0.835447
SNW1	ENST00000555761.5	1.57382	0.000908271
AKT1	ENST00000555926.1	0.628617	0.0445225
SNW1	ENST00000556428.5	1.6809	0.0885019
MEF2A	ENST00000557785.5	0.820008	0.490114
MEF2A	ENST00000557942.5	0.836812	0.545516
RNF111	ENST00000557998.5	1.36648	0.0110076
MEF2A	ENST00000558049.5	0.572486	0.355041
SMAD3	ENST00000558428.5	0.436374	0.00559263
SMAD3	ENST00000558739.1	0.335455	0.00965493
MEF2A	ENST00000558812.5	0.862188	0.627091
SMAD3	ENST00000558827.1	0.426129	3.56317e-05
SMAD3	ENST00000558894.5	0.388961	2.19676e-06
SMAD3	ENST00000559092.1	0.364422	0.122996
RNF111	ENST00000559160.1	1.27216	0.507334
RNF111	ENST00000559209.5	1.35202	0.0167625
SMAD3	ENST00000559460.5	0.388989	0.00763857
RNF111	ENST00000559592.1	1.4169	0.297869
CCNB2	ENST00000559622.5	0.727398	0.256226
DCP1A	ENST00000559748.5	1.95749	0.00342485
RNF111	ENST00000559757.1	1.28334	0.480948
MEF2A	ENST00000559903.1	0.718606	0.463505
DCP1A	ENST00000560076.2	2.65196	0.000895327
SMAD3	ENST00000560175.5	0.392018	0.00129321
SMAD3	ENST00000560424.1	0.349424	0.000237522
MEF2A	ENST00000560493.5	0.656015	0.326421
DCP1A	ENST00000560624.5	2.22687	3.15053e-06
RNF111	ENST00000561186.5	1.34897	0.0157264
BCAR1	ENST00000561970.1	0.74545	0.365124
PML	ENST00000562086.1	2.61592	0.018615
TGFB1I1	ENST00000562566.5	1.57701	0.501019
SIN3A	ENST00000562776.5	0.602305	0.0139021
BCAR1	ENST00000563323.1	0.743235	0.412576
PML	ENST00000563500.5	1.90912	0.00332148
PIAS1	ENST00000563996.1	2.527	0.071589
BCAR1	ENST00000564028.1	0.726716	0.177697
PML	ENST00000564428.5	1.92048	0.00156769
SIN3A	ENST00000564778.5	0.604982	0.00325885
TGFB1I1	ENST00000564804.1	1.63465	0.425559
PIAS1	ENST00000564915.5	1.58459	0.0252184
E2F4	ENST00000565226.1	1.44047	0.088861
PML	ENST00000565239.5	1.94781	0.0261272
TGFB1I1	ENST00000565360.5	2.13601	0.104547
TGFB1I1	ENST00000565454.5	2.21766	0.0607496
E2F4	ENST00000565849.5	1.73246	0.0793618
PML	ENST00000565898.5	1.93445	0.00115359
PML	ENST00000566068.1	1.95686	0.0281468
MAP2K1	ENST00000566326.1	0.589416	0.00232271
BCAR1	ENST00000566465.1	0.719909	0.17321
UBE2I	ENST00000566587.5	1.01611	0.971235
UBE2I	ENST00000566775.1	1.15921	0.694787
UBE2I	ENST00000567074.5	1.03836	0.926768
BCAR1	ENST00000567215.1	0.804304	0.625167
SIN3A	ENST00000567289.5	0.600469	0.0292923
UBE2I	ENST00000567383.5	1.47344	0.443688
PML	ENST00000567543.5	1.80523	0.00801839
PML	ENST00000567606.5	1.95683	0.0148622
TGFB1I1	ENST00000567607.5	2.16884	0.039592
RBL2	ENST00000567964.6	0.498793	0.165333
SIN3A	ENST00000568190.1	0.643237	0.0762103
SIN3A	ENST00000568309.5	0.626794	0.0586373
SIN3A	ENST00000568431.5	0.590194	0.0162727
E2F4	ENST00000568839.5	1.7075	0.00395265
BCAR1	ENST00000568864.1	0.722521	0.168935
BCAR1	ENST00000569006.1	0.741147	0.236324
BCAR1	ENST00000569340.1	0.667679	0.00329901
PML	ENST00000569477.5	1.86318	0.00384019
E2F4	ENST00000569573.1	1.61854	0.0107828
PML	ENST00000569965.5	1.85543	0.00642096
SIN3A	ENST00000570115.5	0.603385	0.0385842
TRAP1	ENST00000570403.1	2.1367	0.428284
HGS	ENST00000570652.1	1.37173	0.534926
CREBBP	ENST00000570939.2	0.188729	1.27824e-21
TRAP1	ENST00000571011.1	1.53059	0.0100977
HGS	ENST00000571237.1	1.32265	0.0838862
HGS	ENST00000571518.5	0.936237	0.896346
TRAP1	ENST00000571538.5	1.77228	0.182964
TRAP1	ENST00000571804.5	1.78771	0.556917
CREBBP	ENST00000571826.5	0.168083	3.83337e-15
CREBBP	ENST00000572134.1	0.198573	2.46399e-10
HGS	ENST00000572392.1	1.12757	0.618995
HGS	ENST00000573320.1	1.48265	0.311789
CREBBP	ENST00000573517.6	0.237523	2.0853e-11
TRAP1	ENST00000574175.1	1.553	0.0558957
HGS	ENST00000575078.5	1.41349	0.148426
TRAP1	ENST00000575671.5	1.5715	0.0047071
TRAP1	ENST00000575707.5	1.3361	0.240093
TP53	ENST00000576024.1	0.704231	0.426697
RUNX2	ENST00000576263.5	1.01443	0.987315
TRAP1	ENST00000576335.5	1.46309	0.033742
HGS	ENST00000577012.1	0.948047	0.923852
TGIF1	ENST00000577543.5	1.05405	0.903755
ROCK1	ENST00000578051.1	0.730263	0.485787
SMURF2	ENST00000578386.5	0.187956	0.000644447
GRB2	ENST00000578961.5	0.765382	0.185454
ITGB4	ENST00000579662.5	1.24694	0.501243
GRB2	ENST00000582582.1	0.756706	0.216579
SMURF2	ENST00000585301.1	0.479419	1.30085e-06
PIAS2	ENST00000585916.6	0.75927	0.154794
SMAD2	ENST00000585978.1	1.11206	0.704192
SMAD2	ENST00000586040.5	1.10525	0.581225
SMAD7	ENST00000586093.1	0.905904	0.834195
NEDD4L	ENST00000586263.5	0.684609	0.00029043
NEDD4L	ENST00000586268.5	0.816994	0.329712
MAP4K1	ENST00000586296.5	1.13851	0.782594
SMAD2	ENST00000586514.5	1.1601	0.328958
PIAS2	ENST00000586953.1	1.01831	0.977675
SMAD2	ENST00000587269.5	1.1601	0.328958
SMAD2	ENST00000587421.5	1.10203	0.662406
PIAS2	ENST00000587810.1	0.890688	0.781566
NEDD4L	ENST00000587881.1	0.703188	0.00124901
MAP2K6	ENST00000588110.5	0.620105	0.191864
NEDD4L	ENST00000588494.5	0.77908	0.757735
SMAD4	ENST00000588745.5	0.541294	0.00181294
SMAD4	ENST00000588860.5	0.561749	0.0154783
NEDD4L	ENST00000589054.5	0.742146	0.168707
SMAD4	ENST00000589076.5	0.542574	0.0109385
MAP4K1	ENST00000589130.5	1.06544	0.88297
MAP2K6	ENST00000589295.5	0.786914	0.631105
SMAD7	ENST00000589634.1	0.852074	0.57324
MAP2K6	ENST00000589647.5	0.727197	0.513605
SMAD2	ENST00000589877.5	1.11206	0.704192
PIAS2	ENST00000589917.1	1.02714	0.956297
SMAD4	ENST00000589941.1	0.556082	0.0116201
SMAD4	ENST00000590061.1	0.565536	0.0106918
PJA1	ENST00000590146.1	0.990678	0.999381
MAP2K6	ENST00000590474.7	0.703955	0.429184
SMAD2	ENST00000591214.5	1.12879	0.49211
MAP4K1	ENST00000591517.5	0.969438	0.934286
SMAD7	ENST00000591805.5	0.958534	0.926476
MAP4K1	ENST00000591921.1	1.05258	0.926383
SMAD4	ENST00000592186.5	0.551334	0.000936539
PIAS2	ENST00000592212.5	0.747207	0.132496
PIAS2	ENST00000592221.5	0.890688	0.781566
SMAD4	ENST00000593223.1	0.551535	0.115346
TGFB1	ENST00000598758.5	0.773565	0.707814
MAP2K2	ENST00000599021.1	0.492722	0.00118148
JUND	ENST00000600972.1	0.636789	0.024927
MAP2K4	ENST00000602375.5	1.16653	0.624492
PARD6A	ENST00000602551.5	1.49231	0.401804
CUL1	ENST00000602748.5	0.413223	1.11126e-06
TP53	ENST00000604348.5	1.04394	0.930028
ETS1	ENST00000608978.1	1.74029	0.283175
DCP1A	ENST00000610213.6	2.27962	1.24482e-07
TP53	ENST00000610292.4	1.01712	0.972792
TP53	ENST00000610538.4	1.04134	0.931204
TP53	ENST00000610623.4	1.02315	0.963316
SMAD4	ENST00000611848.1	0.547987	0.0011037
ATF3	ENST00000613104.1	1.39907	0.732518
NUP153	ENST00000613258.4	0.652036	0.000171857
MAP2K3	ENST00000613338.4	0.747016	0.0516002
MAP2K6	ENST00000613873.4	0.727197	0.513605
ATF3	ENST00000613954.4	1.39907	0.732518
CAV1	ENST00000614113.4	1.36667	0.800532
CDK1	ENST00000614696.4	0.731347	0.33714
CDKN1A	ENST00000615513.4	1.95768	0.101968
YAP1	ENST00000615667.4	0.542877	0.00138052
SPTBN1	ENST00000615901.4	0.510858	0.0113939
PIK3R2	ENST00000617130.5	0.345639	1.45288e-09
PIK3R2	ENST00000617642.2	0.299651	9.68707e-10
CUL1	ENST00000617797.1	0.404722	8.18159e-07
TGIF1	ENST00000618001.4	1.0013	0.996772
TP53	ENST00000618944.4	1.02541	0.959756
TP53	ENST00000619186.4	0.979707	0.968235
TP53	ENST00000619485.4	1.01712	0.972792
COL1A2	ENST00000620463.1	0.841789	0.641022
TP53	ENST00000620739.4	1.01712	0.972792
NEDD9	ENST00000620854.4	1.28541	0.582003
CCNB2	ENST00000621385.1	0.7339	0.280014
MYC	ENST00000621592.7	0.884554	0.640192
TP53	ENST00000622645.4	1.04259	0.928976
MAPK14	ENST00000622903.4	0.97984	0.938355
RUNX2	ENST00000625924.1	0.70375	0.651807
YAP1	ENST00000629586.2	0.555822	0.00179721
EP300	ENST00000634690.1	0.494505	0.0335764
TP53	ENST00000635293.1	1.01688	0.973056
ROCK1	ENST00000635540.1	0.466222	7.20594e-06
NEDD4L	ENST00000635997.1	0.689243	0.000124674
MYC	ENST00000641036.1	1.54435	0.0502764
SIK1	ENST00000644750.1	1.06456	0.901987
RUNX2	ENST00000646519.1	0.803656	0.797027
RUNX2	ENST00000647337.2	0.950656	0.915305
GRB2	ENST00000648046.1	0.804001	0.282752
CDC42	ENST00000648594.1	1.34326	0.264676
AKT1	ENST00000649815.1	0.547251	0.000122342
NUP214	ENST00000650694.1	0.959663	0.892698
NUP214	ENST00000651022.1	1.01021	0.978224
CDC42	ENST00000651171.1	1.2475	0.44449
NUP214	ENST00000651334.1	1.03104	0.937148
MYC	ENST00000651626.1	0.951143	0.871404
NUP214	ENST00000651639.1	0.921326	0.816086
CITED1	ENST00000651998.1	0.345918	0.0269078
MYC	ENST00000652288.1	0.88264	0.634252
NUP214	ENST00000652454.1	1.08018	0.661336
CDC42	ENST00000652582.1	1.26051	0.419156
ITCH	ENST00000654846.1	1.16533	0.75985
CUL1	ENST00000655324.1	0.409626	1.32979e-06
CUL1	ENST00000656001.1	0.433971	1.25234e-05
TERT	ENST00000656021.1	1.17856	0.6867
CDC42	ENST00000656825.1	1.34326	0.264676
CUL1	ENST00000660013.1	0.435781	2.27264e-05
CUL1	ENST00000660240.1	0.416404	1.12431e-06
ITCH	ENST00000660337.1	0.941302	0.780515
CUL1	ENST00000662132.1	0.41174	6.67097e-07
CDC42	ENST00000662562.1	1.34859	0.257178
CUL1	ENST00000662670.1	0.510902	0.000449945
CUL1	ENST00000662716.1	0.413223	1.11126e-06
CUL1	ENST00000663044.1	0.413223	1.11126e-06
CUL1	ENST00000663835.1	0.41392	8.33318e-07
ITCH	ENST00000664852.1	1.01197	0.976609
ITCH	ENST00000665346.1	0.942395	0.791802
ITCH	ENST00000665428.1	1.08919	0.874513
ITCH	ENST00000665484.1	0.948777	0.828797
CUL1	ENST00000665936.1	0.413223	1.11126e-06
CUL1	ENST00000666124.1	0.411034	5.62479e-07
CDC42	ENST00000667384.1	1.2918	0.348755
ITCH	ENST00000670516.1	0.939291	0.77228
CUL1	ENST00000671397.1	0.44682	3.61798e-06
CUL1	ENST00000671421.1	0.186674	0.0110755
EP300	ENST00000674155.1	0.436017	0.000301875
NEDD4L	ENST00000674517.1	0.693624	0.000386199
NEDD4L	ENST00000675101.1	0.663024	0.0036581
NEDD4L	ENST00000675147.1	0.684067	0.000278779
NEDD4L	ENST00000675221.1	0.688454	0.000295172
NEDD4L	ENST00000675502.1	0.693624	0.000386199
NEDD4L	ENST00000675801.1	0.693624	0.000386199
NEDD4L	ENST00000675865.1	0.693624	0.000386199
NEDD4L	ENST00000676024.1	0.708282	0.00187163
NEDD4L	ENST00000676223.1	0.684503	0.000289595
NEDD4L	ENST00000676226.1	0.693624	0.000386199
