## Supplementary Table 10 for "Selective Translation Orchestrates Key Signaling Pathways in Primed Pluripotency"

### Sheet: Sheet1
Gene name	Transcript ID	FC	Adjusted p-value
KMT2A	ENST00000389506.10	1.99653	0.000372032
KMT2A	ENST00000534358.8	2.00105	0.000391092
KMT2A	ENST00000531904.6	2.00876	0.00100297
KMT2A	ENST00000649699.1	2.00819	0.000323598
KMT2A	ENST00000533790.2	2.7332	0.00117062
KMT2A	ENST00000527869.6	3.25768	0.0338889
KMT2A	ENST00000649690.1	2.83408	0.00358647
KMT2A	ENST00000647944.1	2.36189	0.0158244
SLTM	ENST00000432750.5	1.50291	0.00537367
SLTM	ENST00000557791.1	1.78442	0.022591
TP53BP1	ENST00000467474.1	1.82797	0.0281645
FBXO42	ENST00000375592.8	0.618747	0.000290272
FBXO42	ENST00000456164.5	0.454866	5.41477e-05
FBXO42	ENST00000444116.1	0.454866	5.41477e-05
THOC1	ENST00000579891.5	1.6346	0.00658991
THOC1	ENST00000584642.1	1.78985	0.0322331
FNTB	ENST00000246166.3	1.56562	0.011456
CLK3	ENST00000345005.8	1.62226	0.0290306
CLK3	ENST00000483723.5	1.93173	0.0160466
CLK3	ENST00000562389.5	1.98813	0.00988301
CLK3	ENST00000395066.7	1.64744	0.0222086
CLK3	ENST00000569063.5	1.90301	0.00792643
CLK3	ENST00000568139.5	1.61051	0.034835
CLK3	ENST00000568488.5	2.01829	0.00160589
CLK3	ENST00000566126.5	1.70466	0.0109385
CLK3	ENST00000562670.5	2.03736	0.00556683
CLK3	ENST00000564096.1	1.70075	0.00981049
PRKCE	ENST00000306156.8	0.319151	0.00148873
SNRNP27	ENST00000409116.5	1.52155	0.0222735
SNRNP27	ENST00000450162.6	1.51771	0.0143997
MBNL1	ENST00000282486.10	1.97683	0.0246333
MBNL1	ENST00000282488.11	1.97171	0.0292087
MBNL1	ENST00000355460.6	2.02303	0.030117
MBNL1	ENST00000493459.5	1.95605	0.029474
MBNL1	ENST00000324210.9	2.03117	0.0340004
MBNL1	ENST00000498502.5	2.04532	0.0199135
MBNL1	ENST00000357472.7	2.10593	0.0255644
MBNL1	ENST00000324196.9	2.15326	0.0228156
MBNL1	ENST00000463374.5	1.97683	0.0246333
MBNL1	ENST00000492948.5	2.10563	0.0251983
MBNL1	ENST00000485509.5	2.08764	0.0317577
MBNL1	ENST00000464596.5	2.14045	0.0209951
EIF2B5	ENST00000648314.1	1.68653	0.00018451
EIF2B5	ENST00000648915.2	1.76704	2.28174e-06
EIF2B5	ENST00000432569.2	1.69873	0.0204841
EIF2B5	ENST00000647636.1	1.69069	6.48411e-05
EIF2B5	ENST00000648890.1	1.77097	2.48471e-06
EIF2B5	ENST00000648682.1	1.68423	7.35477e-05
EIF2B5	ENST00000647909.1	1.7655	8.03405e-06
EIF2B5	ENST00000648599.1	1.7303	0.000140761
EIF2B5	ENST00000649688.1	1.7303	0.000140761
EIF2B5	ENST00000648630.1	1.7358	4.00454e-05
EIF2B5	ENST00000648256.1	1.75015	0.000281086
EIF2B5	ENST00000650270.1	1.78913	1.65523e-06
EIF2B5	ENST00000648145.1	1.70722	0.000233936
EIF2B5	ENST00000648189.1	1.67515	0.00411869
EIF2B5	ENST00000649545.1	1.60375	0.0109478
EIF2B5	ENST00000492773.6	1.93052	0.00312688
CBLL1	ENST00000222597.6	1.51829	0.036133
CBLL1	ENST00000440859.8	1.50734	0.0412113
GCFC2	ENST00000321027.8	0.486493	1.00308e-05
GCFC2	ENST00000541687.5	0.486687	0.00300235
GCFC2	ENST00000409857.7	0.494701	2.32372e-05
GCFC2	ENST00000427862.1	0.458199	0.00747838
GCFC2	ENST00000470503.1	0.513596	0.00833258
DYRK1A	ENST00000646523.1	0.368566	1.44088e-05
DYRK1A	ENST00000647425.1	0.375649	1.65092e-05
DYRK1A	ENST00000647188.2	0.372283	1.40007e-05
DYRK1A	ENST00000647504.1	0.36795	1.45126e-05
DYRK1A	ENST00000644942.1	0.373958	1.32705e-05
DYRK1A	ENST00000338785.8	0.367614	2.21579e-05
DYRK1A	ENST00000643624.1	0.372283	1.40007e-05
DYRK1A	ENST00000643551.1	0.389132	2.96141e-06
DYRK1A	ENST00000426672.6	0.346077	3.82055e-09
DYRK1A	ENST00000398960.7	0.373958	1.32705e-05
DYRK1A	ENST00000646548.1	0.372283	1.40007e-05
DYRK1A	ENST00000643854.1	0.358014	1.49001e-05
DYRK1A	ENST00000645424.1	0.36212	1.77073e-05
DYRK1A	ENST00000642309.1	0.358014	1.49001e-05
DYRK1A	ENST00000645774.1	0.362484	2.46002e-05
DYRK1A	ENST00000398956.2	0.361995	1.66349e-05
NSF	ENST00000398238.8	1.5985	0.000770274
NSF	ENST00000571172.5	1.72146	0.0154398
NSF	ENST00000575068.5	1.59672	0.00071374
NSF	ENST00000576346.5	1.64745	0.0110779
PNPT1	ENST00000447944.7	1.73207	4.33348e-07
PNPT1	ENST00000415374.5	1.73207	4.33348e-07
PNPT1	ENST00000260604.8	1.71391	0.000394955
PNPT1	ENST00000415489.1	2.17637	2.31832e-05
PNPT1	ENST00000429805.1	1.82453	0.011169
PNPT1	ENST00000625249.1	2.19114	0.00258905
MTIF2	ENST00000263629.9	0.623251	0.000173306
MTIF2	ENST00000403721.5	0.623251	0.000173306
MTIF2	ENST00000394600.7	0.624004	0.00017923
CUL3	ENST00000264414.9	0.421039	2.48343e-06
CUL3	ENST00000344951.8	0.42585	3.0039e-06
CUL3	ENST00000454323.1	0.501702	0.0418469
CUL3	ENST00000409096.5	0.420246	2.42458e-06
CUL3	ENST00000617432.4	0.441513	2.40481e-06
CUL3	ENST00000409777.5	0.420246	2.42458e-06
CUL3	ENST00000451538.1	0.474562	0.00138991
CUL3	ENST00000432260.2	0.313105	0.00518613
CUL3	ENST00000436172.1	0.420899	0.000101989
MEAF6	ENST00000296214.10	1.8583	3.56133e-06
MEAF6	ENST00000373075.6	1.90693	4.96015e-06
MEAF6	ENST00000373074.5	1.89561	1.32865e-06
MEAF6	ENST00000373073.8	1.87491	1.30535e-05
MEAF6	ENST00000448519.2	1.88572	6.27672e-06
AFTPH	ENST00000238855.11	0.552489	0.000227182
AFTPH	ENST00000238856.8	0.556617	0.000180597
AFTPH	ENST00000409933.5	0.560429	0.000311769
AFTPH	ENST00000409183.5	0.534287	0.000457736
AFTPH	ENST00000487769.2	0.473957	0.0091081
SFXN5	ENST00000272433.7	1.86954	0.0275632
SFXN5	ENST00000410065.5	1.78772	0.0391683
PRMT1	ENST00000534280.5	2.8726	0.000348732
THRAP3	ENST00000469141.6	1.56855	0.0430376
THRAP3	ENST00000648638.1	1.55346	0.0487184
THRAP3	ENST00000354618.10	1.56762	0.0434461
TAOK1	ENST00000583121.5	0.283008	2.73187e-07
TAOK1	ENST00000261716.7	0.278724	1.33034e-20
TAOK1	ENST00000536202.1	0.292437	4.11138e-19
DNAJC7	ENST00000586335.2	1.51034	0.000846075
DNAJC7	ENST00000674472.1	1.51006	0.00085206
DNAJC7	ENST00000674179.1	1.52127	0.00131317
DNAJC7	ENST00000674175.1	1.51008	0.000842725
DNAJC7	ENST00000589810.5	1.50461	0.00547693
IMMT	ENST00000410111.7	1.50192	0.00195117
IMMT	ENST00000409258.2	1.55042	0.0424751
ANTXR1	ENST00000303714.8	0.499794	0.000489865
ANTXR1	ENST00000409829.7	0.512095	0.00101373
ANTXR1	ENST00000409349.7	0.506682	0.000629984
PELI1	ENST00000358912.5	0.542647	8.8492e-05
MRPL35	ENST00000605125.5	1.89647	0.000881204
NFU1	ENST00000394305.5	1.52576	0.0169466
NFU1	ENST00000474230.5	1.60261	0.00392009
NFU1	ENST00000303698.7	1.56988	0.000653303
NFU1	ENST00000462320.5	1.52576	0.0169466
NFU1	ENST00000410022.7	1.62036	5.74444e-05
PTCD3	ENST00000409783.6	1.52118	0.0198038
EXT1	ENST00000378204.7	0.419887	2.83933e-06
METAP2	ENST00000535095.5	1.56546	0.022486
METAP2	ENST00000546753.5	1.53832	0.0393132
METAP2	ENST00000261220.13	1.50523	0.049618
METAP2	ENST00000549502.5	1.70703	0.0235579
METAP2	ENST00000553151.5	1.53687	0.0193121
METAP2	ENST00000323666.10	1.52045	0.0409284
METAP2	ENST00000549808.1	1.51493	0.0341678
POLR3C	ENST00000369294.5	0.604349	0.00181403
POLR3C	ENST00000334163.4	0.634176	0.00119904
FANCL	ENST00000403295.7	1.55035	0.00308142
FANCL	ENST00000233741.9	1.61796	0.000623107
FANCL	ENST00000402135.7	1.65045	0.000386499
FANCL	ENST00000403676.5	1.56774	0.0371022
FANCL	ENST00000449070.5	1.88515	0.000500565
FANCL	ENST00000446381.5	1.88288	0.010733
FANCL	ENST00000427708.6	1.75744	0.00059431
FANCL	ENST00000481670.2	1.78803	0.0153406
NCKAP1	ENST00000361354.9	0.353843	3.24058e-08
NCKAP1	ENST00000360982.2	0.35273	3.05134e-08
ODF2L	ENST00000460698.6	0.637434	0.0219535
KIAA1217	ENST00000635504.1	3.04647	0.0489454
SLC39A7	ENST00000444757.5	0.579015	0.00456423
SLC39A7	ENST00000374675.7	0.584263	0.00602267
SLC39A7	ENST00000374677.8	0.584263	0.00602267
VPS54	ENST00000409558.8	0.452571	0.000248521
VPS54	ENST00000272322.9	0.446779	0.000230273
VPS54	ENST00000354504.7	0.446868	8.95767e-05
DDX18	ENST00000415038.1	1.57003	0.0251035
TTC31	ENST00000233623.11	1.6673	0.00071827
TTC31	ENST00000424122.5	1.83343	0.0106967
TTC31	ENST00000442235.6	1.57483	0.008304
TTC31	ENST00000449459.5	1.87899	0.0236447
TTC31	ENST00000410003.5	1.60984	0.00538222
TTC31	ENST00000414247.1	1.93322	0.00283567
FARSB	ENST00000281828.8	1.62535	0.00010636
RNMT	ENST00000591746.1	1.62866	0.00992003
EPCAM	ENST00000405271.5	0.540512	0.0454752
EPCAM	ENST00000456133.5	0.54075	0.0456899
EPCAM	ENST00000263735.9	0.543544	0.045819
THOC2	ENST00000448128.5	1.95844	0.0177736
THOC2	ENST00000441692.5	1.66132	0.0436528
THOC2	ENST00000245838.13	1.57305	0.000601721
THOC2	ENST00000618150.4	1.78345	0.011172
THOC2	ENST00000416618.5	2.02545	0.0248447
THOC2	ENST00000355725.8	1.57323	0.000640087
THOC2	ENST00000491737.5	1.59188	0.000502321
THOC2	ENST00000438358.1	1.65387	0.0270439
LRRTM4	ENST00000409088.3	0.530662	0.0391683
LRRTM4	ENST00000409282.1	0.535729	0.0418082
FARSA	ENST00000314606.9	1.72048	0.000500657
FARSA	ENST00000588025.5	1.72224	0.000383424
FARSA	ENST00000423140.6	1.70628	0.000709609
FARSA	ENST00000586146.5	1.77509	0.000806812
FARSA	ENST00000587488.5	1.79109	0.00121442
FARSA	ENST00000593021.1	1.6636	0.000920798
FARSA	ENST00000587981.1	1.78105	0.0101688
GTF3C1	ENST00000561623.5	1.78279	2.92962e-05
GTF3C1	ENST00000356183.9	1.78651	2.49678e-05
GTF3C1	ENST00000569653.1	1.89518	0.00184369
GTF3C1	ENST00000571886.1	1.93859	0.00385632
GTF3C1	ENST00000564664.5	1.79503	0.0102727
VPS16	ENST00000380469.7	1.54265	0.00854674
VPS16	ENST00000380445.8	1.5294	0.00947923
VPS16	ENST00000453689.5	1.84901	0.032996
VPS16	ENST00000417508.1	1.99729	0.00591552
ZNF638	ENST00000455226.5	1.75302	0.0219535
ZNF638	ENST00000454278.5	1.75302	0.0219535
TSEN2	ENST00000454502.6	1.54908	0.0292608
TSEN2	ENST00000415684.5	1.51207	0.0382575
SMYD5	ENST00000413491.5	1.97267	0.0348845
SMYD5	ENST00000258100.8	2.23902	0.0101622
SMYD5	ENST00000389501.9	1.58252	0.00013211
SMYD5	ENST00000443900.1	1.72009	0.0012671
TTC7A	ENST00000409245.5	0.643585	0.0391392
TTC7A	ENST00000319190.11	0.624267	0.0289661
TTC7A	ENST00000394850.6	0.62362	0.0377885
WDR76	ENST00000381246.6	1.68721	0.0303676
WDR76	ENST00000452115.1	1.7736	0.0223094
WDR76	ENST00000263795.11	1.71401	0.0208522
KLHL21	ENST00000377658.8	1.68461	0.00400714
KLHL21	ENST00000377663.3	1.66046	0.00570895
KLHL21	ENST00000467612.5	1.69849	0.0103628
KLHL21	ENST00000496707.5	1.79067	0.00662369
KLHL21	ENST00000463043.1	1.8772	0.0129332
SNX1	ENST00000560829.5	1.76987	1.52942e-05
SNX1	ENST00000559844.6	1.69987	4.5705e-06
SNX1	ENST00000261889.9	1.69173	6.86488e-06
SNX1	ENST00000561026.5	1.70483	8.35696e-06
COPS5	ENST00000357849.9	0.584082	0.00351423
COPS5	ENST00000517736.5	0.594254	0.0107505
COPS5	ENST00000518747.1	0.599022	0.0119444
USP7	ENST00000344836.9	0.460864	1.43034e-06
USP7	ENST00000673704.1	0.459177	1.60174e-06
USP7	ENST00000381886.8	0.459054	1.55616e-06
USP7	ENST00000563085.5	0.446746	4.64732e-07
USP7	ENST00000563043.1	0.379034	2.27548e-07
USP7	ENST00000542333.5	0.430627	5.22597e-06
USP7	ENST00000566004.5	0.41001	0.000126612
USP7	ENST00000569230.5	0.416039	0.000176283
USP7	ENST00000566273.5	0.470437	0.000900788
USP7	ENST00000564117.1	0.428304	0.000370016
WDR18	ENST00000587001.6	1.52212	0.00914367
WDR18	ENST00000590397.5	1.49692	0.0270404
WDR18	ENST00000585809.6	1.55598	0.00438859
WDR18	ENST00000591985.6	1.54087	0.00854189
WDR18	ENST00000251289.9	1.56222	0.00313736
WDR18	ENST00000607440.5	1.58115	0.00340714
MDM2	ENST00000546048.5	2.21903	0.035746
MDM2	ENST00000537182.5	2.20403	0.0462911
CNOT11	ENST00000420107.1	0.626738	0.0283945
RCL1	ENST00000381750.9	0.574715	0.000369331
RCL1	ENST00000442869.5	0.571885	0.000528606
RCL1	ENST00000381730.5	0.622509	0.00800207
RCL1	ENST00000381728.5	0.61511	0.00802653
RCL1	ENST00000448872.6	0.622509	0.00800207
RCL1	ENST00000441844.2	0.656816	0.040751
WDR55	ENST00000358337.9	1.51335	0.00102045
WDR55	ENST00000506393.5	1.73587	0.0244469
EGLN1	ENST00000667629.1	0.383382	0.0203173
EGLN1	ENST00000366641.4	0.552498	0.00143176
EGLN1	ENST00000658954.1	0.421782	0.00349597
BCCIP	ENST00000278100.11	1.52253	0.0143443
BCCIP	ENST00000299130.7	1.6223	0.00464424
BCCIP	ENST00000368759.5	1.63901	0.00324321
C12orf45	ENST00000637147.1	1.52451	0.0438822
C12orf45	ENST00000622317.5	1.52451	0.0438822
C12orf45	ENST00000547750.2	1.52572	0.0437368
C12orf45	ENST00000280749.5	1.85583	0.038648
NOL12	ENST00000438329.5	1.70502	0.0181094
NOL12	ENST00000359114.9	1.692	0.0216556
NOL12	ENST00000611699.1	1.70502	0.0181094
SAP18	ENST00000492245.5	1.91101	0.0114843
SAP18	ENST00000467636.1	1.70474	0.0491025
NLE1	ENST00000442241.9	1.61724	0.00395298
NLE1	ENST00000586869.5	1.74115	0.000767645
NLE1	ENST00000360831.9	1.60067	0.00713463
NLE1	ENST00000588019.1	1.80998	0.00134016
NUP50	ENST00000347635.9	0.602182	0.00441213
NUP50	ENST00000407019.6	0.594971	0.00368491
NUP50	ENST00000396096.6	0.594971	0.00368491
NUP50	ENST00000422489.1	0.641391	0.0221128
ISG20L2	ENST00000313146.10	0.623451	1.765e-05
ISG20L2	ENST00000368219.2	0.623451	1.765e-05
NOL11	ENST00000581106.5	1.77548	0.0209432
NOL11	ENST00000253247.9	1.50885	0.0205053
NOL11	ENST00000581375.5	1.86765	0.00300616
EXOSC8	ENST00000481013.1	1.9227	0.0182257
C19orf53	ENST00000588234.6	1.81381	0.00190504
C19orf53	ENST00000221576.4	1.74746	0.0101826
C19orf53	ENST00000588858.5	4.05902	0.00883436
C19orf53	ENST00000593274.1	1.84791	0.011183
GPS1	ENST00000578168.1	1.72001	0.0108524
PTBP1	ENST00000585535.2	1.67227	0.0379168
PTBP1	ENST00000585956.5	1.52251	0.0355549
COPS4	ENST00000509093.5	1.50866	0.0168158
COPS4	ENST00000509317.5	1.54033	0.01216
COPS4	ENST00000511653.1	1.53878	0.00745265
AKIRIN2	ENST00000257787.6	0.622199	0.0399353
NAA50	ENST00000240922.8	0.626305	0.0424479
NAA50	ENST00000497525.5	0.602597	0.036491
NAA50	ENST00000493454.5	0.602597	0.036491
NAA50	ENST00000493900.5	0.624491	0.0399384
DCLRE1B	ENST00000650596.1	0.605501	0.00760149
DCLRE1B	ENST00000650450.2	0.662957	0.0301194
CSTF1	ENST00000428552.1	1.81926	0.00136839
UBE3C	ENST00000611269.4	0.39512	7.48704e-11
UBE3C	ENST00000348165.10	0.44949	4.66286e-11
UBE3C	ENST00000389103.4	0.39512	7.48704e-11
EXOSC5	ENST00000593771.1	1.53284	0.0362652
BRAP	ENST00000419234.9	0.643533	0.000280265
BRAP	ENST00000327551.6	0.638826	0.000151973
RTEL1	ENST00000370018.7	0.619422	0.00192664
RTEL1	ENST00000508582.6	0.6236	0.00217489
RTEL1	ENST00000360203.11	0.623872	0.00153334
RTEL1	ENST00000318100.9	0.652022	0.0133857
RTEL1	ENST00000482936.6	0.574937	0.000373755
RTEL1	ENST00000356810.5	0.583227	0.00801716
WDR5	ENST00000608739.5	0.568089	0.0163343
WDR5	ENST00000358625.3	0.562044	0.00238181
WDR82	ENST00000296490.8	0.65127	0.0331447
DDX55	ENST00000238146.9	1.57059	0.00288162
DDX55	ENST00000538744.5	1.58991	0.0024949
DDX55	ENST00000354291.8	1.5384	0.0359357
DDX55	ENST00000421670.3	1.5977	0.0107748
PNN	ENST00000216832.9	2.16951	1.07742e-12
KDM5C	ENST00000452825.7	0.660906	0.00202209
KDM5C	ENST00000375401.8	0.658916	0.00102045
KDM5C	ENST00000404049.7	0.653619	0.000813724
KDM5C	ENST00000375379.7	0.660262	0.00114319
KDM5C	ENST00000375383.7	0.651192	0.000988713
CNOT1	ENST00000317147.10	0.537123	1.19698e-07
CNOT1	ENST00000569240.5	0.538526	1.58074e-07
CNOT1	ENST00000567188.5	0.532086	2.82779e-07
CNOT1	ENST00000568917.1	0.548928	3.66781e-07
CNOT1	ENST00000566240.1	0.493716	0.00971626
CNOT1	ENST00000441024.6	0.5237	7.17305e-05
CNOT1	ENST00000567133.1	0.549605	7.77666e-07
CNOT1	ENST00000567285.1	0.536499	0.000142781
CNOT1	ENST00000562046.1	0.491368	0.000882105
CNOT1	ENST00000569882.1	0.451258	0.000145713
CNOT1	ENST00000565605.5	0.602452	0.0144949
CNOT1	ENST00000628857.1	0.597857	0.0222125
CNOT1	ENST00000564557.1	0.531824	0.0394676
HEATR1	ENST00000366579.1	1.54986	0.0447839
GTPBP4	ENST00000360059.5	1.58971	0.0460888
PSMB7	ENST00000259457.8	1.57871	0.0187963
PSMB7	ENST00000441097.1	1.533	0.0450125
SRFBP1	ENST00000339397.5	1.55399	0.00274983
XRN2	ENST00000377191.5	1.50178	0.00629385
MYBBP1A	ENST00000381556.6	1.79972	2.85705e-07
MYBBP1A	ENST00000573116.5	1.79801	4.07273e-07
MYBBP1A	ENST00000254718.9	1.79964	2.81894e-07
MYBBP1A	ENST00000573723.1	2.05124	5.76753e-06
MYBBP1A	ENST00000572759.1	1.60676	0.0267377
BRCA1	ENST00000352993.7	0.661336	0.00996316
SNAPC2	ENST00000221573.11	2.06474	0.000350634
SNAPC2	ENST00000595637.1	2.2706	0.000276117
REST	ENST00000640168.2	0.618129	0.0169965
REST	ENST00000309042.12	0.566937	0.0101841
REST	ENST00000622863.4	0.615988	0.0116398
REST	ENST00000514063.2	0.593143	0.00725789
REST	ENST00000638187.2	0.571844	0.0115875
REST	ENST00000616975.5	0.593143	0.00725789
REST	ENST00000640343.2	0.59334	0.00731763
REST	ENST00000611211.2	0.59518	0.00831641
REST	ENST00000619101.5	0.593143	0.00725789
REST	ENST00000675105.1	0.566937	0.0101841
REST	ENST00000675341.1	0.570467	0.0110076
SNAPC3	ENST00000380821.7	1.90183	8.31822e-08
SNAPC3	ENST00000610884.4	1.90183	8.31822e-08
SNAPC3	ENST00000467062.5	1.90183	8.31822e-08
SNAPC3	ENST00000490969.5	1.90183	8.31822e-08
SNAPC3	ENST00000421710.5	1.95515	9.85247e-05
SNAPC3	ENST00000380799.1	1.7421	0.0327288
LYRM4	ENST00000468929.5	4.70149	0.01071
POP5	ENST00000341039.6	1.96784	0.000783458
POP5	ENST00000357500.5	1.92224	7.97688e-05
BRF2	ENST00000521170.5	4.31225	0.0228153
BRF2	ENST00000522539.1	4.4285	0.0190282
POLR1E	ENST00000442009.6	1.55662	0.0384225
POLR1E	ENST00000377798.9	1.50382	0.000257623
SSU72	ENST00000291386.4	0.630714	0.0303091
SSU72	ENST00000359060.5	0.413856	9.93898e-07
PRMT5	ENST00000397441.6	1.6085	0.00043908
PRMT5	ENST00000557443.5	2.07359	0.0147652
PRMT5	ENST00000397440.8	1.58235	0.00300657
PRMT5	ENST00000324366.13	1.60342	0.000406847
PRMT5	ENST00000216350.12	1.59835	0.00101929
PRMT5	ENST00000454731.6	1.56824	0.00527271
PRMT5	ENST00000553915.5	1.69278	0.00896037
PRMT5	ENST00000553897.5	1.59511	0.000849447
PRMT5	ENST00000553502.5	1.67564	0.00793773
PRMT5	ENST00000555530.5	1.6354	0.00149119
PRMT5	ENST00000556043.5	1.67031	0.0156883
PRMT5	ENST00000553550.5	1.53436	0.0155828
PRMT5	ENST00000554867.5	1.55907	0.0192813
PRMT5	ENST00000557415.5	1.70647	0.00446396
PRMT5	ENST00000556616.5	1.67028	0.000805187
PRMT5	ENST00000554910.5	1.70643	0.000539679
PRMT5	ENST00000421938.2	1.69363	0.000169709
WDR73	ENST00000558521.5	1.59724	0.0412723
BOP1	ENST00000569403.1	1.5212	0.000584268
DDX54	ENST00000306014.10	1.50785	0.000105298
DDX54	ENST00000314045.11	1.51104	8.90125e-05
DDX54	ENST00000551344.1	1.75675	0.00660349
DDX54	ENST00000552375.1	1.50626	0.00682867
DDX56	ENST00000446987.5	1.54064	0.0224543
DDX56	ENST00000421223.5	1.55572	0.000265214
DDX56	ENST00000433257.5	1.53752	0.000186451
DDX56	ENST00000415758.1	1.78037	0.0082062
PRPF4	ENST00000374199.9	0.452356	5.59647e-06
PRPF4	ENST00000374198.5	0.451956	6.01709e-06
MAK16	ENST00000360128.11	1.49608	0.00689942
PSMC6	ENST00000612399.4	1.58657	0.0199783
PSMC6	ENST00000557240.5	1.98462	0.00267043
PSMC6	ENST00000445930.7	1.5978	0.0177527
PSMC6	ENST00000554044.5	1.97951	0.00598931
PSMC6	ENST00000555339.5	1.67838	0.0133204
PSMC6	ENST00000556813.1	1.70089	0.00897849
NOM1	ENST00000275820.4	1.62016	5.51399e-08
NOB1	ENST00000268802.10	1.79937	3.24837e-06
NOB1	ENST00000569871.5	2.10766	6.95506e-05
NOB1	ENST00000564620.5	2.10766	6.95506e-05
POLR2L	ENST00000534030.1	1.75052	0.0102771
POLR2L	ENST00000322028.5	1.74659	0.0159259
CIAPIN1	ENST00000567751.5	1.77145	0.0195039
RRP7A	ENST00000323013.7	1.83325	9.65551e-09
SETD1A	ENST00000262519.14	0.605557	0.00254095
KHSRP	ENST00000594496.5	0.660513	0.00588574
GRWD1	ENST00000598711.1	1.60693	0.000674446
GRWD1	ENST00000253237.10	1.54611	0.000760705
C16orf72	ENST00000327827.12	0.505415	0.00207542
C16orf72	ENST00000574285.2	0.442798	0.000927174
PWP2	ENST00000291576.12	1.52774	0.00015963
EIF4A1	ENST00000293831.13	1.66605	0.0374051
EIF4A1	ENST00000580461.5	1.74501	0.0188874
EIF4A1	ENST00000578476.5	1.74501	0.0188874
EIF4A1	ENST00000582169.5	1.73767	0.0221054
EIF4A1	ENST00000578754.5	1.71436	0.0284861
EIF4A1	ENST00000578495.5	1.69906	0.0300724
EIF4A1	ENST00000579139.1	1.73595	0.0450835
EIF4A1	ENST00000585024.5	1.67524	0.0371237
EIF4A1	ENST00000583802.5	1.70831	0.0279021
EIF4A1	ENST00000581544.5	1.62986	0.047144
EIF4A1	ENST00000577269.5	1.6834	0.0343204
EIF4A1	ENST00000584784.5	1.69111	0.0316946
EIF4A1	ENST00000582746.5	1.68237	0.0345621
EIF4A1	ENST00000584860.5	1.68201	0.036562
EIF4A1	ENST00000581384.5	1.66055	0.0409116
EIF4A1	ENST00000583389.5	1.70835	0.0268633
EIF4A1	ENST00000582050.1	1.79491	0.0394832
SKA2	ENST00000330137.12	1.62371	0.020902
SKA2	ENST00000578105.1	1.55931	0.0445067
SKA2	ENST00000583380.5	1.6748	0.0191014
GTF2A2	ENST00000396060.7	0.54257	0.00583848
GTF2A2	ENST00000396063.5	0.54257	0.00583848
GTF2A2	ENST00000396061.5	0.61428	0.0353477
GTF2A2	ENST00000484743.5	0.541266	0.0473523
RPF1	ENST00000370656.5	1.81614	0.00599297
RPF1	ENST00000370654.6	1.52179	0.0294537
SUPT4H1	ENST00000579289.1	5.47275	0.0110821
NIP7	ENST00000254941.6	1.54025	0.0423539
POLD3	ENST00000524752.1	0.596455	0.0192014
IPO11	ENST00000511713.5	0.579844	0.00295741
RIOK2	ENST00000511012.1	1.58958	0.00761659
FAM32A	ENST00000589852.5	1.63278	0.0104209
FAM32A	ENST00000263384.12	1.55263	0.0217216
FAM32A	ENST00000588367.5	1.6191	0.0112407
FAM32A	ENST00000585831.5	1.51512	0.0383758
FAM32A	ENST00000587351.1	1.68846	0.0231629
MAU2	ENST00000262815.13	1.58407	0.00912161
MAU2	ENST00000609060.1	1.65366	0.0313961
CDC45	ENST00000407835.6	1.55908	0.0212052
CDC45	ENST00000672837.1	1.61802	0.0180941
CDC45	ENST00000404724.7	1.55406	0.026183
CDC45	ENST00000671972.1	1.60639	0.0279069
SART3	ENST00000546815.6	1.63226	8.14099e-06
SART3	ENST00000651280.1	1.74608	0.000113252
SART3	ENST00000228284.8	1.64394	5.37481e-06
SART3	ENST00000546728.5	1.6503	0.000108761
SART3	ENST00000431469.6	1.63751	1.36022e-05
SART3	ENST00000547397.1	1.49868	0.00713586
SART3	ENST00000547528.5	1.66032	0.000155499
SART3	ENST00000550322.5	1.53283	0.0216307
SART3	ENST00000550619.1	1.66229	0.0415556
SART3	ENST00000546611.1	1.99834	0.000299315
NOC2L	ENST00000327044.7	1.78761	1.75844e-06
PSMB6	ENST00000614486.4	1.55089	0.0414107
PSMB6	ENST00000270586.8	1.5455	0.0368856
EWSR1	ENST00000332050.10	1.56345	0.0326114
EWSR1	ENST00000629659.2	1.558	0.0356999
EWSR1	ENST00000436425.5	1.75974	0.00594978
EWSR1	ENST00000447973.5	1.70825	0.00935367
EWSR1	ENST00000397938.7	1.57077	0.0335764
EWSR1	ENST00000406548.5	1.56983	0.0344646
EWSR1	ENST00000437155.6	1.59447	0.0265475
EWSR1	ENST00000415761.5	1.58426	0.0288999
EWSR1	ENST00000331029.11	1.57778	0.0322661
EWSR1	ENST00000414183.6	1.57343	0.0323494
EWSR1	ENST00000333395.10	1.60125	0.0291287
EWSR1	ENST00000455726.5	1.56371	0.039435
EWSR1	ENST00000332035.10	1.55613	0.0406485
EWSR1	ENST00000360091.3	1.55208	0.0473607
UBR5	ENST00000520898.5	0.663398	0.00988926
RPP40	ENST00000380051.7	1.62934	0.0388335
RPP40	ENST00000319533.9	1.70049	0.0146717
RPP40	ENST00000618533.4	1.73652	0.016225
RPP40	ENST00000464646.1	1.66509	0.025477
NPLOC4	ENST00000331134.11	0.527417	7.41902e-05
NPLOC4	ENST00000374747.9	0.536049	0.00016749
NPLOC4	ENST00000574897.5	0.51695	0.000193934
NPLOC4	ENST00000625705.1	0.523742	0.000234366
PSMD11	ENST00000649012.1	1.52041	0.0343498
PSMD11	ENST00000457654.6	1.51654	0.0356435
PSMD11	ENST00000579451.1	1.60441	0.0476681
PSMD11	ENST00000261712.8	1.51072	0.0371574
PSMD2	ENST00000417952.5	1.64799	0.00605182
PSMD2	ENST00000310118.9	1.62608	0.00412991
PSMD2	ENST00000433010.5	1.86227	0.00814303
PSMD2	ENST00000445558.6	1.66371	0.00167179
PSMD2	ENST00000435761.5	1.62978	0.00398372
PSMD2	ENST00000439383.5	1.63944	0.00367081
PSMD2	ENST00000432855.1	1.67239	0.00362041
NOL9	ENST00000377705.6	1.52698	0.000349037
LSM7	ENST00000587502.2	1.62499	0.0286906
LSM7	ENST00000252622.15	1.53805	0.0493871
LSM7	ENST00000585409.2	2.86577	0.000475206
DDX49	ENST00000247003.9	1.58519	0.00459132
NOLC1	ENST00000405356.5	1.54378	0.0204916
NOLC1	ENST00000605788.6	1.53711	0.0224162
NOLC1	ENST00000464969.6	1.71218	0.0222845
NOLC1	ENST00000488254.6	1.53642	0.0216322
NOLC1	ENST00000461421.5	1.56102	0.0123706
NOLC1	ENST00000476468.5	1.60351	0.00659454
NOLC1	ENST00000370007.5	1.54069	0.0213165
MED26	ENST00000263390.8	0.395683	1.47438e-10
MED26	ENST00000611692.4	0.264204	0.00186197
EXOSC2	ENST00000546165.5	1.5929	0.0017188
EXOSC2	ENST00000372352.7	1.59395	0.0018397
EXOSC2	ENST00000372358.10	1.58013	0.00146997
EXOSC2	ENST00000372351.7	1.5968	0.00253751
EXOSC2	ENST00000372350.7	1.61626	0.00246547
EXOSC2	ENST00000495699.2	1.53962	0.00966877
USP47	ENST00000339865.9	0.603893	0.000687454
USP47	ENST00000527733.7	0.606688	0.000517902
USP47	ENST00000399455.2	0.608045	0.000564647
POLR2F	ENST00000407936.5	0.587449	0.0179103
POLR2F	ENST00000492213.5	0.53349	0.0037808
POLR2F	ENST00000442738.7	0.539881	0.00281557
POLR2F	ENST00000443002.5	0.586563	0.0171911
POLR2F	ENST00000606538.5	0.597808	0.0301835
POLR2F	ENST00000405557.5	0.587299	0.0177487
POLR2F	ENST00000470701.1	0.53811	0.00329959
RPP30	ENST00000371703.8	1.50753	0.0226475
RPP30	ENST00000414836.1	1.5291	0.0386145
EIF3F	ENST00000533626.5	1.5763	0.0136336
EIF3F	ENST00000531329.5	1.79341	7.98999e-05
EIF3F	ENST00000651655.1	1.5763	0.0136336
EIF3F	ENST00000640290.1	1.7919	8.91475e-05
CCNK	ENST00000557441.5	0.626028	0.0105877
CCNK	ENST00000555049.5	0.665017	0.0257362
CCNK	ENST00000555842.1	0.548521	0.00555803
RBBP6	ENST00000564314.5	0.458874	3.83852e-05
RBBP6	ENST00000567686.5	0.347103	1.7267e-08
RBBP6	ENST00000568015.5	0.264041	1.86718e-10
RBBP6	ENST00000319715.10	0.437817	6.12916e-09
RBBP6	ENST00000452655.6	0.246509	1.77029e-08
RBBP6	ENST00000381039.7	0.428775	7.86763e-09
RBBP6	ENST00000646282.1	0.432841	7.097e-09
RBBP6	ENST00000348022.6	0.438785	6.74376e-09
RBBP6	ENST00000562683.2	0.378428	0.00136246
POLR2E	ENST00000619917.4	1.51287	0.0286179
EXOSC1	ENST00000370902.8	1.59771	0.000243089
EXOSC1	ENST00000370886.9	1.52441	0.00346038
EXOSC1	ENST00000370885.8	1.62575	0.000464162
EXOSC1	ENST00000485122.6	1.65326	0.00289835
EXOSC1	ENST00000477692.6	1.5391	0.0219816
EXOSC1	ENST00000370884.5	1.83272	9.84335e-05
BANP	ENST00000439677.5	2.28165	0.0340338
BANP	ENST00000479780.6	1.92322	0.0259125
BANP	ENST00000393208.6	1.89142	0.0343862
BANP	ENST00000412691.5	2.99172	0.0246104
BANP	ENST00000626016.2	1.86179	0.036605
BANP	ENST00000466197.5	3.12138	0.0130047
BANP	ENST00000355022.8	1.85342	0.0371237
BANP	ENST00000538234.5	1.83767	0.0454723
BANP	ENST00000436274.5	3.09826	0.0192014
BANP	ENST00000456902.5	2.97362	0.0278007
TCP1	ENST00000321394.12	0.459752	0.00125911
TCP1	ENST00000544255.5	0.465835	0.00203003
TCP1	ENST00000420894.6	0.467637	0.00167793
TCP1	ENST00000392168.6	0.462082	0.00175622
TCP1	ENST00000539756.1	0.481727	0.00453464
TCP1	ENST00000538530.5	0.450719	0.00327983
TCP1	ENST00000538128.5	0.468737	0.0048993
TCP1	ENST00000543517.5	0.451279	0.000408662
TCP1	ENST00000539948.5	0.457952	0.00130408
TCP1	ENST00000537390.5	0.44901	0.000805285
TCP1	ENST00000536394.1	0.442625	0.000317612
SKA3	ENST00000462482.1	2.39575	0.0212977
SDAD1	ENST00000356260.10	1.79495	9.83792e-06
SDAD1	ENST00000395711.8	1.79966	4.11792e-06
SSBP4	ENST00000597724.6	0.543541	0.0179646
SSBP4	ENST00000348495.10	0.634894	0.0364956
SSBP4	ENST00000270061.12	0.631681	0.0449732
SSBP4	ENST00000602088.7	0.533251	0.0398295
DDX27	ENST00000622530.4	1.68026	1.4922e-07
DDX27	ENST00000371764.8	1.68026	1.4922e-07
DDX27	ENST00000618172.4	1.66368	3.02626e-07
DDX27	ENST00000462328.2	1.65919	0.00258833
DDX27	ENST00000493252.2	1.82521	4.34002e-05
ELL	ENST00000262809.9	1.67422	0.0069719
ELL	ENST00000596124.3	1.64814	0.0125802
CDC23	ENST00000394886.7	1.66193	1.43648e-05
CDC23	ENST00000511383.5	1.86287	8.45896e-05
CDC23	ENST00000394884.7	1.57264	0.00483264
CDC23	ENST00000505120.1	1.58059	0.00944159
TBCC	ENST00000372876.2	1.57497	0.0119646
CPSF2	ENST00000298875.9	0.517054	0.000555799
CPSF2	ENST00000553427.5	0.512551	0.0216146
CPSF2	ENST00000554290.1	0.359387	0.00690649
CPSF2	ENST00000555244.1	0.523717	0.00363343
ZBTB11	ENST00000312938.5	1.54172	0.00191596
ZBTB11	ENST00000461821.1	2.14205	0.00246842
INTS4	ENST00000534064.6	1.75194	5.658e-06
INTS4	ENST00000433818.6	1.9306	0.0318424
INTS4	ENST00000535943.1	1.90811	0.00226064
INTS4	ENST00000529807.5	1.67127	0.000163483
INTS4	ENST00000534408.5	3.11176	0.00696787
INTS4	ENST00000524766.5	3.26763	0.00578765
INTS4	ENST00000527522.1	3.21568	0.00611311
UBE2S	ENST00000264552.14	0.661084	0.0454612
CENPN	ENST00000305850.9	1.55195	0.0172432
CENPN	ENST00000299572.9	1.64977	0.0185242
CENPN	ENST00000439957.7	1.56937	0.0211252
CENPN	ENST00000393335.7	1.57979	0.0155416
CENPN	ENST00000428963.6	1.54118	0.0238553
CENPN	ENST00000562943.1	1.63382	0.0294167
RPL27A	ENST00000534599.5	2.57442	0.049954
RPL27A	ENST00000525981.1	1.59719	0.0443667
PSMC4	ENST00000157812.7	1.55327	0.0184866
PSMC4	ENST00000455878.2	1.54148	0.020311
CDAN1	ENST00000356231.4	1.97421	0.00675468
PPIL2	ENST00000335025.12	1.51896	0.00103477
PPIL2	ENST00000398831.8	1.56267	0.000263931
PPIL2	ENST00000626352.2	1.56249	0.000803019
PPIL2	ENST00000406385.1	1.53553	0.000649082
TIMM44	ENST00000270538.8	1.74151	2.00225e-07
TIMM44	ENST00000595565.5	1.93779	0.00253777
TIMM44	ENST00000595831.5	1.57669	0.00466213
TIMM44	ENST00000595876.5	1.75028	0.000712583
TIMM44	ENST00000597926.1	1.79785	3.72431e-06
FLYWCH1	ENST00000253928.14	0.584591	0.00151702
FLYWCH1	ENST00000416288.6	0.595708	0.00229699
FLYWCH1	ENST00000573564.5	0.645287	0.0208719
FLYWCH1	ENST00000344592.9	0.597409	0.0080387
FLYWCH1	ENST00000571983.5	0.31426	0.0294167
FLYWCH1	ENST00000575679.1	0.325235	0.0464136
PWP1	ENST00000552760.5	1.55342	0.0221239
PWP1	ENST00000547995.5	1.58177	0.034835
NDUFA13	ENST00000502506.6	1.86194	0.00621164
NDUFA13	ENST00000507754.9	1.74635	0.00511023
NDUFA13	ENST00000503283.5	1.80278	0.0050143
NDUFA13	ENST00000428459.6	1.81809	0.00479916
NDUFA13	ENST00000606722.1	1.81313	0.00626467
SAFB2	ENST00000591120.1	1.93799	0.0499254
PSMB5	ENST00000555895.5	1.86612	0.00139842
PSMB5	ENST00000361611.11	1.74526	0.00121038
PSMB5	ENST00000493471.2	1.81356	0.000598314
PSMB5	ENST00000460922.2	1.69902	0.0157256
PSMB5	ENST00000425762.2	1.73787	0.00271785
PSMB5	ENST00000334454.10	1.74227	0.00823249
CCT3	ENST00000446905.5	1.58699	0.036328
SF3A3	ENST00000373019.5	1.50531	0.0170056
MORC2	ENST00000397641.8	0.516877	8.4094e-07
MORC2	ENST00000215862.8	0.51899	1.04563e-06
POLR2I	ENST00000592962.5	1.57132	0.0091578
MED8	ENST00000372457.9	1.501	0.0198299
MED8	ENST00000290663.10	1.60319	0.0126161
PELP1	ENST00000572293.7	1.74914	0.00445939
PELP1	ENST00000574876.5	1.74898	0.00446248
PELP1	ENST00000301396.8	1.75125	0.00382994
PELP1	ENST00000436683.6	1.79742	0.00255614
PELP1	ENST00000570571.5	1.77181	0.00258166
PELP1	ENST00000570387.5	2.44359	2.793e-05
PLEKHG2	ENST00000409797.6	0.648854	0.0190138
PLEKHG2	ENST00000205135.8	0.657668	0.00660033
PLEKHG2	ENST00000596339.1	0.529106	0.0193121
NCAPH	ENST00000435349.1	1.68449	0.000418502
PAQR4	ENST00000293978.12	0.485661	0.00105946
PAQR4	ENST00000576565.1	0.467479	0.000950567
PAQR4	ENST00000318782.9	0.48115	0.000301622
PAQR4	ENST00000572687.1	0.448908	0.000326325
PAQR4	ENST00000574988.1	0.453377	0.000509979
RUVBL2	ENST00000601968.5	1.81595	0.000104487
RUVBL2	ENST00000596837.5	1.89715	9.54379e-05
RUVBL2	ENST00000595090.6	1.76466	0.000427583
RUVBL2	ENST00000221413.10	1.78393	0.000305074
RUVBL2	ENST00000627972.1	1.81526	0.000100227
MCM3AP	ENST00000291688.6	0.53877	2.01074e-10
MCM3AP	ENST00000397708.1	0.53877	2.01074e-10
MCM3AP	ENST00000426537.1	0.462213	0.00334606
INTS6	ENST00000491189.5	0.590673	0.0408651
POLA1	ENST00000379068.8	1.62439	1.49001e-05
POLA1	ENST00000611764.1	1.6349	1.74887e-05
POLA1	ENST00000379059.7	1.62526	1.57309e-05
RPP38	ENST00000378203.5	0.607966	0.000710785
RPP38	ENST00000616640.1	0.607966	0.000710785
RPP38	ENST00000378202.5	0.607966	0.000710785
RPP38	ENST00000378197.5	0.607966	0.000710785
RPP38	ENST00000441850.1	0.644786	0.0220638
HYPK	ENST00000406925.6	1.58591	0.0159023
HYPK	ENST00000442995.4	1.58591	0.0159023
LEO1	ENST00000299601.10	1.54698	0.000108761
LEO1	ENST00000315141.5	1.5588	0.000223602
PHF12	ENST00000583524.5	0.464218	0.0474231
RB1CC1	ENST00000025008.10	0.194366	3.09179e-30
RB1CC1	ENST00000435644.6	0.196946	2.71705e-30
RB1CC1	ENST00000523594.1	0.226106	0.00341869
XPO6	ENST00000304658.10	0.522675	1.84952e-05
XPO6	ENST00000565698.5	0.521296	1.53797e-05
XPO6	ENST00000568065.5	0.591646	0.0230434
XPO6	ENST00000573275.1	0.571059	0.00961802
XPO6	ENST00000564905.1	0.597781	0.0354316
XPO6	ENST00000574435.1	0.549913	0.0198479
XPO6	ENST00000570033.1	0.457184	3.51101e-06
RPL13A	ENST00000621674.4	1.62317	0.019161
RPL13A	ENST00000624069.3	1.63643	0.0241606
RPL13A	ENST00000391857.9	1.58498	0.0331447
RPL13A	ENST00000467825.2	1.56993	0.0378295
NUDT4	ENST00000337179.9	0.495386	0.000205139
NUDT4	ENST00000415493.7	0.479062	4.97054e-05
NUDT4	ENST00000550056.5	0.489619	0.00161607
NUDT4	ENST00000549992.5	0.436484	8.90125e-05
NUDT4	ENST00000548662.5	0.436484	8.90125e-05
NUDT4	ENST00000547014.5	0.444812	0.000125259
NUDT4	ENST00000546925.1	0.457261	0.000278989
PSMD8	ENST00000215071.8	1.60383	0.00598311
PSMD8	ENST00000620216.4	1.60383	0.00598311
PSMD8	ENST00000585598.1	1.72319	0.00930348
PSMD8	ENST00000602911.5	1.62145	0.00471958
PSMD8	ENST00000592561.5	1.66363	0.00258833
PSMD8	ENST00000592035.5	1.63114	0.00888883
PSMD8	ENST00000591250.1	1.86514	0.0068248
ESF1	ENST00000202816.5	1.72864	0.000559754
ESF1	ENST00000617257.1	1.80256	0.000208852
