## Supplementary Table 11 for "Selective Translation Orchestrates Key Signaling Pathways in Primed Pluripotency"

### Sheet: Sheet1
Name	Sequence (5' to 3')	Purpose
eIF3D-F1	AGCCTTTGACCGCATCACCACGAG	qRT-PCR (EIF3D)
eIF3D-R1	CCCAGGAATACACTGAGCGGGTAC
POU5F1-F	AGTGAGAGGCAACCTGGAGA	qRT-PCR (POU5F1)
POU5F1-R	ACACTCGGACCACATCCTTC
SOX2-F2	GCCGAGTGGAAACTTTTGTCG	qRT-PCR (SOX2)
SOX2-R2	GGCAGCGTGTACTTATCCTTCT
NANOG-F2	TTTGTGGGCCTGAAGAAAACT	qRT-PCR (total NANOG)
NANOG-R2	AGGGCTGTCCTGAATAAGCAG
NANOG-F5	CTAGAGACTCCAGGATTTTAACGTTCTG	qRT-PCR (endo NANOG)
NANOG-R5	TCAAGAAATTGGGATAAAGTGAGTTGCC
FAS-S27	TCTGGTTCTTACGTCTGTTGC	qRT-PCR (FAS)
FAS-AS223	CTGTGCAGTCCCTAGCTTTCC
IGFBP5-F	ACCTGAGATGAGACAGGAGTC	qRT-PCR (IGFBP5)
IGFBP5-R	GTAGAATCCTTTGCGGTCACAA
GAPDH-S694	CTGGGCTACACTGAGCACC	qRT-PCR (GAPDH)
GAPDH-AS794	AAGTGGTCGTTGAGGGCAATG
ACTB-F	CATGTACGTTGCTATCCAGGC	qRT-PCR (ACTB)
ACTB-R	CTCCTTAATGTCACGCACGAT
SOX17-F	CGCACGGAATTTGAACAGTA	qRT-PCR (SOX17)
SOX17-R	GGATCAGGGACCTGTCACAC
FOXA2-F	GGGAGCGGTGAAGATGGA	qRT-PCR (FOXA2)
FOXA2-R	TCATGTTGCTCACGGAGGAGTA
HAND1-F2	CCATGCTCCACGAACCCTTC	qRT-PCR (HAND1)
HAND1-R2	CCTGGCGTCAGGACCATAG
FOXF1-F2	GCGGCTTCCGAAGGAAATG	qRT-PCR (FOXF1)
FOXF1-R2	CAAGTGGCCGTTCATCATGC
PAX6-F2	CAGAGCCCCATATTCGAGCC	qRT-PCR (PAX6)
PAX6-R2	CAAAGACACCACCGAGCTGA
SOX1-F	GAGTGGAAGGTCATGTCCGAGG	qRT-PCR (SOX1)
SOX1-R	CCTTCTTGAGCAGCGTCTTGGT
sgEIF3D-1	ACGCGGGACACGACCTTGT	Spacer sequence for EIF3D
sgEIF3D-4	CTGCTGCTAACGCGGTCCC	Spacer sequence for EIF3D
sgTP53-1	AGTCTAGAGCCACCGTCCA	Spacer sequence for TP53
sgTP53-3	CAGGGAGCAGGTAGCTGCT	Spacer sequence for TP53
sgTP53-5	GAGCCACCGTCCAGGGAGC	Spacer sequence for TP53
sgOCT3/4	GTGAAATGAGGGCTTGCGA	Spacer sequence for POU5F1
sgSOX2	CCTGACAGCCCCCGTCACA	Spacer sequence for SOX2
sgNANOG	CAGCAGAACGTTAAAATCC	Spacer sequence for NANOG
sgRBBP6-6	TCGGACGAGCGCCCCACTG	Spacer sequence for RBBP6
sgRBBP6-8	GGGGGCTCTCACCGAGCGG	Spacer sequence for RBBP6
sgMDM2-2	GAAGCAGCCAAGCTCGCCG	Spacer sequence for MDM2
sgMDM2-3	GCCCTGTGTGTCGGAAAGA	Spacer sequence for MDM2
